# Genetic history of Rus’

**DOI:** 10.64898/2025.12.30.695215

**Authors:** Tatiana V. Andreeva, Svetlana S. Kunizheva, Alexandra B. Malyarchuk, Fedor E. Gusev, Tatiana V. Ustkachkintseva, Irina Yu. Adrianova, Gleb S. Dotsenko, Anna D. Soshkina, Irina L. Kuznetsova, Natalia A. Dudko, Maria Yu. Plotnikova, Elizaveta V. Rozhdestvenskikh, Andrey D. Manakhov, Asya V. Engovatova, Vladimir V. Sedov, Natalia A. Birkina, Olga V. Zelentsova, Ekaterina O. Chelogaeva, Anna M. Krasnikova, Igor Y. Strikalov, Anna V. Rasskazova, Alexander S. Syrovatko, Pavel D. Manakhov, Maria V. Dobrovolskaya, Alexandra P. Buzhilova, Nikolay A. Makarov, Evgeny I. Rogaev

**Affiliations:** Center for Genetics and Life Science, Sirius University of Science and Technology; Sochi, Russia, 354340; Laboratory of Evolutionary Genomics, Department of Genomics and Human Genetics, Vavilov Institute of General Genetics, Russian Academy of Sciences; Moscow, Russia, 119333; Faculty of Biology, Centre for Genetics and Genetic Technologies, Lomonosov Moscow State University; Moscow, Russia, 119192; Institute of Archaeology, Russian Academy of Sciences; Moscow, Russia, 117292; State Historical Museum; Moscow, Russia, 109012; Institute of Ethnology and Anthropology, Russian Academy of Sciences; Moscow, Russia, 119334; Institute of Geography, Russian Academy of Sciences; Moscow, Russia, 119017; Research Institute and Museum of Anthropology, Lomonosov Moscow State University; Moscow, Russia, 125009; Department of Psychiatry, Umass Chan Medical School; Shrewsbury, MA, USA, 01545

## Abstract

The foundation of the first ancient Rus’ state occurred as a result of the consolidation of diverse communities inhabiting Eastern Europe during the second half of the first millennium CE. Historical sources imply that these communities mostly include East Slavs, whose settlement across a vast territory led to the emergence of the East Slavic/Rus’ culture within the Rus’ state. We generated genomic data for 200 medieval individuals from different locations to elucidate the origin and genetic structure of the Rus’ population during the early stages of the state formation. Our findings reveal a genetic continuum predominantly shaped by two key genetic groups: a broad Slavic-related continuity of different genetic subclusters of Rus’ occupying the enormous European Plain area, and a Fenno-Ugrian (Uralic)-related component in the Northern Rus’ region. Importantly, both groups have a shared genetic substrate inherited from preceding ancient Baltic region populations. To scale Scandinavian ("Viking") heritage, we traced minor Scandinavian genetic lineages that did not make up the dominating genetic stratum of the early Rus’ state. Our study presents the first comprehensive genomic image of the medieval Rus’, highlighting the intricate cultural and genetic interactions between Slavic, Fenno-Ugrian, and other groups that formed the first Rus’ state affecting Europe’s history.
