## Supplementary Tables for "Genetic history of Rus’": Supplementary_Table_5.xlsx

### Sheet: Лист1
Supplementary Table 5. New radiocarbon data
Sample ID	Burial site, burial	Lab. no	Radiocarbon Age BP	% area enclosed	calAD age ranges	relative area under probability distribution	calAD age (Median Probability)
DB2	Nefedyevo IB, 20	IGAN8801	1080 +/- 20	68.3 (1 sigma)	899-917	0.330	975
				68.3 (1 sigma)	960-964	0.061
				68.3 (1 sigma)	974-995	0.525
				68.3 (1 sigma)	1006-1013	0.084
				95.4 (2 sigma)	894-926	0.305
				95.4 (2 sigma)	947-997	0.558
				95.4 (2 sigma)	1002-1021	0.137
DB3	Nefedyevo IB, 41	IGAN8802	1105 +/- 20	68.3 (1 sigma)	898-920	0.405	947
				68.3 (1 sigma)	956-990	0.595
				95.4 (2 sigma)	892-934	0.428
				95.4 (2 sigma)	938-992	0.572
DB4	Nefedyevo IB, 46	IGAN8803	970 +/- 20	68.3 (1 sigma)	1030-1047	0.320	1099
				68.3 (1 sigma)	1083-1095	0.196
				68.3 (1 sigma)	1102-1125	0.374
				68.3 (1 sigma)	1140-1148	0.110
				95.4 (2 sigma)	1024-1052	0.277
				95.4 (2 sigma)	1078-1156	0.723
DB5	Nefedyevo IB, 47	IGAN8804	1030 +/- 20	68.3 (1 sigma)	995-1006	0.539	1009
				68.3 (1 sigma)	1014-1024	0.461
				95.4 (2 sigma)	993-1030	1.000
DB6	Nefedyevo IB, 48	IGAN8805	885 +/- 55	68.3 (1 sigma)	1048-1082	0.263	1158
				68.3 (1 sigma)	1096-1101	0.022
				68.3 (1 sigma)	1127-1139	0.075
				68.3 (1 sigma)	1149-1222	0.640
				95.4 (2 sigma)	1035-1233	0.948
				95.4 (2 sigma)	1239-1260	0.052
DB7	Nikolskoe III, an extension to the barrow 22, burial 6	IGAN8806	1300 +/- 20	68.3 (1 sigma)	670-687	0.319	727
				68.3 (1 sigma)	698-701	0.049
				68.3 (1 sigma)	742-772	0.631
				95.4 (2 sigma)	663-707	0.461
				95.4 (2 sigma)	725-773	0.539
DB8	Nikolskoe III, barrow 27, burial 2	IGAN8807	1190 +/- 20	68.3 (1 sigma)	775-776	0.017	841
				68.3 (1 sigma)	780-788	0.134
				68.3 (1 sigma)	827-882	0.849
				95.4 (2 sigma)	774-793	0.168
				95.4 (2 sigma)	795-889	0.832
DB9	Minino II, 9	IGAN8808	1270 +/- 20	68.3 (1 sigma)	685-709	0.405	723
				68.3 (1 sigma)	720-743	0.077
				68.3 (1 sigma)	720-743	0.426
				68.3 (1 sigma)	761-765	0.079
				68.3 (1 sigma)	772-773	0.014
				95.4 (2 sigma)	670-775	0.988
				95.4 (2 sigma)	792-797	0.012
DB11	Minino II, 26	IGAN8809	890 +/- 20	68.3 (1 sigma)	1055-1057	0.026	1173
				68.3 (1 sigma)	1158-1181	0.500
				68.3 (1 sigma)	1186-1212	0.475
				95.4 (2 sigma)	1049-1081	0.199
				95.4 (2 sigma)	1134-1137	0.003
				95.4 (2 sigma)	1152-1219	0.798
DB12	Minino II, 48	IGAN8810	930 +/- 20	68.3 (1 sigma)	1047-1084	0.509	1098
				68.3 (1 sigma)	1094-1103	0.107
				68.3 (1 sigma)	1124-1141	0.228
				68.3 (1 sigma)	1146-1159	0.156
				95.4 (2 sigma)	1038-1163	1.000
DB13	Minino II, 62	IGAN8811	1110 +/- 25	68.3 (1 sigma)	895-924	0.442	942
				68.3 (1 sigma)	950-979	0.460
				68.3 (1 sigma)	983-989	0.098
				95.4 (2 sigma)	889-993	1.000
DB75	Gnezdilovo, 24	GV04343	1083 +/- 32	68.3 (1 sigma)	897-921	NA	962
				68.3 (1 sigma)	955-995	NA
				68.3 (1 sigma)	1006-1014	NA
				95.4 (2 sigma)	892-934	NA
				95.4 (2 sigma)	938-998	NA
				95.4 (2 sigma)	1000-1021	NA
