## Supplementary Tables for "Genetic history of Rus’": Supplementary_Table_7.xlsx

### Sheet: VKE
Supplementary Table 7. Previously published Viking Era samples genetically similar to ancient Rus' individuals
Genetic subcluster	Sample	Country	MajorDivision	Finer_age	Sex	Y_haplogroup
Rus_Core	VK16	Russia	Ladoga	11-12th centuries CE	M	I1
Rus_Core	VK129	Iceland	Ingiridarstadir	10th century CE	M	R1a1a1b1a3a1
Rus_Core	VK158	Russia	Pskov	10-11th centuries CE	F	-
Rus_Core	VK272	Russia	Gnezdovo	10-11th centuries CE	F	-
Rus_Core	VK340	Denmark	Jutland	850-900 CE	F	-
Rus_Core	VK408	Russia	Ladoga	10-12th centuries CE	M	R1a1a1b1
Rus_Core	VK414	Norway	Nor_South	10-11th centuries CE	M	R1a1a1b1a3a2a
Rus_Core	VK457	Sweden	Gotland	900-1050 CE	F	-
Rus_Core	VK459	Sweden	Gotland	900-1050 CE	F	-
Rus_Core	VK466	Russia	Gnezdovo	10-11th centuries CE	M	R1
Rus_Core	vik_gtm021	Sweden	Sigtuna, cemetery 4 (G√ґtes mack)	900-1200 CE	F	-
Rus_Baltic	VK17	Russia	Ladoga	10-12th centuries CE	M	T1a1a
Rus_Baltic	VK60	Sweden	Gotland	900-1050 CE	M	R1a1a1b1a2b
Rus_Baltic	VK354	Sweden	Oland	986 ± 38 CE	M	R1a1a1b1a3a2a1
Rus_Baltic	VK438	Sweden	Gotland	900-1050 CE	M	R1a1a1b
Rus_Baltic	VK463	Sweden	Gotland	900-1050 CE	M	R1a1a1b1a2b
Rus_Baltic	VK443	Sweden	Oland	9-11th centuries CE	M	I1a2a1a1d2
Rus_Baltic	VK472	Sweden	Gotland	900-1050 CE	F	-
Rus_Baltic	VK495	Estonia	Saaremaa	8th century CE	M	I1a
Rus_Baltic	VK498	Estonia	Saaremaa	8th century CE	M	R1a1a1b1a3a2a1
Rus_Baltic	VK508	Estonia	Saaremaa	8th century CE	M	N1a1a1a1a1a1a
Rus_Baltic	VK510	Estonia	Saaremaa	8th century CE	M	I1a1b1
Rus_Baltic	VK524	Norway	Nor_North	10th century CE	M	I1a2a1a1d1a
Rus_Baltic	VK554	Estonia	Saaremaa	8th century CE	M	I1
Rus_SWest	VK14	Russia	Ladoga	10-12th centuries CE	M	I1
Rus_SWest	VK19	Russia	Ladoga	10-12th centuries CE	F	-
Rus_SWest	VK22	Russia	Ladoga	10-12th centuries CE	M	I
Rus_SWest	VK69	Denmark	Sealand	Late Germanic Iron Age/early Viking	F	-
Rus_SWest	VK70	Denmark	Sealand	Late Germanic Iron Age/early Viking	M	I1a1b1a1
Rus_SWest	VK98	Iceland	Hofstadir	10-13th centuries CE	M	I1a1b1a4a2
Rus_SWest	VK99	Iceland	Hofstadir	10-13th centuries CE	F	-
Rus_SWest	VK114	Norway	Nor_Mid	12-13th centuries CE	F	-
Rus_SWest	VK123	Iceland	Hofstadir	10-13th centuries CE	M	R2a2b1
Rus_SWest	VK124	Norway	Nor_Mid	12-13th centuries CE	F	-
Rus_SWest	VK143	UK	Oxford, England	880-1000 CE	M	R1b1a1b1a1a1c1a2b
Rus_SWest	VK144	UK	Oxford, England	880-1000 CE	M	I1
Rus_SWest	VK145	UK	Oxford, England	880-1000 CE	M	R1a1a1b
Rus_SWest	VK151	UK	Oxford, England	880-1000 CE	M	I1a1
Rus_SWest	VK167	UK	Oxford, England	880-1000 CE	M	I1
Rus_SWest	VK172	UK	Oxford, England	880-1000 CE	M	R1a1a1b1a3a1
Rus_SWest	VK173	UK	Oxford, England	880-1000 CE	M	I2a1b1a1a1
Rus_SWest	VK174	UK	Oxford, England	880-1000 CE	M	R1b1a1b1a1a1c2b2a1b1b1a
Rus_SWest	VK223	Russia	Gnezdovo	10-11th centuries CE	M	I1a
Rus_SWest	VK225	Iceland	Hofstadir	10-13th centuries CE	M	R1a1a1b1a3a2b
Rus_SWest	VK226	Iceland	Hofstadir	10-13th centuries CE	F	-
Rus_SWest	VK227	Iceland	Hofstadir	10-13th centuries CE	F	-
Rus_SWest	VK228	Iceland	Hofstadir	10-13th centuries CE	F	-
Rus_SWest	VK254	Russia	Gnezdovo	10-11th centuries CE	F	-
Rus_SWest	VK255	Russia	Gnezdovo	10-11th centuries CE	F	-
Rus_SWest	VK273	Russia	Gnezdovo	10-11th centuries CE	M	R1b1a1b1a1a2
Rus_SWest	VK296	Denmark	Sealand	660-780 CE	M	I1a1b1a1
Rus_SWest	VK327	Denmark	Jutland	9-11th centuries CE	M	I1a2a1a1a1a
Rus_SWest	VK334	Sweden	Oland	1049 ± 58 CE	F	-
Rus_SWest	VK337	Sweden	Oland	858 ± 68 CE	M	I1a2a1a1a
Rus_SWest	VK344	Sweden	Oland	9-11th centuries CE	M	R1a1a1b1a
Rus_SWest	VK380	Sweden	Oland	9-11th centuries CE	M	I1
Rus_SWest	VK387	Norway	Nor_South	10-11th centuries CE	F	-
Rus_SWest	VK453	Sweden	Gotland	900-1050 CE	M	R1a1a1
Rus_SWest	VK454	Sweden	Gotland	900-1050 CE	F	-
Rus_SWest	VK468	Sweden	Gotland	900-1050 CE	M	R1b1a1b1a1a1c2b2b1a
Rus_SWest	VK476	Sweden	Gotland	900-1050 CE	F	-
Rus_SWest	VK477	Sweden	Gotland	900-1050 CE	F	-
Rus_SWest	VK514	Norway	Nor_North	6-10th centuries CE	M	R1a1a1b1a3a1
Rus_SWest	VK525	Norway	Nor_North	9th century CE	F	-
Rus_SWest	VK526	Norway	Nor_North	9th century CE	F	-
Rus_SWest	VK530	Norway	Nor_North	10th century CE	F	-
Rus_SWest	vik_urm161	Sweden	Sigtuna, church 1 (Urmakaren)	998-1164 calCE (965¬±35 BP, Ua-22741)	M	N/A
Rus_SWest	vik_urm160	Sweden	Sigtuna, church 1 (Urmakaren)	998-1164 calCE (965¬±35 BP, Ua-22741)	M	R1b1a1a2a1
