## Supplementary Tables for "Genetic history of Rus’": Supplementary_Table_8.xlsx

### Sheet: Table 8a_BA
Supplementary Table 8a. Outgroup f3-statistics of form f3(Ancient_Rus',BA;Mbuti). BA - BA group; Ancient_Rus' - Ancient Major Rus' or Ancient North Rus' genetic cluster
A	B	C	f3	stderr	Zscore	nsnps
Ancient_Major_Rus'	Andronovo	Mbuti	0.286994	0.002178	131.762	1007087
Ancient_Major_Rus'	Armenia_EBA_KuraAraxes	Mbuti	0.273461	0.00212	128.978	915583
Ancient_Major_Rus'	Czech_CordedWare	Mbuti	0.286207	0.002121	134.918	1015932
Ancient_Major_Rus'	England_BellBeaker	Mbuti	0.287461	0.002158	133.226	978249
Ancient_Major_Rus'	Estonia_BA	Mbuti	0.29234	0.002204	132.66	852157
Ancient_Major_Rus'	Estonia_MN_CCC	Mbuti	0.292872	0.002563	114.257	244055
Ancient_Major_Rus'	Greece_BA_Mycenaean	Mbuti	0.281131	0.002171	129.484	940633
Ancient_Major_Rus'	Italy_Sardinia_EBA	Mbuti	0.286379	0.002165	132.298	985050
Ancient_Major_Rus'	Latvia_BA	Mbuti	0.292134	0.002204	132.564	938684
Ancient_Major_Rus'	Mongolia_LBA_Khovsgol_6	Mbuti	0.255157	0.002171	117.554	986943
Ancient_Major_Rus'	Poland_GlobularAmphora	Mbuti	0.2864	0.002228	128.545	664253
Ancient_Major_Rus'	Russia_Afanasievo	Mbuti	0.285213	0.002155	132.365	990559
Ancient_Major_Rus'	Russia_Bolshoy	Mbuti	0.271046	0.002245	120.746	893904
Ancient_Major_Rus'	Russia_Fatyanovo_BA	Mbuti	0.287741	0.002183	131.824	1003335
Ancient_Major_Rus'	Russia_Krasnoyarsk_BA	Mbuti	0.24894	0.002494	99.832	1004332
Ancient_Major_Rus'	Russia_MLBA_Sintashta	Mbuti	0.286984	0.002163	132.705	995282
Ancient_Major_Rus'	Russia_Shamanka_EBA	Mbuti	0.251658	0.002303	109.284	918485
Ancient_Major_Rus'	Russia_Srubnaya	Mbuti	0.287109	0.002175	131.982	984279
Ancient_Major_Rus'	Sweden_Gotland_PittedWare_BattleAxe	Mbuti	0.291082	0.002297	126.737	1013846
Ancient_Major_Rus'	Turkey_Alalakh_MLBA	Mbuti	0.273841	0.002101	130.353	987236
Ancient_Major_Rus'	Turkmenistan_Gonur_BA_1	Mbuti	0.267108	0.002098	127.315	831977
Ancient_Major_Rus'	Uzbekistan_Bustan_BA	Mbuti	0.267876	0.002106	127.221	849675
Ancient_North_Rus'	Andronovo	Mbuti	0.284739	0.002196	129.687	989118
Ancient_North_Rus'	Armenia_EBA_KuraAraxes	Mbuti	0.26933	0.002144	125.619	899238
Ancient_North_Rus'	Czech_CordedWare	Mbuti	0.283654	0.002143	132.358	1007772
Ancient_North_Rus'	England_BellBeaker	Mbuti	0.284228	0.002164	131.361	965943
Ancient_North_Rus'	Estonia_BA	Mbuti	0.29016	0.002217	130.889	833591
Ancient_North_Rus'	Estonia_MN_CCC	Mbuti	0.294052	0.002598	113.192	238315
Ancient_North_Rus'	Greece_BA_Mycenaean	Mbuti	0.275184	0.002194	125.445	923504
Ancient_North_Rus'	Italy_Sardinia_EBA	Mbuti	0.280076	0.002183	128.282	970781
Ancient_North_Rus'	Latvia_BA	Mbuti	0.289551	0.002206	131.234	922496
Ancient_North_Rus'	Mongolia_LBA_Khovsgol_6	Mbuti	0.263057	0.002222	118.374	970076
Ancient_North_Rus'	Poland_GlobularAmphora	Mbuti	0.2812	0.002247	125.132	650206
Ancient_North_Rus'	Russia_Afanasievo	Mbuti	0.283952	0.00217	130.863	978055
Ancient_North_Rus'	Russia_Bolshoy	Mbuti	0.277527	0.002282	121.592	875483
Ancient_North_Rus'	Russia_Fatyanovo_BA	Mbuti	0.284962	0.002199	129.567	985394
Ancient_North_Rus'	Russia_Krasnoyarsk_BA	Mbuti	0.262252	0.002552	102.779	979410
Ancient_North_Rus'	Russia_MLBA_Sintashta	Mbuti	0.284487	0.002167	131.271	983212
Ancient_North_Rus'	Russia_Shamanka_EBA	Mbuti	0.261386	0.002356	110.95	897381
Ancient_North_Rus'	Russia_Srubnaya	Mbuti	0.28452	0.00219	129.936	968589
Ancient_North_Rus'	Sweden_Gotland_PittedWare_BattleAxe	Mbuti	0.289394	0.002306	125.48	998885
Ancient_North_Rus'	Turkey_Alalakh_MLBA	Mbuti	0.268438	0.0021	127.855	975263
Ancient_North_Rus'	Turkmenistan_Gonur_BA_1	Mbuti	0.264749	0.002113	125.325	815711
Ancient_North_Rus'	Uzbekistan_Bustan_BA	Mbuti	0.265417	0.00213	124.587	832425

### Sheet: Table 8b_IA_MA
Supplementary Table 8b. Outgroup f3-statistics of form f3(pops,Ancient_Rus';Mbuti). pops - ancient populations; Ancient_Rus' - Ancient Major Rus' or Ancient North Rus'. IA - Iron Age (1st millenium BC), AA - Antiquity (0-700 CE), MA - Medieval Ages (700-1600)
A	B	C	f3	stderr	Zscore	nsnps	Age	Region
Ancient_Major_Rus'	Armenia_EarlyMedieval	Mbuti	0.276508	0.002199	125.742	910750	MA	Caucasus
Ancient_Major_Rus'	Austria_IA_LaTene	Mbuti	0.286567	0.002241	127.88	862757	IA	Central_Eastern_Europe
Ancient_Major_Rus'	Austria_Medieval (1)	Mbuti	0.287198	0.002467	116.428	684056	MA	Central_Eastern_Europe
Ancient_Major_Rus'	BosniaHerzegovina_Medieval (1)	Mbuti	0.28641	0.002448	117.014	392795	MA	Balkans
Ancient_Major_Rus'	Bulgaria_EIA	Mbuti	0.282744	0.002151	131.45	946268	IA	Central_Eastern_Europe
Ancient_Major_Rus'	Crimea_Pantikapaion	Mbuti	0.278275	0.002572	108.215	306304	IA	Caucasus
Ancient_Major_Rus'	Croatia_EIA	Mbuti	0.284953	0.002163	131.721	929998	IA	Balkans
Ancient_Major_Rus'	Croatia_Gardun	Mbuti	0.281385	0.002234	125.94	893000	AA	Balkans
Ancient_Major_Rus'	Croatia_Gornji	Mbuti	0.287754	0.002242	128.362	1001149	MA	Balkans
Ancient_Major_Rus'	Croatia_Jagodnjak	Mbuti	0.284016	0.002253	126.04	877911	AA	Balkans
Ancient_Major_Rus'	Croatia_Nustar	Mbuti	0.284091	0.002174	130.679	994404	MA	Balkans
Ancient_Major_Rus'	Croatia_Osijek	Mbuti	0.282698	0.002199	128.557	912349	MA	Balkans
Ancient_Major_Rus'	Croatia_TrogirDragulin	Mbuti	0.281257	0.00218	129.031	926500	AA	Balkans
Ancient_Major_Rus'	Croatia_Zadar_Roman	Mbuti	0.285024	0.002234	127.587	981766	AA	Balkans
Ancient_Major_Rus'	Czech_EarlySlav_1 (1)	Mbuti	0.28738	0.002424	118.532	614814	MA	Central_Eastern_Europe
Ancient_Major_Rus'	Czech_EarlySlav_2 (1)	Mbuti	0.291435	0.003765	77.404	52716	MA	Central_Eastern_Europe
Ancient_Major_Rus'	Czech_IA_Hallstatt	Mbuti	0.286965	0.002192	130.937	943056	IA	Central_Eastern_Europe
Ancient_Major_Rus'	Denmark_EarlyViking.SG	Mbuti	0.288923	0.002265	127.581	1001597	MA	Scandinavia
Ancient_Major_Rus'	Denmark_IA	Mbuti	0.289768	0.002243	129.21	1003066	AA	Scandinavia
Ancient_Major_Rus'	Denmark_Viking_Jutland	Mbuti	0.288385	0.002204	130.826	1012182	MA	Scandinavia
Ancient_Major_Rus'	Denmark_Zealand_Saxon_Medieval	Mbuti	0.287381	0.00219	131.231	969346	MA	Scandinavia
Ancient_Major_Rus'	England_EarlyMedieval_Saxon	Mbuti	0.288917	0.002174	132.893	1019879	AA	Western_Europe
Ancient_Major_Rus'	England_Scorton_Anglian	Mbuti	0.28799	0.002228	129.282	789902	AA	Western_Europe
Ancient_Major_Rus'	England_Viking_Oxford	Mbuti	0.288838	0.002199	131.338	1017453	MA	Western_Europe
Ancient_Major_Rus'	Estonia_EarlyViking_Salme	Mbuti	0.29015	0.00219	132.478	1024072	MA	Baltic
Ancient_Major_Rus'	Estonia_IA	Mbuti	0.290346	0.002295	126.526	684021	IA	Baltic
Ancient_Major_Rus'	Estonia_Medieval.SG	Mbuti	0.291135	0.002342	124.288	650854	MA	Baltic
Ancient_Major_Rus'	Finland_Levanluhta	Mbuti	0.27932	0.002423	115.287	491321	AA	Baltic
Ancient_Major_Rus'	Finland_Saami_IA	Mbuti	0.281893	0.003571	78.95	64310	AA	Baltic
Ancient_Major_Rus'	Germany_Dunum_Saxon_Medieval	Mbuti	0.285424	0.002228	128.094	898509	MA	Central_Eastern_Europe
Ancient_Major_Rus'	Germany_Schleswig_Saxon_LMedieval	Mbuti	0.288027	0.002178	132.253	999418	MA	Central_Eastern_Europe
Ancient_Major_Rus'	Gnezdovo_VKE	Mbuti	0.287816	0.002259	127.394	837967	MA	Ancient_Rus'
Ancient_Major_Rus'	Greenland_EarlyNorse.SG	Mbuti	0.289433	0.002214	130.719	1007675	MA	Scandinavia
Ancient_Major_Rus'	Hungary_EIA_Prescythian_Mezocsat	Mbuti	0.284906	0.002188	130.195	882937	IA	Central_Eastern_Europe
Ancient_Major_Rus'	Hungary_IA_Scythian	Mbuti	0.289025	0.002297	125.827	813391	IA	Central_Eastern_Europe
Ancient_Major_Rus'	Hungary_Langobard.SG	Mbuti	0.288226	0.002211	130.348	1010410	AA	Central_Eastern_Europe
Ancient_Major_Rus'	India_RoopkundA	Mbuti	0.257848	0.002045	126.096	896620	MA	Asia
Ancient_Major_Rus'	Iran_Hasanlu_IA	Mbuti	0.27273	0.002091	130.452	971209	MA	Asia
Ancient_Major_Rus'	Ireland_Kilteasheen_AngloSaxon_EMedieval_Norman	Mbuti	0.287283	0.002163	132.811	1020479	MA	Western_Europe
Ancient_Major_Rus'	Italy_Imperial	Mbuti	0.279277	0.002111	132.282	1017280	AA	Southern_Europe
Ancient_Major_Rus'	Italy_Medieval.SG	Mbuti	0.279236	0.002209	126.408	930712	MA	Southern_Europe
Ancient_Major_Rus'	Italy_Sardinia_EarlyMedieval	Mbuti	0.278453	0.003436	81.04	67310	MA	Southern_Europe
Ancient_Major_Rus'	Kazakhstan_Sarmatian_IA	Mbuti	0.279919	0.002144	130.549	973872	IA	Asia
Ancient_Major_Rus'	Kyrgyzstan_Saka_IA	Mbuti	0.273066	0.002149	127.09	854854	IA	Steppe
Ancient_Major_Rus'	Ladoga_VKE	Mbuti	0.288944	0.002197	131.517	1009711	MA	Ancient_Rus'
Ancient_Major_Rus'	Lebanon_Medieval.SG	Mbuti	0.270617	0.002241	120.767	974745	MA	Southern_Europe
Ancient_Major_Rus'	Macedonia_Classical_Hellenistic	Mbuti	0.284131	0.002198	129.259	792745	IA	Balkans
Ancient_Major_Rus'	Macedonia_IA	Mbuti	0.283766	0.002149	132.042	949532	IA	Balkans
Ancient_Major_Rus'	Macedonia_Medieval (1)	Mbuti	0.282751	0.00236	119.802	588641	MA	Balkans
Ancient_Major_Rus'	Mongolia_Arkhangai_EarlyMedieval	Mbuti	0.270961	0.002138	126.755	989984	MA	Asia
Ancient_Major_Rus'	Mongolia_Arkhangai_LateMedieval	Mbuti	0.256218	0.002234	114.665	932378	MA	Asia
Ancient_Major_Rus'	Mongolia_Bulgan_EarlyMedievalLateMedieval	Mbuti	0.249888	0.002186	114.324	970850	MA	Asia
Ancient_Major_Rus'	Mongolia_Dornod_LateMedieval	Mbuti	0.250667	0.0022	113.95	970913	MA	Asia
Ancient_Major_Rus'	Mongolia_Selenge_LateMedieval	Mbuti	0.251575	0.002207	113.966	943578	MA	Asia
Ancient_Major_Rus'	Mongolia_Sukhbaatar_LateMedieval	Mbuti	0.248765	0.002175	114.394	1004030	MA	Asia
Ancient_Major_Rus'	Mongolia_Tuv_LateMedieval	Mbuti	0.247846	0.002239	110.674	871431	MA	Asia
Ancient_Major_Rus'	Mongolia_Umungobi_LateMedieval	Mbuti	0.250513	0.002199	113.942	938264	MA	Asia
Ancient_Major_Rus'	Montenegro_Doclea_Roman.SG	Mbuti	0.288015	0.002197	131.083	990077	MA	Balkans
Ancient_Major_Rus'	Netherlands_Groningen_Saxon_Medieval	Mbuti	0.288174	0.002197	131.162	1006325	MA	Central_Eastern_Europe
Ancient_Major_Rus'	Norway_IA	Mbuti	0.289664	0.002268	127.745	946826	AA	Scandinavia
Ancient_Major_Rus'	Norway_Medieval.SG	Mbuti	0.28862	0.002354	122.608	997850	MA	Scandinavia
Ancient_Major_Rus'	Norway_Viking_N	Mbuti	0.288758	0.002202	131.123	1012997	MA	Scandinavia
Ancient_Major_Rus'	Pakistan_Barikot_H	Mbuti	0.264382	0.002118	124.837	883212	AA	Asia
Ancient_Major_Rus'	Poland_Bodzia_VKE	Mbuti	0.290062	0.002288	126.749	977333	MA	Central_Eastern_Europe
Ancient_Major_Rus'	Poland_Weklice_WielbarkCulture_Roman.SG	Mbuti	0.290465	0.00219	132.63	1005786	AA	Central_Eastern_Europe
Ancient_Major_Rus'	Pskov_VKE (2)	Mbuti	0.289169	0.002623	110.224	283661	MA	Ancient_Rus'
Ancient_Major_Rus'	Russia_Alan.SG	Mbuti	0.279429	0.002183	128.024	1000320	AA	Caucasus
Ancient_Major_Rus'	Russia_Caucasus_Medieval	Mbuti	0.27682	0.002203	125.651	984210	MA	Caucasus
Ancient_Major_Rus'	Russia_IA_Ingria	Mbuti	0.291607	0.002315	125.971	474422	AA	Baltic
Ancient_Major_Rus'	Russia_Kurevanikha_VKE (1)	Mbuti	0.290991	0.002446	118.975	751330	MA	Ancient_Rus'
Ancient_Major_Rus'	Russia_SaltovoMayaki	Mbuti	0.280145	0.003085	90.822	88058	AA	Caucasus
Ancient_Major_Rus'	Russia_Sarmatian.SG	Mbuti	0.281187	0.002198	127.943	872159	IA	Steppe
Ancient_Major_Rus'	Russia_Sunghir_Medieval (1)	Mbuti	0.28922	0.002426	119.203	951946	MA	Ancient_Rus'
Ancient_Major_Rus'	Russia_Tagar.SG	Mbuti	0.278447	0.002186	127.353	1004155	IA	Steppe
Ancient_Major_Rus'	Scotland_Viking_Orkney	Mbuti	0.288935	0.002226	129.783	966626	MA	Western_Europe
Ancient_Major_Rus'	Slovakia_IA_Vekerzug	Mbuti	0.286973	0.002179	131.726	966456	IA	Central_Eastern_Europe
Ancient_Major_Rus'	Slovakia_Medieval	Mbuti	0.288149	0.002251	127.997	838856	MA	Central_Eastern_Europe
Ancient_Major_Rus'	Slovakia_TesarkeMlynany	Mbuti	0.286068	0.002182	131.102	998465	AA	Central_Eastern_Europe
Ancient_Major_Rus'	Slovenia_EIA	Mbuti	0.287127	0.002182	131.612	961120	IA	Central_Eastern_Europe
Ancient_Major_Rus'	Slovenia_Emona_Roman	Mbuti	0.282894	0.002195	128.872	985136	AA	Central_Eastern_Europe
Ancient_Major_Rus'	Spain_Islamic	Mbuti	0.275698	0.002181	126.409	853366	MA	Southern_Europe
Ancient_Major_Rus'	Spain_Medieval	Mbuti	0.281857	0.002199	128.177	749061	MA	Southern_Europe
Ancient_Major_Rus'	Sweden_IA	Mbuti	0.286608	0.002345	122.239	554297	AA	Scandinavia
Ancient_Major_Rus'	Sweden_Viking_Gotland	Mbuti	0.28961	0.00218	132.856	1020963	MA	Scandinavia
Ancient_Major_Rus'	Sweden_Viking_Karda	Mbuti	0.286255	0.002309	123.949	799598	MA	Scandinavia
Ancient_Major_Rus'	Sweden_Viking_Oland	Mbuti	0.287722	0.002191	131.33	1022423	MA	Scandinavia
Ancient_Major_Rus'	Sweden_Viking_Sigtuna	Mbuti	0.288532	0.002202	131.058	1012687	MA	Scandinavia
Ancient_Major_Rus'	Turkey_Byzantine	Mbuti	0.27656	0.002167	127.613	947310	MA	Southern_Europe
Ancient_Major_Rus'	Turkey_IA	Mbuti	0.273863	0.002137	128.183	899071	IA	Southern_Europe
Ancient_Major_Rus'	Ukraine_Chernigov_VKE (1)	Mbuti	0.286477	0.002499	114.64	611549	MA	Ancient_Rus'
Ancient_Major_Rus'	Ukraine_Chernyakhiv (1)	Mbuti	0.285294	0.002554	111.693	212382	AA	Ancient_Rus'
Ancient_Major_Rus'	Ukraine_IA_WesternScythian.SG	Mbuti	0.281146	0.002354	119.419	385284	IA	Steppe
Ancient_Major_Rus'	Ukraine_Shestovitsa_VKE (1)	Mbuti	0.290209	0.002437	119.096	724509	MA	Ancient_Rus'
Ancient_Major_Rus'	VolgaOka_IA	Mbuti	0.284611	0.002231	127.569	938439	AA	Ancient_Rus'
Ancient_Major_Rus'	VolgaOka_MA1	Mbuti	0.286103	0.002248	127.26	929865	MA	Ancient_Rus'
Ancient_Major_Rus'	VolgaOka_MA2	Mbuti	0.288556	0.002232	129.306	839250	MA	Ancient_Rus'
North_Rus'	Armenia_EarlyMedieval	Mbuti	0.272247	0.002214	122.983	901251	MA	Caucasus
North_Rus'	Austria_IA_LaTene	Mbuti	0.282192	0.002238	126.1	853868	IA	Central_Eastern_Europe
North_Rus'	Austria_Medieval (1)	Mbuti	0.283563	0.002474	114.63	675940	MA	Central_Eastern_Europe
North_Rus'	BosniaHerzegovina_Medieval (1)	Mbuti	0.283054	0.002462	114.955	388136	MA	Balkans
North_Rus'	Bulgaria_EIA	Mbuti	0.277193	0.002152	128.829	938241	IA	Central_Eastern_Europe
North_Rus'	Crimea_Pantikapaion	Mbuti	0.274401	0.002605	105.341	302599	IA	Caucasus
North_Rus'	Croatia_EIA	Mbuti	0.280324	0.002171	129.147	923808	IA	Balkans
North_Rus'	Croatia_Gardun	Mbuti	0.276542	0.002224	124.317	883955	AA	Balkans
North_Rus'	Croatia_Gornji	Mbuti	0.284335	0.002245	126.626	992156	MA	Balkans
North_Rus'	Croatia_Jagodnjak	Mbuti	0.28019	0.002256	124.192	868820	AA	Balkans
North_Rus'	Croatia_Nustar	Mbuti	0.279744	0.002192	127.609	987013	MA	Balkans
North_Rus'	Croatia_Osijek	Mbuti	0.278303	0.002187	127.235	903765	MA	Balkans
North_Rus'	Croatia_TrogirDragulin	Mbuti	0.27654	0.002182	126.739	918540	AA	Balkans
North_Rus'	Croatia_Zadar_Roman	Mbuti	0.280437	0.002238	125.298	971661	AA	Balkans
North_Rus'	Czech_EarlySlav_1 (1)	Mbuti	0.283492	0.002444	115.985	607691	MA	Central_Eastern_Europe
North_Rus'	Czech_EarlySlav_2 (1)	Mbuti	0.287405	0.003798	75.669	52154	MA	Central_Eastern_Europe
North_Rus'	Czech_IA_Hallstatt	Mbuti	0.282915	0.002195	128.911	934061	IA	Central_Eastern_Europe
North_Rus'	Denmark_EarlyViking.SG	Mbuti	0.285292	0.002258	126.36	991084	MA	Scandinavia
North_Rus'	Denmark_IA	Mbuti	0.286527	0.002253	127.167	992146	AA	Scandinavia
North_Rus'	Denmark_Viking_Jutland	Mbuti	0.284658	0.002212	128.683	1004491	MA	Scandinavia
North_Rus'	Denmark_Zealand_Saxon_Medieval	Mbuti	0.284241	0.002192	129.691	962551	MA	Scandinavia
North_Rus'	England_EarlyMedieval_Saxon	Mbuti	0.285745	0.002174	131.408	1016481	AA	Western_Europe
North_Rus'	England_Scorton_Anglian	Mbuti	0.285134	0.002232	127.772	781819	AA	Western_Europe
North_Rus'	England_Viking_Oxford	Mbuti	0.285151	0.002203	129.414	1011008	MA	Western_Europe
North_Rus'	Estonia_EarlyViking_Salme	Mbuti	0.28728	0.002188	131.319	1020282	MA	Baltic
North_Rus'	Estonia_IA	Mbuti	0.288616	0.002298	125.615	676094	IA	Baltic
North_Rus'	Estonia_Medieval.SG	Mbuti	0.28933	0.002341	123.589	643044	MA	Baltic
North_Rus'	Finland_Levanluhta	Mbuti	0.28511	0.002429	117.368	485393	AA	Baltic
North_Rus'	Finland_Saami_IA	Mbuti	0.28598	0.003721	76.847	63618	AA	Baltic
North_Rus'	Germany_Dunum_Saxon_Medieval	Mbuti	0.282149	0.002223	126.937	890457	MA	Central_Eastern_Europe
North_Rus'	Germany_Schleswig_Saxon_LMedieval	Mbuti	0.284479	0.002185	130.175	992373	MA	Central_Eastern_Europe
North_Rus'	Gnezdovo_VKE	Mbuti	0.284366	0.002282	124.587	828415	MA	Ancient_Rus'
North_Rus'	Greenland_EarlyNorse.SG	Mbuti	0.286127	0.00223	128.303	998710	MA	Scandinavia
North_Rus'	Hungary_EIA_Prescythian_Mezocsat	Mbuti	0.280887	0.002189	128.333	875008	IA	Central_Eastern_Europe
North_Rus'	Hungary_IA_Scythian	Mbuti	0.285456	0.002295	124.364	803948	IA	Central_Eastern_Europe
North_Rus'	Hungary_Langobard.SG	Mbuti	0.285046	0.002212	128.84	1002430	AA	Central_Eastern_Europe
North_Rus'	India_RoopkundA	Mbuti	0.258368	0.002066	125.049	888733	MA	Asia
North_Rus'	Iran_Hasanlu_IA	Mbuti	0.268833	0.002097	128.214	963956	MA	Asia
North_Rus'	Ireland_Kilteasheen_AngloSaxon_EMedieval_Norman	Mbuti	0.283895	0.002167	130.982	1016481	MA	Western_Europe
North_Rus'	Italy_Imperial	Mbuti	0.274493	0.002117	129.653	1013993	AA	Southern_Europe
North_Rus'	Italy_Medieval.SG	Mbuti	0.274637	0.002223	123.524	920244	MA	Southern_Europe
North_Rus'	Italy_Sardinia_EarlyMedieval	Mbuti	0.274793	0.00353	77.853	66559	MA	Southern_Europe
North_Rus'	Kazakhstan_Sarmatian_IA	Mbuti	0.279294	0.002154	129.654	964670	IA	Asia
North_Rus'	Kyrgyzstan_Saka_IA	Mbuti	0.274042	0.002187	125.309	845559	IA	Steppe
North_Rus'	Ladoga_VKE	Mbuti	0.28588	0.002192	130.447	1001135	MA	Ancient_Rus'
North_Rus'	Lebanon_Medieval.SG	Mbuti	0.265931	0.002264	117.455	963961	MA	Southern_Europe
North_Rus'	Macedonia_Classical_Hellenistic	Mbuti	0.280176	0.002175	128.824	784161	IA	Balkans
North_Rus'	Macedonia_IA	Mbuti	0.279251	0.002162	129.177	942101	IA	Balkans
North_Rus'	Macedonia_Medieval (1)	Mbuti	0.278838	0.002384	116.96	581743	MA	Balkans
North_Rus'	Mongolia_Arkhangai_EarlyMedieval	Mbuti	0.270653	0.002158	125.442	981224	MA	Asia
North_Rus'	Mongolia_Arkhangai_LateMedieval	Mbuti	0.262754	0.002242	117.221	921467	MA	Asia
North_Rus'	Mongolia_Bulgan_EarlyMedievalLateMedieval	Mbuti	0.259224	0.002239	115.777	959946	MA	Asia
North_Rus'	Mongolia_Dornod_LateMedieval	Mbuti	0.260019	0.002254	115.369	959975	MA	Asia
North_Rus'	Mongolia_Selenge_LateMedieval	Mbuti	0.25916	0.00226	114.691	932750	MA	Asia
North_Rus'	Mongolia_Sukhbaatar_LateMedieval	Mbuti	0.257543	0.002236	115.179	993652	MA	Asia
North_Rus'	Mongolia_Tuv_LateMedieval	Mbuti	0.257164	0.002294	112.099	861073	MA	Asia
North_Rus'	Mongolia_Umungobi_LateMedieval	Mbuti	0.258978	0.00225	115.115	927573	MA	Asia
North_Rus'	Montenegro_Doclea_Roman.SG	Mbuti	0.283941	0.002183	130.045	979864	MA	Balkans
North_Rus'	Netherlands_Groningen_Saxon_Medieval	Mbuti	0.284739	0.002189	130.052	999689	MA	Central_Eastern_Europe
North_Rus'	Norway_IA	Mbuti	0.286627	0.002266	126.484	936512	AA	Scandinavia
North_Rus'	Norway_Medieval.SG	Mbuti	0.285049	0.002364	120.556	986316	MA	Scandinavia
North_Rus'	Norway_Viking_N	Mbuti	0.285796	0.002205	129.64	1006134	MA	Scandinavia
North_Rus'	Pakistan_Barikot_H	Mbuti	0.263914	0.002136	123.545	873778	AA	Asia
North_Rus'	Poland_Bodzia_VKE	Mbuti	0.286755	0.0023	124.654	966463	MA	Central_Eastern_Europe
North_Rus'	Poland_Weklice_WielbarkCulture_Roman.SG	Mbuti	0.287354	0.002196	130.874	996585	AA	Central_Eastern_Europe
North_Rus'	Pskov_VKE (2)	Mbuti	0.285192	0.002651	107.59	280278	MA	Ancient_Rus'
North_Rus'	Russia_Alan.SG	Mbuti	0.276426	0.002223	124.336	989835	AA	Caucasus
North_Rus'	Russia_Caucasus_Medieval	Mbuti	0.273686	0.002232	122.635	973404	MA	Caucasus
North_Rus'	Russia_IA_Ingria	Mbuti	0.288862	0.002327	124.136	468600	AA	Baltic
North_Rus'	Russia_Kurevanikha_VKE (1)	Mbuti	0.287136	0.00245	117.182	742183	MA	Ancient_Rus'
North_Rus'	Russia_SaltovoMayaki	Mbuti	0.277283	0.003155	87.888	86887	AA	Caucasus
North_Rus'	Russia_Sarmatian.SG	Mbuti	0.280035	0.002196	127.496	862223	IA	Steppe
North_Rus'	Russia_Sunghir_Medieval (1)	Mbuti	0.285923	0.002437	117.329	940467	MA	Ancient_Rus'
North_Rus'	Russia_Tagar.SG	Mbuti	0.279332	0.002194	127.306	994249	IA	Steppe
North_Rus'	Scotland_Viking_Orkney	Mbuti	0.285255	0.002209	129.128	956294	MA	Western_Europe
North_Rus'	Slovakia_IA_Vekerzug	Mbuti	0.282825	0.002175	130.038	959885	IA	Central_Eastern_Europe
North_Rus'	Slovakia_Medieval	Mbuti	0.285151	0.002248	126.852	829973	MA	Central_Eastern_Europe
North_Rus'	Slovakia_TesarkeMlynany	Mbuti	0.282343	0.002192	128.8	988777	AA	Central_Eastern_Europe
North_Rus'	Slovenia_EIA	Mbuti	0.282321	0.00219	128.928	953878	IA	Central_Eastern_Europe
North_Rus'	Slovenia_Emona_Roman	Mbuti	0.278055	0.002189	127.045	975255	AA	Central_Eastern_Europe
North_Rus'	Spain_Islamic	Mbuti	0.271347	0.002197	123.489	844645	MA	Southern_Europe
North_Rus'	Spain_Medieval	Mbuti	0.27799	0.002216	125.446	741192	MA	Southern_Europe
North_Rus'	Sweden_IA	Mbuti	0.283809	0.002346	120.983	547760	AA	Scandinavia
North_Rus'	Sweden_Viking_Gotland	Mbuti	0.286522	0.002191	130.8	1016584	MA	Scandinavia
North_Rus'	Sweden_Viking_Karda	Mbuti	0.282112	0.002297	122.828	790108	MA	Scandinavia
North_Rus'	Sweden_Viking_Oland	Mbuti	0.284296	0.002193	129.64	1017489	MA	Scandinavia
North_Rus'	Sweden_Viking_Sigtuna	Mbuti	0.285615	0.002215	128.939	1004663	MA	Scandinavia
North_Rus'	Turkey_Byzantine	Mbuti	0.271639	0.002162	125.63	939608	MA	Southern_Europe
North_Rus'	Turkey_IA	Mbuti	0.269231	0.002131	126.322	890661	IA	Southern_Europe
North_Rus'	Ukraine_Chernigov_VKE (1)	Mbuti	0.283165	0.002528	112.008	604216	MA	Ancient_Rus'
North_Rus'	Ukraine_Chernyakhiv (1)	Mbuti	0.282342	0.002607	108.284	209806	AA	Ancient_Rus'
North_Rus'	Ukraine_IA_WesternScythian.SG	Mbuti	0.27922	0.002348	118.918	380691	IA	Steppe
North_Rus'	Ukraine_Shestovitsa_VKE (1)	Mbuti	0.288568	0.002435	118.531	715876	MA	Ancient_Rus'
North_Rus'	VolgaOka_IA	Mbuti	0.285658	0.002252	126.833	928703	AA	Ancient_Rus'
North_Rus'	VolgaOka_MA1	Mbuti	0.285586	0.002267	125.962	919841	MA	Ancient_Rus'
North_Rus'	VolgaOka_MA2	Mbuti	0.285593	0.002249	126.987	829944	MA	Ancient_Rus'
