## Supplementary Tables for "Genetic history of Rus’": Supplementary_Table_9.xlsx

### Sheet: Sheet1
Supplementary Table 9. Outgroup f3-statistics of form f3(BA,Ancient_Rus';Mbuti). BA - BA group, Ancient_Rus' - Ancient Rus' genetic cluster.
A	B	C	f3	stderr	Zscore	nsnps	Ancestry_Group
Rus_SWest	Andronovo	Mbuti	0.286806	0.002189	131.047	971195	Steppe
Rus_Core	Andronovo	Mbuti	0.286668	0.002196	130.536	991381	Steppe
Rus_North_1	Andronovo	Mbuti	0.284971	0.002197	129.691	993955	Steppe
Rus_Baltic	Andronovo	Mbuti	0.288985	0.002237	129.163	935490	Steppe
Anc_Mordva	Andronovo	Mbuti	0.283426	0.002324	121.952	922828	Steppe
Rus_North_2	Andronovo	Mbuti	0.284534	0.002253	126.297	920733	Steppe
Rus_SWest	Armenia_EBA_KuraAraxes	Mbuti	0.273885	0.002127	128.747	881591	Anatolian/Iranian
Rus_Core	Armenia_EBA_KuraAraxes	Mbuti	0.273014	0.002136	127.803	900983	Anatolian/Iranian
Rus_North_1	Armenia_EBA_KuraAraxes	Mbuti	0.269557	0.002141	125.918	903728	Anatolian/Iranian
Rus_Baltic	Armenia_EBA_KuraAraxes	Mbuti	0.274991	0.002203	124.82	847676	Anatolian/Iranian
Anc_Mordva	Armenia_EBA_KuraAraxes	Mbuti	0.270583	0.002274	119.005	833918	Anatolian/Iranian
Rus_North_2	Armenia_EBA_KuraAraxes	Mbuti	0.269256	0.002216	121.504	835556	Anatolian/Iranian
Rus_SWest	Czech_CordedWare	Mbuti	0.28551	0.002119	134.75	999488	European
Rus_Core	Czech_CordedWare	Mbuti	0.286159	0.00214	133.694	1007518	European
Rus_North_1	Czech_CordedWare	Mbuti	0.283709	0.002149	132.012	1009784	European
Rus_Baltic	Czech_CordedWare	Mbuti	0.288264	0.002175	132.559	977814	European
Anc_Mordva	Czech_CordedWare	Mbuti	0.2838	0.002199	129.087	973137	European
Rus_North_2	Czech_CordedWare	Mbuti	0.284052	0.002205	128.819	966911	European
Rus_SWest	England_BellBeaker	Mbuti	0.286741	0.002166	132.407	953876	European
Rus_Core	England_BellBeaker	Mbuti	0.287429	0.002171	132.395	966682	European
Rus_North_1	England_BellBeaker	Mbuti	0.284461	0.002169	131.136	969150	European
Rus_Baltic	England_BellBeaker	Mbuti	0.289427	0.002236	129.414	927000	European
Anc_Mordva	England_BellBeaker	Mbuti	0.284582	0.002262	125.826	919167	European
Rus_North_2	England_BellBeaker	Mbuti	0.284058	0.002228	127.467	916032	European
Rus_SWest	Estonia_BA	Mbuti	0.291194	0.002212	131.616	814306	Baltic
Rus_Core	Estonia_BA	Mbuti	0.292153	0.002219	131.644	836423	Baltic
Rus_North_1	Estonia_BA	Mbuti	0.29038	0.002209	131.437	838850	Baltic
Rus_Baltic	Estonia_BA	Mbuti	0.296646	0.00232	127.859	776088	Baltic
Anc_Mordva	Estonia_BA	Mbuti	0.2882	0.002389	120.614	759724	Baltic
Rus_North_2	Estonia_BA	Mbuti	0.28988	0.002345	123.617	761357	Baltic
Rus_SWest	Estonia_MN_CCC	Mbuti	0.29113	0.002554	113.99	231758	Baltic
Rus_Core	Estonia_MN_CCC	Mbuti	0.29318	0.002619	111.96	239225	Baltic
Rus_North_1	Estonia_MN_CCC	Mbuti	0.294079	0.002585	113.774	239952	Baltic
Rus_Baltic	Estonia_MN_CCC	Mbuti	0.29492	0.002831	104.187	219747	Baltic
Anc_Mordva	Estonia_MN_CCC	Mbuti	0.291017	0.003075	94.637	213236	Baltic
Rus_North_2	Estonia_MN_CCC	Mbuti	0.292384	0.002952	99.047	216045	Baltic
Rus_SWest	Greece_BA_Mycenaean	Mbuti	0.281817	0.002189	128.717	904815	Anatolian
Rus_Core	Greece_BA_Mycenaean	Mbuti	0.280639	0.002189	128.231	925503	Anatolian
Rus_North_1	Greece_BA_Mycenaean	Mbuti	0.275456	0.002191	125.699	928390	Anatolian
Rus_Baltic	Greece_BA_Mycenaean	Mbuti	0.281535	0.002233	126.077	869405	Anatolian
Anc_Mordva	Greece_BA_Mycenaean	Mbuti	0.277892	0.002319	119.817	855089	Anatolian
Rus_North_2	Greece_BA_Mycenaean	Mbuti	0.275789	0.002281	120.904	856623	Anatolian
Rus_SWest	Italy_Sardinia_EBA	Mbuti	0.287244	0.002189	131.247	955232	Anatolian
Rus_Core	Italy_Sardinia_EBA	Mbuti	0.285735	0.002179	131.126	971629	Anatolian
Rus_North_1	Italy_Sardinia_EBA	Mbuti	0.280122	0.002186	128.169	974792	Anatolian
Rus_Baltic	Italy_Sardinia_EBA	Mbuti	0.287615	0.002216	129.808	924700	Anatolian
Anc_Mordva	Italy_Sardinia_EBA	Mbuti	0.28263	0.002304	122.665	914819	Anatolian
Rus_North_2	Italy_Sardinia_EBA	Mbuti	0.280488	0.002246	124.902	912542	Anatolian
Rus_SWest	Latvia_BA	Mbuti	0.290577	0.002221	130.829	906639	Baltic
Rus_Core	Latvia_BA	Mbuti	0.292132	0.002216	131.81	924391	Baltic
Rus_North_1	Latvia_BA	Mbuti	0.289626	0.002198	131.791	926749	Baltic
Rus_Baltic	Latvia_BA	Mbuti	0.296368	0.002302	128.771	873813	Baltic
Anc_Mordva	Latvia_BA	Mbuti	0.287833	0.002332	123.434	862416	Baltic
Rus_North_2	Latvia_BA	Mbuti	0.289677	0.002317	124.999	862362	Baltic
Rus_SWest	Mongolia_LBA_Khovsgol_6	Mbuti	0.253555	0.002181	116.248	957225	Siberian/Asian
Rus_Core	Mongolia_LBA_Khovsgol_6	Mbuti	0.255915	0.002193	116.72	973461	Siberian/Asian
Rus_North_1	Mongolia_LBA_Khovsgol_6	Mbuti	0.263574	0.002231	118.151	974040	Siberian/Asian
Rus_Baltic	Mongolia_LBA_Khovsgol_6	Mbuti	0.255528	0.002231	114.535	925007	Siberian/Asian
Anc_Mordva	Mongolia_LBA_Khovsgol_6	Mbuti	0.260258	0.002321	112.125	912650	Siberian/Asian
Rus_North_2	Mongolia_LBA_Khovsgol_6	Mbuti	0.262963	0.002308	113.94	910564	Siberian/Asian
Rus_SWest	Poland_GlobularAmphora	Mbuti	0.286876	0.002277	125.985	634245	European
Rus_Core	Poland_GlobularAmphora	Mbuti	0.286127	0.00224	127.711	652052	European
Rus_North_1	Poland_GlobularAmphora	Mbuti	0.281374	0.002242	125.488	654266	European
Rus_Baltic	Poland_GlobularAmphora	Mbuti	0.286764	0.002313	123.989	605065	European
Anc_Mordva	Poland_GlobularAmphora	Mbuti	0.282232	0.002402	117.489	590903	European
Rus_North_2	Poland_GlobularAmphora	Mbuti	0.27984	0.002399	116.66	596624	European
Rus_SWest	Russia_Afanasievo	Mbuti	0.284038	0.002165	131.179	966429	Steppe
Rus_Core	Russia_Afanasievo	Mbuti	0.285432	0.002167	131.691	979085	Steppe
Rus_North_1	Russia_Afanasievo	Mbuti	0.284004	0.00217	130.881	981231	Steppe
Rus_Baltic	Russia_Afanasievo	Mbuti	0.287098	0.002225	129.004	939486	Steppe
Anc_Mordva	Russia_Afanasievo	Mbuti	0.28414	0.002238	126.972	931785	Steppe
Rus_North_2	Russia_Afanasievo	Mbuti	0.284258	0.002241	126.856	927934	Steppe
Rus_SWest	Russia_Bolshoy	Mbuti	0.269211	0.002259	119.169	858635	Siberian/Asian
Rus_Core	Russia_Bolshoy	Mbuti	0.271758	0.002268	119.849	878824	Siberian/Asian
Rus_North_1	Russia_Bolshoy	Mbuti	0.27812	0.002278	122.084	880130	Siberian/Asian
Rus_Baltic	Russia_Bolshoy	Mbuti	0.272297	0.002319	117.402	822808	Siberian/Asian
Anc_Mordva	Russia_Bolshoy	Mbuti	0.274543	0.002427	113.114	807348	Siberian/Asian
Rus_North_2	Russia_Bolshoy	Mbuti	0.27644	0.002398	115.271	809575	Siberian/Asian
Rus_SWest	Russia_Fatyanovo_BA	Mbuti	0.287814	0.002198	130.922	967313	European
Rus_Core	Russia_Fatyanovo_BA	Mbuti	0.287429	0.002196	130.878	987695	European
Rus_North_1	Russia_Fatyanovo_BA	Mbuti	0.284883	0.002198	129.62	990344	European
Rus_Baltic	Russia_Fatyanovo_BA	Mbuti	0.289182	0.002258	128.097	931123	European
Anc_Mordva	Russia_Fatyanovo_BA	Mbuti	0.285167	0.002297	124.133	917923	European
Rus_North_2	Russia_Fatyanovo_BA	Mbuti	0.285449	0.002291	124.603	916320	European
Rus_SWest	Russia_Krasnoyarsk_BA	Mbuti	0.246343	0.0025	98.556	954835	Siberian/Asian
Rus_Core	Russia_Krasnoyarsk_BA	Mbuti	0.250451	0.002528	99.07	984659	Siberian/Asian
Rus_North_1	Russia_Krasnoyarsk_BA	Mbuti	0.262954	0.002552	103.054	986399	Siberian/Asian
Rus_Baltic	Russia_Krasnoyarsk_BA	Mbuti	0.247711	0.002607	95.001	903103	Siberian/Asian
Anc_Mordva	Russia_Krasnoyarsk_BA	Mbuti	0.255609	0.002893	88.367	876169	Siberian/Asian
Rus_North_2	Russia_Krasnoyarsk_BA	Mbuti	0.26111	0.002798	93.33	880764	Siberian/Asian
Rus_SWest	Russia_MLBA_Sintashta	Mbuti	0.286487	0.002175	131.704	971514	Steppe
Rus_Core	Russia_MLBA_Sintashta	Mbuti	0.286876	0.002177	131.771	983887	Steppe
Rus_North_1	Russia_MLBA_Sintashta	Mbuti	0.284583	0.002175	130.836	986313	Steppe
Rus_Baltic	Russia_MLBA_Sintashta	Mbuti	0.288991	0.002223	130.011	945375	Steppe
Anc_Mordva	Russia_MLBA_Sintashta	Mbuti	0.284718	0.002243	126.949	938172	Steppe
Rus_North_2	Russia_MLBA_Sintashta	Mbuti	0.285233	0.002227	128.09	933993	Steppe
Rus_SWest	Russia_Shamanka_EBA	Mbuti	0.250353	0.00232	107.93	877245	Siberian/Asian
Rus_Core	Russia_Shamanka_EBA	Mbuti	0.252237	0.00233	108.253	901735	Siberian/Asian
Rus_North_1	Russia_Shamanka_EBA	Mbuti	0.262001	0.00236	111.03	903139	Siberian/Asian
Rus_Baltic	Russia_Shamanka_EBA	Mbuti	0.251713	0.002375	105.99	834389	Siberian/Asian
Anc_Mordva	Russia_Shamanka_EBA	Mbuti	0.256999	0.002567	100.126	813589	Siberian/Asian
Rus_North_2	Russia_Shamanka_EBA	Mbuti	0.260288	0.002497	104.248	815734	Siberian/Asian
Rus_SWest	Russia_Srubnaya	Mbuti	0.286523	0.002193	130.643	952603	Steppe
Rus_Core	Russia_Srubnaya	Mbuti	0.287029	0.002191	130.986	970013	Steppe
Rus_North_1	Russia_Srubnaya	Mbuti	0.284704	0.002188	130.11	972784	Steppe
Rus_Baltic	Russia_Srubnaya	Mbuti	0.288995	0.002222	130.09	920465	Steppe
Anc_Mordva	Russia_Srubnaya	Mbuti	0.284439	0.002286	124.404	909867	Steppe
Rus_North_2	Russia_Srubnaya	Mbuti	0.284414	0.00225	126.428	908013	Steppe
Rus_SWest	Sweden_Gotland_PittedWare_BattleAxe	Mbuti	0.290101	0.002318	125.178	984477	Baltic
Rus_Core	Sweden_Gotland_PittedWare_BattleAxe	Mbuti	0.291081	0.002316	125.664	1000473	Baltic
Rus_North_1	Sweden_Gotland_PittedWare_BattleAxe	Mbuti	0.289838	0.002313	125.331	1002744	Baltic
Rus_Baltic	Sweden_Gotland_PittedWare_BattleAxe	Mbuti	0.293748	0.002347	125.153	954092	Baltic
Anc_Mordva	Sweden_Gotland_PittedWare_BattleAxe	Mbuti	0.288784	0.002438	118.457	945519	Baltic
Rus_North_2	Sweden_Gotland_PittedWare_BattleAxe	Mbuti	0.288495	0.002423	119.056	941001	Baltic
Rus_SWest	Turkey_Alalakh_MLBA	Mbuti	0.274629	0.002115	129.868	962287	Anatolian/Iranian
Rus_Core	Turkey_Alalakh_MLBA	Mbuti	0.273353	0.002115	129.224	975738	Anatolian/Iranian
Rus_North_1	Turkey_Alalakh_MLBA	Mbuti	0.268617	0.002102	127.765	978483	Anatolian/Iranian
Rus_Baltic	Turkey_Alalakh_MLBA	Mbuti	0.274349	0.00214	128.21	935173	Anatolian/Iranian
Anc_Mordva	Turkey_Alalakh_MLBA	Mbuti	0.270941	0.002192	123.617	926720	Anatolian/Iranian
Rus_North_2	Turkey_Alalakh_MLBA	Mbuti	0.268701	0.00216	124.382	923647	Anatolian/Iranian
Rus_SWest	Turkmenistan_Gonur_BA_1	Mbuti	0.266976	0.002111	126.445	798570	Iranian
Rus_Core	Turkmenistan_Gonur_BA_1	Mbuti	0.267047	0.002118	126.084	818035	Iranian
Rus_North_1	Turkmenistan_Gonur_BA_1	Mbuti	0.264925	0.002119	125.051	820200	Iranian
Rus_Baltic	Turkmenistan_Gonur_BA_1	Mbuti	0.267701	0.002166	123.579	765122	Iranian
Anc_Mordva	Turkmenistan_Gonur_BA_1	Mbuti	0.265924	0.002264	117.461	750279	Iranian
Rus_North_2	Turkmenistan_Gonur_BA_1	Mbuti	0.264466	0.002179	121.38	753690	Iranian
Rus_SWest	Uzbekistan_Bustan_BA	Mbuti	0.267733	0.002115	126.558	813777	Iranian
Rus_Core	Uzbekistan_Bustan_BA	Mbuti	0.267805	0.002119	126.373	834714	Iranian
Rus_North_1	Uzbekistan_Bustan_BA	Mbuti	0.265649	0.002124	125.044	837171	Iranian
Rus_Baltic	Uzbekistan_Bustan_BA	Mbuti	0.268826	0.002208	121.766	777841	Iranian
Anc_Mordva	Uzbekistan_Bustan_BA	Mbuti	0.266772	0.002284	116.791	761326	Iranian
Rus_North_2	Uzbekistan_Bustan_BA	Mbuti	0.265359	0.002201	120.547	765104	Iranian
