## Supplementary Tables for "Genetic history of Rus’": Supplementary_Table_10.xlsx

### Sheet: Sheet1
Supplementary table 10. Outgroup f3-statistics of form f3(Ancient_pops,Ancient_Russia;Mbuti). Ancient_pops - ancient groups spanning periods from the Early Iron Age to the Middle Ages, Ancient_Russia - Ancient Russia genetic cluster (Rus_North_1, Rus_North_2, Rus_Core, Rus_Baltic, Rus_SWest). Three chronological periods are indicated: IA - Iron Ages (1000-0 BCE), AA - Antiquity and Great Migratio…
A	B	C	f3	stderr	Zscore	nsnps	Age	Region
Armenia_EarlyMedieval	Rus_Baltic	Mbuti	0.277533	0.002296	120.862	832576	MA	Caucasus
Austria_IA_LaTene	Rus_Baltic	Mbuti	0.288253	0.002323	124.06	789304	IA	Central_Eastern_Europe
BosniaHerzegovina_Medieval	Rus_Baltic	Mbuti	0.29099	0.002676	108.753	353001	MA	Balkans
Bulgaria_EIA	Rus_Baltic	Mbuti	0.284006	0.002205	128.79	879615	IA	Central_Eastern_Europe
Crimea_Pantikapaion	Rus_Baltic	Mbuti	0.278943	0.002805	99.449	275521	IA	Caucasus
Croatia_EIA	Rus_Baltic	Mbuti	0.28653	0.002217	129.229	877832	IA	Balkans
Croatia_Gardun	Rus_Baltic	Mbuti	0.283101	0.002327	121.653	817466	AA	Balkans
Croatia_Gornji	Rus_Baltic	Mbuti	0.289923	0.002305	125.767	931077	MA	Balkans
Croatia_Jagodnjak	Rus_Baltic	Mbuti	0.285707	0.002356	121.271	803669	AA	Balkans
Croatia_Nustar	Rus_Baltic	Mbuti	0.28597	0.002231	128.206	932885	MA	Balkans
Croatia_Osijek	Rus_Baltic	Mbuti	0.283271	0.00227	124.803	842345	MA	Balkans
Croatia_TrogirDragulin	Rus_Baltic	Mbuti	0.283317	0.002266	125.026	860508	AA	Balkans
Croatia_Zadar_Roman	Rus_Baltic	Mbuti	0.285975	0.002334	122.534	899962	AA	Central_Eastern_Europe
Czech_IA_Hallstatt	Rus_Baltic	Mbuti	0.288534	0.002285	126.298	869667	IA	Central_Eastern_Europe
Denmark_EarlyViking	Rus_Baltic	Mbuti	0.290833	0.002367	122.876	916287	MA	Scandinavia
Denmark_IA	Rus_Baltic	Mbuti	0.29109	0.002314	125.803	914054	AA	Scandinavia
Denmark_Viking_Jutland	Rus_Baltic	Mbuti	0.29015	0.002243	129.334	950355	MA	Scandinavia
Denmark_Zealand_Saxon_Medieval	Rus_Baltic	Mbuti	0.289224	0.002243	128.92	914244	MA	Scandinavia
England_EarlyMedieval_Saxon	Rus_Baltic	Mbuti	0.290707	0.002234	130.108	984839	AA	Western_Europe
England_Scorton_Anglian	Rus_Baltic	Mbuti	0.290076	0.002293	126.484	723599	AA	Western_Europe
England_Viking_Oxford	Rus_Baltic	Mbuti	0.290448	0.002253	128.904	964576	MA	Western_Europe
Estonia_EarlyViking_Salme	Rus_Baltic	Mbuti	0.291875	0.002254	129.517	988327	MA	Baltic
Estonia_IA	Rus_Baltic	Mbuti	0.293218	0.002392	122.594	619264	AA	Baltic
Estonia_IA	Rus_Baltic	Mbuti	0.293218	0.002392	122.594	619264	IA	Baltic
Estonia_Medieval	Rus_Baltic	Mbuti	0.293473	0.002471	118.778	588420	MA	Baltic
Finland_Levanluhta	Rus_Baltic	Mbuti	0.281103	0.002564	109.629	443366	AA	Baltic
Finland_Saami_IA	Rus_Baltic	Mbuti	0.283199	0.004138	68.431	57819	AA	Baltic
Germany_Dunum_Saxon_Medieval	Rus_Baltic	Mbuti	0.286102	0.002298	124.49	834322	MA	Central_Eastern_Europe
Germany_Schleswig_Saxon_LMedieval	Rus_Baltic	Mbuti	0.290115	0.002236	129.766	942424	MA	Central_Eastern_Europe
Gnezdovo	Rus_Baltic	Mbuti	0.289409	0.002331	124.14	759647	MA	Russia
Greenland_EarlyNorse	Rus_Baltic	Mbuti	0.291246	0.002302	126.513	936721	MA	Scandinavia
Hungary_EIA_Prescythian_Mezocsat	Rus_Baltic	Mbuti	0.286733	0.002251	127.385	818791	IA	Central_Eastern_Europe
Hungary_ScythianEra	Rus_Baltic	Mbuti	0.290342	0.002376	122.192	736737	IA	Central_Eastern_Europe
Hungary_Langobard	Rus_Baltic	Mbuti	0.29001	0.002287	126.79	947410	AA	Central_Eastern_Europe
India_RoopkundA	Rus_Baltic	Mbuti	0.258533	0.002099	123.187	836281	MA	Asia
Iran_Hasanlu_IA	Rus_Baltic	Mbuti	0.273772	0.002153	127.16	912387	MA	Asia
Ireland_Kilteasheen_AngloSaxon_EMedieval_Norman	Rus_Baltic	Mbuti	0.289022	0.002219	130.259	981927	MA	Western_Europe
Italy_Imperial	Rus_Baltic	Mbuti	0.280125	0.002142	130.804	982189	AA	Southern_Europe
Italy_Medieval	Rus_Baltic	Mbuti	0.280494	0.002329	120.43	845316	MA	Southern_Europe
Italy_Sardinia_EarlyMedieval	Rus_Baltic	Mbuti	0.283442	0.004042	70.123	60474	MA	Southern_Europe
Kazakhstan_Sarmatian_IA	Rus_Baltic	Mbuti	0.282063	0.002203	128.008	902782	IA	Steppe
Kyrgyzstan_Saka_IA	Rus_Baltic	Mbuti	0.274127	0.002229	122.974	781184	IA	Steppe
Ladoga	Rus_Baltic	Mbuti	0.290497	0.002268	128.103	942232	MA	Russia
Lebanon_Medieval	Rus_Baltic	Mbuti	0.270579	0.002317	116.791	883720	MA	Southern_Europe
Macedonia_Classical_Hellenistic	Rus_Baltic	Mbuti	0.28605	0.002294	124.713	720374	IA	Balkans
Macedonia_IA	Rus_Baltic	Mbuti	0.285063	0.002193	130.001	887689	IA	Balkans
Macedonia_Medieval	Rus_Baltic	Mbuti	0.28456	0.002567	110.852	528475	MA	Balkans
Mongolia_Arkhangai_EarlyMedieval	Rus_Baltic	Mbuti	0.271735	0.002181	124.572	923149	MA	Asia
Mongolia_Arkhangai_LateMedieval	Rus_Baltic	Mbuti	0.25543	0.002277	112.173	851266	MA	Asia
Mongolia_Bulgan_EarlyMedievalLateMedieval	Rus_Baltic	Mbuti	0.249792	0.002254	110.822	894431	MA	Asia
Mongolia_Dornod_LateMedieval	Rus_Baltic	Mbuti	0.250839	0.002275	110.262	894399	MA	Asia
Mongolia_Selenge_LateMedieval	Rus_Baltic	Mbuti	0.25122	0.002273	110.513	866516	MA	Asia
Mongolia_Sukhbaatar_LateMedieval	Rus_Baltic	Mbuti	0.248336	0.002231	111.297	936537	MA	Asia
Mongolia_Tuv_LateMedieval	Rus_Baltic	Mbuti	0.247542	0.002311	107.123	794044	MA	Asia
Mongolia_Umungobi_LateMedieval	Rus_Baltic	Mbuti	0.25033	0.002264	110.591	862440	MA	Asia
Montenegro_Doclea_Roman	Rus_Baltic	Mbuti	0.290223	0.002276	127.487	908681	MA	Balkans
Netherlands_Groningen_Saxon_Medieval	Rus_Baltic	Mbuti	0.289905	0.002253	128.689	951732	MA	Central_Eastern_Europe
Norway_IA	Rus_Baltic	Mbuti	0.290883	0.002354	123.586	862389	AA	Scandinavia
Norway_Medieval	Rus_Baltic	Mbuti	0.29015	0.002458	118.052	901904	MA	Scandinavia
Norway_Viking_N	Rus_Baltic	Mbuti	0.290578	0.002256	128.794	956356	MA	Scandinavia
Pakistan_Barikot_H	Rus_Baltic	Mbuti	0.264017	0.002174	121.45	808837	AA	Asia
Poland_Bodzia	Rus_Baltic	Mbuti	0.291871	0.002391	122.062	888113	MA	Central_Eastern_Europe
Poland_Weklice_WielbarkCulture_Roman	Rus_Baltic	Mbuti	0.292022	0.002274	128.438	933974	AA	Central_Eastern_Europe
Pskov_VKE	Rus_Baltic	Mbuti	0.293112	0.002822	103.85	255061	MA	Russia
Russia_Alan	Rus_Baltic	Mbuti	0.280696	0.002241	125.266	916633	AA	Caucasus
Russia_Caucasus_Medieval	Rus_Baltic	Mbuti	0.277576	0.00227	122.276	896602	MA	Caucasus
Russia_IA_Ingria	Rus_Baltic	Mbuti	0.294672	0.002476	119.03	427428	AA	Baltic
Russia_SaltovoMayaki	Rus_Baltic	Mbuti	0.280457	0.003464	80.973	78761	AA	Caucasus
Russia_Sarmatian	Rus_Baltic	Mbuti	0.28247	0.002303	122.671	793313	IA	Steppe
Russia_Tagar	Rus_Baltic	Mbuti	0.280037	0.002254	124.219	929119	IA	Steppe
Scotland_Viking_Orkney	Rus_Baltic	Mbuti	0.291421	0.002296	126.947	882372	MA	Western_Europe
Slovakia_IA_Vekerzug	Rus_Baltic	Mbuti	0.288681	0.002246	128.551	911975	IA	Central_Eastern_Europe
Slovakia_TesarkeMlynany	Rus_Baltic	Mbuti	0.287577	0.002251	127.733	920531	AA	Central_Eastern_Europe
Slovenia_EIA	Rus_Baltic	Mbuti	0.288827	0.002254	128.165	901961	IA	Central_Eastern_Europe
Slovenia_Emona_Roman	Rus_Baltic	Mbuti	0.283753	0.002247	126.298	903939	AA	Central_Eastern_Europe
Spain_Islamic	Rus_Baltic	Mbuti	0.276968	0.00224	123.634	781845	MA	Southern_Europe
Spain_Medieval	Rus_Baltic	Mbuti	0.282681	0.00229	123.452	682333	MA	Southern_Europe
Sweden_IA	Rus_Baltic	Mbuti	0.288068	0.002603	110.67	497802	AA	Scandinavia
Sweden_Viking_Gotland	Rus_Baltic	Mbuti	0.292017	0.002227	131.101	981791	MA	Scandinavia
Sweden_Viking_Karda	Rus_Baltic	Mbuti	0.287033	0.002409	119.164	722896	MA	Scandinavia
Sweden_Viking_Oland	Rus_Baltic	Mbuti	0.289347	0.002236	129.43	979800	MA	Scandinavia
Sweden_Viking_Sigtuna	Rus_Baltic	Mbuti	0.290229	0.00225	128.983	948848	MA	Scandinavia
Turkey_Byzantine	Rus_Baltic	Mbuti	0.277796	0.002217	125.316	883464	MA	Southern_Europe
Turkey_IA	Rus_Baltic	Mbuti	0.275004	0.002229	123.365	830002	IA	Southern_Europe
Ukraine_Chernyakhiv	Rus_Baltic	Mbuti	0.289638	0.002838	102.046	191175	AA	Russia
Ukraine_Chernyakhiv_o	Rus_Baltic	Mbuti	0.290724	0.007382	39.382	12289	AA	Russia
Ukraine_IA_WesternScythian	Rus_Baltic	Mbuti	0.282763	0.002481	113.956	347822	IA	Steppe
VolgaOka_IA	Rus_Baltic	Mbuti	0.286686	0.002343	122.343	865926	AA	Russia
VolgaOka_MA1	Rus_Baltic	Mbuti	0.288921	0.002336	123.66	851786	MA	Russia
VolgaOka_MA2	Rus_Baltic	Mbuti	0.290988	0.002343	124.221	763864	MA	Russia
Armenia_EarlyMedieval	Rus_Core	Mbuti	0.276094	0.002205	125.208	894499	MA	Caucasus
Austria_IA_LaTene	Rus_Core	Mbuti	0.286191	0.002257	126.782	847378	IA	Central_Eastern_Europe
BosniaHerzegovina_Medieval (1)	Rus_Core	Mbuti	0.285651	0.002458	116.203	384926	MA	Balkans
Bulgaria_EIA	Rus_Core	Mbuti	0.282226	0.002175	129.785	931751	IA	Central_Eastern_Europe
Crimea_Pantikapaion (1)	Rus_Core	Mbuti	0.277701	0.002585	107.426	300209	IA	Caucasus
Croatia_EIA	Rus_Core	Mbuti	0.284568	0.00218	130.55	918439	IA	Balkans
Croatia_Gardun	Rus_Core	Mbuti	0.280961	0.002244	125.178	877235	AA	Balkans
Croatia_Gornji	Rus_Core	Mbuti	0.287716	0.00226	127.322	985583	MA	Balkans
Croatia_Jagodnjak	Rus_Core	Mbuti	0.283934	0.002267	125.235	862294	AA	Balkans
Croatia_Nustar	Rus_Core	Mbuti	0.283746	0.002187	129.716	980712	MA	Balkans
Croatia_Osijek	Rus_Core	Mbuti	0.282445	0.002221	127.193	897237	MA	Balkans
Croatia_TrogirDragulin	Rus_Core	Mbuti	0.280648	0.002189	128.192	912288	AA	Balkans
Croatia_Zadar_Roman	Rus_Core	Mbuti	0.284537	0.002247	126.642	964585	AA	Central_Eastern_Europe
Czech_IA_Hallstatt	Rus_Core	Mbuti	0.286644	0.002204	130.071	927479	IA	Central_Eastern_Europe
Denmark_EarlyViking	Rus_Core	Mbuti	0.288475	0.002274	126.831	983906	MA	Scandinavia
Denmark_IA	Rus_Core	Mbuti	0.289846	0.002266	127.928	984794	AA	Scandinavia
Denmark_Viking_Jutland	Rus_Core	Mbuti	0.287969	0.002222	129.617	998266	MA	Scandinavia
Denmark_Zealand_Saxon_Medieval	Rus_Core	Mbuti	0.287169	0.002207	130.139	957197	MA	Scandinavia
England_EarlyMedieval_Saxon	Rus_Core	Mbuti	0.288679	0.002186	132.085	1012386	AA	Western_Europe
England_Scorton_Anglian	Rus_Core	Mbuti	0.287823	0.002257	127.501	776011	AA	Western_Europe
England_Viking_Oxford	Rus_Core	Mbuti	0.288519	0.002212	130.434	1005486	MA	Western_Europe
Estonia_EarlyViking_Salme	Rus_Core	Mbuti	0.289825	0.002204	131.521	1016060	MA	Baltic
Estonia_IA	Rus_Core	Mbuti	0.290332	0.00231	125.693	670758	AA	Baltic
Estonia_IA	Rus_Core	Mbuti	0.290332	0.00231	125.693	670758	IA	Baltic
Estonia_Medieval	Rus_Core	Mbuti	0.291087	0.002357	123.497	638251	MA	Baltic
Finland_Levanluhta	Rus_Core	Mbuti	0.279929	0.002453	114.113	481683	AA	Baltic
Finland_Saami_IA (1)	Rus_Core	Mbuti	0.281694	0.003603	78.176	63035	AA	Baltic
Germany_Dunum_Saxon_Medieval	Rus_Core	Mbuti	0.28501	0.002247	126.85	885027	MA	Central_Eastern_Europe
Germany_Schleswig_Saxon_LMedieval	Rus_Core	Mbuti	0.287747	0.002194	131.15	986411	MA	Central_Eastern_Europe
Gnezdovo	Rus_Core	Mbuti	0.28765	0.002279	126.202	821910	MA	Russia
Greenland_EarlyNorse	Rus_Core	Mbuti	0.289117	0.002224	129.977	992061	MA	Scandinavia
Hungary_EIA_Prescythian_Mezocsat	Rus_Core	Mbuti	0.284659	0.0022	129.403	868902	IA	Central_Eastern_Europe
Hungary_ScythianEra	Rus_Core	Mbuti	0.288537	0.002315	124.644	797909	IA	Central_Eastern_Europe
Hungary_Langobard	Rus_Core	Mbuti	0.288002	0.002227	129.301	996219	AA	Central_Eastern_Europe
India_RoopkundA	Rus_Core	Mbuti	0.258038	0.002057	125.44	883521	MA	Asia
Iran_Hasanlu_IA	Rus_Core	Mbuti	0.272321	0.002104	129.438	958411	MA	Asia
Ireland_Kilteasheen_AngloSaxon_EMedieval_Norman	Rus_Core	Mbuti	0.287024	0.002177	131.84	1012173	MA	Western_Europe
Italy_Imperial	Rus_Core	Mbuti	0.27884	0.002125	131.246	1009576	AA	Southern_Europe
Italy_Medieval	Rus_Core	Mbuti	0.278658	0.002213	125.904	913385	MA	Southern_Europe
Italy_Sardinia_EarlyMedieval	Rus_Core	Mbuti	0.278846	0.003476	80.217	65909	MA	Southern_Europe
Kazakhstan_Sarmatian_IA	Rus_Core	Mbuti	0.279956	0.00216	129.597	958488	IA	Steppe
Kyrgyzstan_Saka_IA	Rus_Core	Mbuti	0.27344	0.002171	125.962	839585	IA	Steppe
Ladoga	Rus_Core	Mbuti	0.288678	0.002205	130.945	994773	MA	Russia
Lebanon_Medieval	Rus_Core	Mbuti	0.270168	0.002256	119.761	956615	MA	Southern_Europe
Macedonia_Classical_Hellenistic	Rus_Core	Mbuti	0.283628	0.002218	127.895	778025	IA	Balkans
Macedonia_IA	Rus_Core	Mbuti	0.283528	0.002171	130.601	935973	IA	Balkans
Macedonia_Medieval (1)	Rus_Core	Mbuti	0.282308	0.002385	118.37	576746	MA	Balkans
Mongolia_Arkhangai_EarlyMedieval	Rus_Core	Mbuti	0.271044	0.002153	125.885	975403	MA	Asia
Mongolia_Arkhangai_LateMedieval	Rus_Core	Mbuti	0.25706	0.002263	113.613	915774	MA	Asia
Mongolia_Bulgan_EarlyMedievalLateMedieval	Rus_Core	Mbuti	0.250762	0.00221	113.464	955044	MA	Asia
Mongolia_Dornod_LateMedieval	Rus_Core	Mbuti	0.251505	0.002218	113.41	955071	MA	Asia
Mongolia_Selenge_LateMedieval	Rus_Core	Mbuti	0.252331	0.002223	113.531	927622	MA	Asia
Mongolia_Sukhbaatar_LateMedieval	Rus_Core	Mbuti	0.249615	0.002195	113.716	989654	MA	Asia
Mongolia_Tuv_LateMedieval	Rus_Core	Mbuti	0.248567	0.002265	109.724	855822	MA	Asia
Mongolia_Umungobi_LateMedieval	Rus_Core	Mbuti	0.251295	0.002225	112.947	922640	MA	Asia
Montenegro_Doclea_Roman	Rus_Core	Mbuti	0.287729	0.002211	130.108	972893	MA	Balkans
Netherlands_Groningen_Saxon_Medieval	Rus_Core	Mbuti	0.28789	0.002213	130.078	993752	MA	Central_Eastern_Europe
Norway_IA	Rus_Core	Mbuti	0.289332	0.002285	126.61	929514	AA	Scandinavia
Norway_Medieval	Rus_Core	Mbuti	0.288491	0.002377	121.379	978646	MA	Scandinavia
Norway_Viking_N	Rus_Core	Mbuti	0.288579	0.002218	130.113	999916	MA	Scandinavia
Pakistan_Barikot_H	Rus_Core	Mbuti	0.264645	0.002142	123.577	867758	AA	Asia
Poland_Bodzia	Rus_Core	Mbuti	0.289917	0.002305	125.782	959163	MA	Central_Eastern_Europe
Poland_Weklice_WielbarkCulture_Roman	Rus_Core	Mbuti	0.290278	0.002202	131.845	990131	AA	Central_Eastern_Europe
Pskov_VKE	Rus_Core	Mbuti	0.288669	0.002654	108.771	278048	MA	Russia
Russia_Alan	Rus_Core	Mbuti	0.279266	0.002205	126.677	983020	AA	Caucasus
Russia_Caucasus_Medieval	Rus_Core	Mbuti	0.276742	0.002221	124.617	966293	MA	Caucasus
Russia_IA_Ingria	Rus_Core	Mbuti	0.291379	0.002342	124.42	464761	AA	Baltic
Russia_SaltovoMayaki	Rus_Core	Mbuti	0.27911	0.00312	89.448	86092	AA	Caucasus
Russia_Sarmatian	Rus_Core	Mbuti	0.280886	0.002213	126.927	856046	IA	Steppe
Russia_Tagar	Rus_Core	Mbuti	0.278603	0.002201	126.561	988166	IA	Steppe
Scotland_Viking_Orkney	Rus_Core	Mbuti	0.288647	0.002246	128.537	949096	MA	Western_Europe
Slovakia_IA_Vekerzug	Rus_Core	Mbuti	0.286778	0.002192	130.828	954187	IA	Central_Eastern_Europe
Slovakia_TesarkeMlynany	Rus_Core	Mbuti	0.285691	0.002201	129.774	981794	AA	Central_Eastern_Europe
Slovenia_EIA	Rus_Core	Mbuti	0.286794	0.002194	130.742	947869	IA	Central_Eastern_Europe
Slovenia_Emona_Roman	Rus_Core	Mbuti	0.282609	0.002212	127.759	968120	AA	Central_Eastern_Europe
Spain_Islamic	Rus_Core	Mbuti	0.275384	0.002199	125.237	838424	MA	Southern_Europe
Spain_Medieval	Rus_Core	Mbuti	0.281533	0.002225	126.545	735365	MA	Southern_Europe
Sweden_IA	Rus_Core	Mbuti	0.286573	0.00235	121.939	543030	AA	Scandinavia
Sweden_Viking_Gotland	Rus_Core	Mbuti	0.289327	0.002192	131.975	1011928	MA	Scandinavia
Sweden_Viking_Karda	Rus_Core	Mbuti	0.285647	0.002323	122.951	784016	MA	Scandinavia
Sweden_Viking_Oland	Rus_Core	Mbuti	0.287253	0.002203	130.406	1012763	MA	Scandinavia
Sweden_Viking_Sigtuna	Rus_Core	Mbuti	0.288317	0.002216	130.091	998384	MA	Scandinavia
Turkey_Byzantine	Rus_Core	Mbuti	0.276109	0.002186	126.32	933446	MA	Southern_Europe
Turkey_IA	Rus_Core	Mbuti	0.273483	0.002146	127.431	884342	IA	Southern_Europe
Ukraine_Chernyakhiv	Rus_Core	Mbuti	0.284996	0.002573	110.757	208226	AA	Russia
Ukraine_Chernyakhiv_o	Rus_Core	Mbuti	0.28582	0.005841	48.933	13370	AA	Russia
Ukraine_IA_WesternScythian	Rus_Core	Mbuti	0.281182	0.002383	118.009	377614	IA	Steppe
VolgaOka_IA	Rus_Core	Mbuti	0.284759	0.002239	127.203	922736	AA	Russia
VolgaOka_MA1	Rus_Core	Mbuti	0.286101	0.002267	126.21	913416	MA	Russia
VolgaOka_MA2	Rus_Core	Mbuti	0.288504	0.002252	128.098	823757	MA	Russia
Armenia_EarlyMedieval	Rus_North_1	Mbuti	0.27223	0.002224	122.396	897286	MA	Caucasus
Austria_IA_LaTene	Rus_North_1	Mbuti	0.282083	0.002247	125.524	850057	IA	Central_Eastern_Europe
BosniaHerzegovina_Medieval	Rus_North_1	Mbuti	0.283266	0.002469	114.738	386134	MA	Balkans
Bulgaria_EIA	Rus_North_1	Mbuti	0.277191	0.00216	128.355	934756	IA	Central_Eastern_Europe
Crimea_Pantikapaion	Rus_North_1	Mbuti	0.274372	0.002619	104.768	301059	IA	Caucasus
Croatia_EIA	Rus_North_1	Mbuti	0.280345	0.002178	128.727	920988	IA	Balkans
Croatia_Gardun	Rus_North_1	Mbuti	0.276472	0.002231	123.899	880090	AA	Balkans
Croatia_Gornji	Rus_North_1	Mbuti	0.284281	0.002245	126.605	988423	MA	Balkans
Croatia_Jagodnjak	Rus_North_1	Mbuti	0.280177	0.002267	123.601	864976	AA	Balkans
Croatia_Nustar	Rus_North_1	Mbuti	0.279687	0.002198	127.253	983660	MA	Balkans
Croatia_Osijek	Rus_North_1	Mbuti	0.278256	0.002197	126.679	900033	MA	Balkans
Croatia_TrogirDragulin	Rus_North_1	Mbuti	0.276462	0.002186	126.451	915087	AA	Balkans
Croatia_Zadar_Roman	Rus_North_1	Mbuti	0.280352	0.002243	125.012	967541	AA	Central_Eastern_Europe
Czech_IA_Hallstatt	Rus_North_1	Mbuti	0.282969	0.002204	128.418	930263	IA	Central_Eastern_Europe
Denmark_EarlyViking	Rus_North_1	Mbuti	0.285193	0.002264	125.973	986704	MA	Scandinavia
Denmark_IA	Rus_North_1	Mbuti	0.286407	0.002265	126.454	987648	AA	Scandinavia
Denmark_Viking_Jutland	Rus_North_1	Mbuti	0.284589	0.002217	128.347	1001137	MA	Scandinavia
Denmark_Zealand_Saxon_Medieval	Rus_North_1	Mbuti	0.284145	0.002198	129.297	959616	MA	Scandinavia
England_EarlyMedieval_Saxon	Rus_North_1	Mbuti	0.28565	0.002181	130.99	1014701	AA	Western_Europe
England_Scorton_Anglian	Rus_North_1	Mbuti	0.285038	0.002237	127.425	778301	AA	Western_Europe
England_Viking_Oxford	Rus_North_1	Mbuti	0.285105	0.002212	128.891	1008160	MA	Western_Europe
Estonia_EarlyViking_Salme	Rus_North_1	Mbuti	0.287205	0.002194	130.932	1018390	MA	Baltic
Estonia_IA	Rus_North_1	Mbuti	0.288607	0.002309	124.999	672789	AA	Baltic
Estonia_Medieval	Rus_North_1	Mbuti	0.289313	0.002351	123.07	639903	MA	Baltic
Finland_Levanluhta	Rus_North_1	Mbuti	0.285073	0.002434	117.116	482946	AA	Baltic
Finland_Saami_IA	Rus_North_1	Mbuti	0.285751	0.003742	76.368	63259	AA	Baltic
Germany_Dunum_Saxon_Medieval	Rus_North_1	Mbuti	0.282104	0.002228	126.59	887218	MA	Central_Eastern_Europe
Germany_Schleswig_Saxon_LMedieval	Rus_North_1	Mbuti	0.284377	0.002193	129.661	989271	MA	Central_Eastern_Europe
Gnezdovo	Rus_North_1	Mbuti	0.284324	0.002288	124.251	824432	MA	Russia
Greenland_EarlyNorse	Rus_North_1	Mbuti	0.286061	0.002234	128.072	994938	MA	Scandinavia
Hungary_EIA_Prescythian_Mezocsat	Rus_North_1	Mbuti	0.280838	0.002199	127.701	871589	IA	Central_Eastern_Europe
Hungary_ScythianEra	Rus_North_1	Mbuti	0.285536	0.002304	123.945	800125	IA	Central_Eastern_Europe
Hungary_Langobard	Rus_North_1	Mbuti	0.284967	0.00222	128.346	999082	AA	Central_Eastern_Europe
India_RoopkundA	Rus_North_1	Mbuti	0.25829	0.002074	124.514	885545	MA	Asia
Iran_Hasanlu_IA	Rus_North_1	Mbuti	0.268855	0.002104	127.767	960874	MA	Asia
Ireland_Kilteasheen_AngloSaxon_EMedieval_Norman	Rus_North_1	Mbuti	0.283808	0.002173	130.61	1014502	MA	Western_Europe
Italy_Imperial	Rus_North_1	Mbuti	0.274452	0.002124	129.22	1012174	AA	Southern_Europe
Italy_Medieval	Rus_North_1	Mbuti	0.274609	0.00223	123.151	915978	MA	Southern_Europe
Italy_Sardinia_EarlyMedieval	Rus_North_1	Mbuti	0.274353	0.003553	77.219	66221	MA	Southern_Europe
Kazakhstan_Sarmatian_IA	Rus_North_1	Mbuti	0.279249	0.002165	129	960909	IA	Steppe
Kyrgyzstan_Saka_IA	Rus_North_1	Mbuti	0.273978	0.002195	124.797	841794	IA	Steppe
Ladoga	Rus_North_1	Mbuti	0.285836	0.002195	130.246	997529	MA	Russia
Lebanon_Medieval	Rus_North_1	Mbuti	0.26589	0.002268	117.237	959463	MA	Southern_Europe
Macedonia_Classical_Hellenistic	Rus_North_1	Mbuti	0.280114	0.002183	128.326	780504	IA	Balkans
Macedonia_IA	Rus_North_1	Mbuti	0.279219	0.002169	128.724	938811	IA	Balkans
Macedonia_Medieval	Rus_North_1	Mbuti	0.278832	0.002392	116.562	578750	MA	Balkans
Mongolia_Arkhangai_EarlyMedieval	Rus_North_1	Mbuti	0.270653	0.002166	124.958	977637	MA	Asia
Mongolia_Arkhangai_LateMedieval	Rus_North_1	Mbuti	0.262709	0.002243	117.105	917346	MA	Asia
Mongolia_Bulgan_EarlyMedievalLateMedieval	Rus_North_1	Mbuti	0.259292	0.002242	115.657	956022	MA	Asia
Mongolia_Dornod_LateMedieval	Rus_North_1	Mbuti	0.260092	0.00226	115.099	956089	MA	Asia
Mongolia_Selenge_LateMedieval	Rus_North_1	Mbuti	0.259294	0.002269	114.294	928845	MA	Asia
Mongolia_Sukhbaatar_LateMedieval	Rus_North_1	Mbuti	0.257609	0.002244	114.815	990163	MA	Asia
Mongolia_Tuv_LateMedieval	Rus_North_1	Mbuti	0.257231	0.002299	111.912	857175	MA	Asia
Mongolia_Umungobi_LateMedieval	Rus_North_1	Mbuti	0.259139	0.002255	114.898	923715	MA	Asia
Montenegro_Doclea_Roman	Rus_North_1	Mbuti	0.283933	0.002188	129.751	975708	MA	Balkans
Netherlands_Groningen_Saxon_Medieval	Rus_North_1	Mbuti	0.28469	0.002194	129.737	996684	MA	Central_Eastern_Europe
Norway_IA	Rus_North_1	Mbuti	0.28656	0.002275	125.946	932218	AA	Scandinavia
Norway_Medieval	Rus_North_1	Mbuti	0.284911	0.002369	120.268	981557	MA	Scandinavia
Norway_Viking_N	Rus_North_1	Mbuti	0.28582	0.002212	129.237	1003044	MA	Scandinavia
Pakistan_Barikot_H	Rus_North_1	Mbuti	0.263922	0.002146	122.988	869955	AA	Asia
Poland_Bodzia	Rus_North_1	Mbuti	0.286779	0.002308	124.278	961980	MA	Central_Eastern_Europe
Poland_Weklice_WielbarkCulture_Roman	Rus_North_1	Mbuti	0.287318	0.002201	130.511	992816	AA	Central_Eastern_Europe
Pskov_VKE	Rus_North_1	Mbuti	0.28537	0.002655	107.491	278826	MA	Russia
Russia_Alan	Rus_North_1	Mbuti	0.276395	0.002236	123.62	985542	AA	Caucasus
Russia_Caucasus_Medieval	Rus_North_1	Mbuti	0.273553	0.002246	121.795	969029	MA	Caucasus
Russia_IA_Ingria	Rus_North_1	Mbuti	0.288806	0.002328	124.034	466212	AA	Baltic
Russia_SaltovoMayaki	Rus_North_1	Mbuti	0.277452	0.003168	87.574	86423	AA	Caucasus
Russia_Sarmatian	Rus_North_1	Mbuti	0.279978	0.002206	126.891	858236	IA	Steppe
Russia_Tagar	Rus_North_1	Mbuti	0.279295	0.0022	126.944	990281	IA	Steppe
Scotland_Viking_Orkney	Rus_North_1	Mbuti	0.285026	0.002219	128.435	952044	MA	Western_Europe
Slovakia_IA_Vekerzug	Rus_North_1	Mbuti	0.282767	0.002182	129.606	956951	IA	Central_Eastern_Europe
Slovakia_TesarkeMlynany	Rus_North_1	Mbuti	0.282356	0.002198	128.455	984713	AA	Central_Eastern_Europe
Slovenia_EIA	Rus_North_1	Mbuti	0.282192	0.002199	128.307	950664	IA	Central_Eastern_Europe
Slovenia_Emona_Roman	Rus_North_1	Mbuti	0.27809	0.00219	126.979	971129	AA	Central_Eastern_Europe
Spain_Islamic	Rus_North_1	Mbuti	0.271268	0.002203	123.124	841003	MA	Southern_Europe
Spain_Medieval	Rus_North_1	Mbuti	0.27803	0.002228	124.804	737806	MA	Southern_Europe
Sweden_IA	Rus_North_1	Mbuti	0.28367	0.002359	120.265	544910	AA	Scandinavia
Sweden_Viking_Gotland	Rus_North_1	Mbuti	0.286452	0.002197	130.376	1014508	MA	Scandinavia
Sweden_Viking_Karda	Rus_North_1	Mbuti	0.281914	0.002301	122.495	786285	MA	Scandinavia
Sweden_Viking_Oland	Rus_North_1	Mbuti	0.28427	0.002199	129.296	1015189	MA	Scandinavia
Sweden_Viking_Sigtuna	Rus_North_1	Mbuti	0.285489	0.002221	128.515	1001253	MA	Scandinavia
Turkey_Byzantine	Rus_North_1	Mbuti	0.271585	0.00217	125.169	936312	MA	Southern_Europe
Turkey_IA	Rus_North_1	Mbuti	0.269181	0.002139	125.852	887009	IA	Southern_Europe
Ukraine_Chernyakhiv	Rus_North_1	Mbuti	0.282425	0.002611	108.158	208776	AA	Russia
Ukraine_Chernyakhiv_o	Rus_North_1	Mbuti	0.283761	0.005831	48.668	13436	AA	Russia
Ukraine_IA_WesternScythian	Rus_North_1	Mbuti	0.27934	0.002359	118.394	378775	IA	Steppe
VolgaOka_IA	Rus_North_1	Mbuti	0.285615	0.002259	126.439	924815	AA	Russia
VolgaOka_MA1	Rus_North_1	Mbuti	0.285511	0.002274	125.529	915786	MA	Russia
VolgaOka_MA2	Rus_North_1	Mbuti	0.285649	0.002253	126.803	826094	MA	Russia
Armenia_EarlyMedieval	Rus_North_2	Mbuti	0.272233	0.002284	119.211	818681	MA	Caucasus
BosniaHerzegovina_Medieval	Rus_North_2	Mbuti	0.281049	0.002757	101.953	346850	MA	Balkans
Crimea_Pantikapaion	Rus_North_2	Mbuti	0.275064	0.002857	96.292	269049	IA	Caucasus
Croatia_Gardun	Rus_North_2	Mbuti	0.276986	0.002322	119.299	804597	AA	Balkans
Croatia_Gornji	Rus_North_2	Mbuti	0.284692	0.002395	118.864	917014	MA	Balkans
Croatia_Jagodnjak	Rus_North_2	Mbuti	0.279905	0.002336	119.822	791475	AA	Balkans
Croatia_Nustar	Rus_North_2	Mbuti	0.279787	0.002265	123.505	920342	MA	Balkans
Croatia_Osijek	Rus_North_2	Mbuti	0.278498	0.002259	123.261	830368	MA	Balkans
Croatia_TrogirDragulin	Rus_North_2	Mbuti	0.276789	0.002285	121.153	848907	AA	Balkans
Denmark_EarlyViking	Rus_North_2	Mbuti	0.28608	0.002383	120.068	899228	MA	Scandinavia
Denmark_IA	Rus_North_2	Mbuti	0.287111	0.002351	122.128	895898	AA	Scandinavia
Denmark_Viking_Jutland	Rus_North_2	Mbuti	0.284967	0.002297	124.051	936840	MA	Scandinavia
Denmark_Zealand_Saxon_Medieval	Rus_North_2	Mbuti	0.284918	0.002266	125.756	902486	MA	Scandinavia
England_EarlyMedieval_Saxon	Rus_North_2	Mbuti	0.286124	0.002235	128.029	974247	AA	Western_Europe
England_Scorton_Anglian	Rus_North_2	Mbuti	0.285655	0.002386	119.702	713557	AA	Western_Europe
England_Viking_Oxford	Rus_North_2	Mbuti	0.285258	0.002255	126.524	951989	MA	Western_Europe
Estonia_EarlyViking_Salme	Rus_North_2	Mbuti	0.287512	0.002259	127.268	977245	MA	Baltic
Estonia_IA	Rus_North_2	Mbuti	0.288299	0.002413	119.475	606674	IA	Baltic
Estonia_Medieval	Rus_North_2	Mbuti	0.289424	0.00248	116.726	576012	MA	Baltic
Finland_Levanluhta	Rus_North_2	Mbuti	0.284862	0.002664	106.933	434959	AA	Baltic
Finland_Saami_IA	Rus_North_2	Mbuti	0.286855	0.004287	66.909	56489	AA	Baltic
Germany_Dunum_Saxon_Medieval	Rus_North_2	Mbuti	0.282321	0.002327	121.336	822293	MA	Central_Eastern_Europe
Germany_Schleswig_Saxon_LMedieval	Rus_North_2	Mbuti	0.284972	0.002238	127.311	930022	MA	Central_Eastern_Europe
Gnezdovo	Rus_North_2	Mbuti	0.284532	0.002394	118.832	744016	MA	Russia
Greenland_EarlyNorse	Rus_North_2	Mbuti	0.286369	0.002346	122.076	921810	MA	Scandinavia
Hungary_ScythianEra	Rus_North_2	Mbuti	0.284277	0.002423	117.306	720942	IA	Central_Eastern_Europe
Hungary_Langobard	Rus_North_2	Mbuti	0.285411	0.002285	124.884	933892	AA	Central_Eastern_Europe
India_RoopkundA	Rus_North_2	Mbuti	0.258781	0.00212	122.054	825144	MA	Asia
Iran_Hasanlu_IA	Rus_North_2	Mbuti	0.268186	0.002147	124.939	900572	MA	Asia
Ireland_Kilteasheen_AngloSaxon_EMedieval_Norman	Rus_North_2	Mbuti	0.284398	0.002245	126.677	970826	MA	Western_Europe
Italy_Imperial	Rus_North_2	Mbuti	0.274542	0.002172	126.373	971339	AA	Southern_Europe
Italy_Medieval	Rus_North_2	Mbuti	0.274361	0.002344	117.046	828338	MA	Southern_Europe
Italy_Sardinia_EarlyMedieval	Rus_North_2	Mbuti	0.278983	0.00421	66.264	59349	MA	Southern_Europe
Kazakhstan_Sarmatian_IA	Rus_North_2	Mbuti	0.279461	0.002203	126.876	888497	IA	Steppe
Kyrgyzstan_Saka_IA	Rus_North_2	Mbuti	0.274721	0.002269	121.077	767852	IA	Steppe
Ladoga	Rus_North_2	Mbuti	0.285872	0.002298	124.396	928183	MA	Russia
Lebanon_Medieval	Rus_North_2	Mbuti	0.265586	0.002406	110.376	865510	MA	Southern_Europe
Macedonia_Medieval	Rus_North_2	Mbuti	0.278688	0.002616	106.521	519533	MA	Balkans
Mongolia_Arkhangai_EarlyMedieval	Rus_North_2	Mbuti	0.270223	0.002211	122.24	909346	MA	Asia
Mongolia_Arkhangai_LateMedieval	Rus_North_2	Mbuti	0.262971	0.002388	110.111	835005	MA	Asia
Mongolia_Bulgan_EarlyMedievalLateMedieval	Rus_North_2	Mbuti	0.258494	0.002363	109.404	877965	MA	Asia
Mongolia_Dornod_LateMedieval	Rus_North_2	Mbuti	0.25937	0.002354	110.174	878089	MA	Asia
Mongolia_Selenge_LateMedieval	Rus_North_2	Mbuti	0.257876	0.002352	109.624	850614	MA	Asia
Mongolia_Sukhbaatar_LateMedieval	Rus_North_2	Mbuti	0.257044	0.002316	110.999	920531	MA	Asia
Mongolia_Tuv_LateMedieval	Rus_North_2	Mbuti	0.256564	0.002458	104.363	778993	MA	Asia
Mongolia_Umungobi_LateMedieval	Rus_North_2	Mbuti	0.257364	0.002374	108.401	846947	MA	Asia
Montenegro_Doclea_Roman	Rus_North_2	Mbuti	0.283717	0.002301	123.279	892246	MA	Balkans
Netherlands_Groningen_Saxon_Medieval	Rus_North_2	Mbuti	0.284744	0.002269	125.503	939394	MA	Central_Eastern_Europe
Norway_IA	Rus_North_2	Mbuti	0.286571	0.002367	121.07	845509	AA	Scandinavia
Norway_Medieval	Rus_North_2	Mbuti	0.285605	0.002555	111.798	882606	MA	Scandinavia
Norway_Viking_N	Rus_North_2	Mbuti	0.285229	0.00228	125.11	943761	MA	Scandinavia
Pakistan_Barikot_H	Rus_North_2	Mbuti	0.262982	0.00222	118.469	795303	AA	Asia
Poland_Bodzia	Rus_North_2	Mbuti	0.286068	0.002453	116.615	870550	MA	Central_Eastern_Europe
Poland_Weklice_WielbarkCulture_Roman	Rus_North_2	Mbuti	0.287362	0.002288	125.611	919108	AA	Central_Eastern_Europe
Pskov_VKE	Rus_North_2	Mbuti	0.283839	0.003015	94.154	249302	MA	Russia
Russia_Alan	Rus_North_2	Mbuti	0.276231	0.002269	121.721	899557	AA	Caucasus
Russia_Caucasus_Medieval	Rus_North_2	Mbuti	0.274837	0.002301	119.42	878905	MA	Caucasus
Russia_IA_Ingria	Rus_North_2	Mbuti	0.289173	0.002572	112.431	418846	AA	Baltic
Russia_SaltovoMayaki	Rus_North_2	Mbuti	0.27537	0.003697	74.482	77237	AA	Caucasus
Russia_Sarmatian	Rus_North_2	Mbuti	0.279969	0.002269	123.365	776333	IA	Steppe
Russia_Tagar	Rus_North_2	Mbuti	0.279432	0.00227	123.074	912977	IA	Steppe
Scotland_Viking_Orkney	Rus_North_2	Mbuti	0.287328	0.002298	125.036	865190	MA	Western_Europe
Spain_Islamic	Rus_North_2	Mbuti	0.271607	0.002295	118.325	770117	MA	Southern_Europe
Spain_Medieval	Rus_North_2	Mbuti	0.277365	0.002315	119.817	671776	MA	Southern_Europe
Sweden_IA	Rus_North_2	Mbuti	0.284465	0.002604	109.234	490526	AA	Scandinavia
Sweden_Viking_Gotland	Rus_North_2	Mbuti	0.286633	0.002255	127.094	970582	MA	Scandinavia
Sweden_Viking_Karda	Rus_North_2	Mbuti	0.283166	0.002454	115.41	707681	MA	Scandinavia
Sweden_Viking_Oland	Rus_North_2	Mbuti	0.284065	0.002263	125.52	968386	MA	Scandinavia
Sweden_Viking_Sigtuna	Rus_North_2	Mbuti	0.286312	0.00229	125.03	935149	MA	Scandinavia
Turkey_Byzantine	Rus_North_2	Mbuti	0.271871	0.002234	121.7	871476	MA	Southern_Europe
Turkey_IA	Rus_North_2	Mbuti	0.269253	0.002205	122.089	818125	IA	Southern_Europe
Ukraine_Chernyakhiv	Rus_North_2	Mbuti	0.281238	0.002984	94.234	187032	AA	Russia
Ukraine_Chernyakhiv_o	Rus_North_2	Mbuti	0.281137	0.00779	36.089	11991	AA	Russia
Ukraine_IA_WesternScythian	Rus_North_2	Mbuti	0.277984	0.002523	110.19	340064	IA	Steppe
VolgaOka_IA	Rus_North_2	Mbuti	0.285675	0.002346	121.768	852445	AA	Russia
VolgaOka_MA1	Rus_North_2	Mbuti	0.285621	0.002383	119.867	837414	MA	Russia
VolgaOka_MA2	Rus_North_2	Mbuti	0.284604	0.002392	118.987	750539	MA	Russia
Armenia_EarlyMedieval	Rus_SWest	Mbuti	0.276973	0.002229	124.253	871506	MA	Caucasus
Austria_IA_LaTene	Rus_SWest	Mbuti	0.286722	0.002265	126.561	825758	IA	Central_Eastern_Europe
BosniaHerzegovina_Medieval	Rus_SWest	Mbuti	0.286368	0.00252	113.618	372740	MA	Balkans
Bulgaria_EIA	Rus_SWest	Mbuti	0.283383	0.00215	131.806	912925	IA	Central_Eastern_Europe
Crimea_Pantikapaion	Rus_SWest	Mbuti	0.27883	0.002639	105.67	291010	IA	Caucasus
Croatia_EIA	Rus_SWest	Mbuti	0.285065	0.002179	130.811	904867	IA	Balkans
Croatia_Gardun	Rus_SWest	Mbuti	0.281601	0.002263	124.415	855171	AA	Balkans
Croatia_Gornji	Rus_SWest	Mbuti	0.286964	0.002252	127.442	966051	MA	Balkans
Croatia_Jagodnjak	Rus_SWest	Mbuti	0.283515	0.002273	124.731	840612	AA	Balkans
Croatia_Nustar	Rus_SWest	Mbuti	0.284124	0.002193	129.551	964053	MA	Balkans
Croatia_Osijek	Rus_SWest	Mbuti	0.282891	0.00221	127.98	877251	MA	Balkans
Croatia_TrogirDragulin	Rus_SWest	Mbuti	0.281731	0.0022	128.061	893617	AA	Balkans
Croatia_Zadar_Roman	Rus_SWest	Mbuti	0.285562	0.002246	127.156	940674	AA	Central_Eastern_Europe
Czech_IA_Hallstatt	Rus_SWest	Mbuti	0.286954	0.00221	129.832	906393	IA	Central_Eastern_Europe
Denmark_EarlyViking	Rus_SWest	Mbuti	0.289052	0.00229	126.226	958893	MA	Scandinavia
Denmark_IA	Rus_SWest	Mbuti	0.289096	0.002265	127.639	958552	AA	Scandinavia
Denmark_Viking_Jutland	Rus_SWest	Mbuti	0.288573	0.002215	130.265	981332	MA	Scandinavia
Denmark_Zealand_Saxon_Medieval	Rus_SWest	Mbuti	0.287207	0.0022	130.535	942699	MA	Scandinavia
England_EarlyMedieval_Saxon	Rus_SWest	Mbuti	0.288725	0.002187	131.998	1005454	AA	Western_Europe
England_Scorton_Anglian	Rus_SWest	Mbuti	0.287458	0.002226	129.136	756636	AA	Western_Europe
England_Viking_Oxford	Rus_SWest	Mbuti	0.288857	0.002217	130.263	991692	MA	Western_Europe
Estonia_EarlyViking_Salme	Rus_SWest	Mbuti	0.290158	0.002198	131.982	1008644	MA	Baltic
Estonia_IA	Rus_SWest	Mbuti	0.289279	0.00233	124.144	651752	AA	Baltic
Estonia_IA	Rus_SWest	Mbuti	0.289279	0.00233	124.144	651752	IA	Baltic
Estonia_Medieval	Rus_SWest	Mbuti	0.290405	0.00237	122.515	619646	MA	Baltic
Finland_Levanluhta	Rus_SWest	Mbuti	0.277565	0.002446	113.465	467306	AA	Baltic
Finland_Saami_IA	Rus_SWest	Mbuti	0.281788	0.003748	75.18	61099	AA	Baltic
Germany_Dunum_Saxon_Medieval	Rus_SWest	Mbuti	0.285917	0.002239	127.673	866685	MA	Central_Eastern_Europe
Germany_Schleswig_Saxon_LMedieval	Rus_SWest	Mbuti	0.287833	0.002188	131.549	971437	MA	Central_Eastern_Europe
Gnezdovo	Rus_SWest	Mbuti	0.287617	0.002287	125.751	798673	MA	Russia
Greenland_EarlyNorse	Rus_SWest	Mbuti	0.289291	0.00223	129.726	971804	MA	Scandinavia
Hungary_EIA_Prescythian_Mezocsat	Rus_SWest	Mbuti	0.284671	0.002216	128.472	850936	IA	Central_Eastern_Europe
Hungary_ScythianEra	Rus_SWest	Mbuti	0.289399	0.002326	124.433	775074	IA	Central_Eastern_Europe
Hungary_Langobard	Rus_SWest	Mbuti	0.288007	0.002216	129.974	978944	AA	Central_Eastern_Europe
India_RoopkundA	Rus_SWest	Mbuti	0.257169	0.002067	124.406	867067	MA	Asia
Iran_Hasanlu_IA	Rus_SWest	Mbuti	0.273165	0.002105	129.782	942461	MA	Asia
Ireland_Kilteasheen_AngloSaxon_EMedieval_Norman	Rus_SWest	Mbuti	0.2872	0.002174	132.114	1003799	MA	Western_Europe
Italy_Imperial	Rus_SWest	Mbuti	0.279825	0.00213	131.379	1002284	AA	Southern_Europe
Italy_Medieval	Rus_SWest	Mbuti	0.280018	0.002244	124.761	887976	MA	Southern_Europe
Italy_Sardinia_EarlyMedieval	Rus_SWest	Mbuti	0.276508	0.003596	76.887	63877	MA	Southern_Europe
Kazakhstan_Sarmatian_IA	Rus_SWest	Mbuti	0.279011	0.00216	129.15	938395	IA	Steppe
Kyrgyzstan_Saka_IA	Rus_SWest	Mbuti	0.271919	0.002163	125.738	818167	IA	Steppe
Ladoga	Rus_SWest	Mbuti	0.288866	0.002222	130.025	975884	MA	Russia
Lebanon_Medieval	Rus_SWest	Mbuti	0.271546	0.002271	119.579	929531	MA	Southern_Europe
Macedonia_Classical_Hellenistic	Rus_SWest	Mbuti	0.284373	0.002228	127.664	756513	IA	Balkans
Macedonia_IA	Rus_SWest	Mbuti	0.283749	0.002155	131.662	918830	IA	Balkans
Macedonia_Medieval	Rus_SWest	Mbuti	0.282828	0.002384	118.653	558400	MA	Balkans
Mongolia_Arkhangai_EarlyMedieval	Rus_SWest	Mbuti	0.270524	0.002152	125.687	956950	MA	Asia
Mongolia_Arkhangai_LateMedieval	Rus_SWest	Mbuti	0.254699	0.002249	113.24	892238	MA	Asia
Mongolia_Bulgan_EarlyMedievalLateMedieval	Rus_SWest	Mbuti	0.248153	0.002194	113.101	933584	MA	Asia
Mongolia_Dornod_LateMedieval	Rus_SWest	Mbuti	0.248872	0.002213	112.478	933651	MA	Asia
Mongolia_Selenge_LateMedieval	Rus_SWest	Mbuti	0.25016	0.00224	111.699	905763	MA	Asia
Mongolia_Sukhbaatar_LateMedieval	Rus_SWest	Mbuti	0.247204	0.002186	113.103	971458	MA	Asia
Mongolia_Tuv_LateMedieval	Rus_SWest	Mbuti	0.246365	0.002254	109.295	833401	MA	Asia
Mongolia_Umungobi_LateMedieval	Rus_SWest	Mbuti	0.249018	0.002208	112.79	901048	MA	Asia
Montenegro_Doclea_Roman	Rus_SWest	Mbuti	0.28773	0.002213	130.006	949176	MA	Balkans
Netherlands_Groningen_Saxon_Medieval	Rus_SWest	Mbuti	0.288104	0.002206	130.611	979586	MA	Central_Eastern_Europe
Norway_IA	Rus_SWest	Mbuti	0.289924	0.002288	126.713	904571	AA	Scandinavia
Norway_Medieval	Rus_SWest	Mbuti	0.288314	0.002365	121.883	950205	MA	Scandinavia
Norway_Viking_N	Rus_SWest	Mbuti	0.288412	0.00222	129.94	985172	MA	Scandinavia
Pakistan_Barikot_H	Rus_SWest	Mbuti	0.26392	0.002129	123.947	846087	AA	Asia
Poland_Bodzia	Rus_SWest	Mbuti	0.289627	0.002317	124.975	932915	MA	Central_Eastern_Europe
Poland_Weklice_WielbarkCulture_Roman	Rus_SWest	Mbuti	0.290326	0.002211	131.317	969715	AA	Central_Eastern_Europe
Pskov_VKE	Rus_SWest	Mbuti	0.289277	0.002675	108.136	269441	MA	Russia
Russia_Alan	Rus_SWest	Mbuti	0.279304	0.002192	127.442	958396	AA	Caucasus
Russia_Caucasus_Medieval	Rus_SWest	Mbuti	0.276599	0.002239	123.517	940580	MA	Caucasus
Russia_IA_Ingria	Rus_SWest	Mbuti	0.291173	0.002337	124.6	450954	AA	Baltic
Russia_SaltovoMayaki	Rus_SWest	Mbuti	0.281473	0.003227	87.226	83315	AA	Caucasus
Russia_Sarmatian	Rus_SWest	Mbuti	0.281351	0.002208	127.433	832560	IA	Steppe
Russia_Tagar	Rus_SWest	Mbuti	0.277577	0.002199	126.208	966820	IA	Steppe
Scotland_Viking_Orkney	Rus_SWest	Mbuti	0.288649	0.002246	128.493	924450	MA	Western_Europe
Slovakia_IA_Vekerzug	Rus_SWest	Mbuti	0.286669	0.002192	130.783	940043	IA	Central_Eastern_Europe
Slovakia_TesarkeMlynany	Rus_SWest	Mbuti	0.286283	0.002186	130.966	959204	AA	Central_Eastern_Europe
Slovenia_EIA	Rus_SWest	Mbuti	0.287164	0.0022	130.536	931831	IA	Central_Eastern_Europe
Slovenia_Emona_Roman	Rus_SWest	Mbuti	0.28315	0.002219	127.629	944381	AA	Central_Eastern_Europe
Spain_Islamic	Rus_SWest	Mbuti	0.27596	0.002205	125.176	817444	MA	Southern_Europe
Spain_Medieval	Rus_SWest	Mbuti	0.282236	0.002201	128.238	715659	MA	Southern_Europe
Sweden_IA	Rus_SWest	Mbuti	0.285889	0.002391	119.587	525846	AA	Scandinavia
Sweden_Viking_Gotland	Rus_SWest	Mbuti	0.289247	0.002195	131.795	1003475	MA	Scandinavia
Sweden_Viking_Karda	Rus_SWest	Mbuti	0.287244	0.002334	123.064	761226	MA	Scandinavia
Sweden_Viking_Oland	Rus_SWest	Mbuti	0.288008	0.002208	130.438	1002785	MA	Scandinavia
Sweden_Viking_Sigtuna	Rus_SWest	Mbuti	0.288338	0.00222	129.911	981025	MA	Scandinavia
Turkey_Byzantine	Rus_SWest	Mbuti	0.277	0.002178	127.179	915578	MA	Southern_Europe
Turkey_IA	Rus_SWest	Mbuti	0.274139	0.002156	127.168	864557	IA	Southern_Europe
Ukraine_Chernyakhiv	Rus_SWest	Mbuti	0.284284	0.002622	108.427	201926	AA	Russia
Ukraine_Chernyakhiv_o	Rus_SWest	Mbuti	0.285031	0.006179	46.128	12974	AA	Russia
Ukraine_IA_WesternScythian	Rus_SWest	Mbuti	0.280356	0.00238	117.817	366658	IA	Steppe
VolgaOka_IA	Rus_SWest	Mbuti	0.283493	0.002249	126.047	902372	AA	Russia
VolgaOka_MA1	Rus_SWest	Mbuti	0.285038	0.002259	126.162	890700	MA	Russia
VolgaOka_MA2	Rus_SWest	Mbuti	0.287847	0.002232	128.989	801363	MA	Russia
UkrMA_Cuman	Rus_Baltic	Mbuti	0.276054	0.002491	110.817	481303	MA	Russia
UkrMA_Cuman	Rus_Core	Mbuti	0.274917	0.002349	117.014	523122	MA	Russia
UkrMA_Cuman	Rus_North_1	Mbuti	0.275437	0.002381	115.684	524297	MA	Russia
UkrMA_Cuman	Rus_North_2	Mbuti	0.274257	0.002553	107.437	471028	MA	Russia
UkrMA_Cuman	Rus_SWest	Mbuti	0.273454	0.002362	115.771	507692	MA	Russia
UkrMA_WhiteCroat_Slavs	Rus_Baltic	Mbuti	0.2879	0.002618	109.978	612939	MA	Russia
UkrMA_WhiteCroat_Slavs	Rus_Core	Mbuti	0.286822	0.002444	117.343	667809	MA	Russia
UkrMA_WhiteCroat_Slavs	Rus_North_1	Mbuti	0.284872	0.002466	115.532	669877	MA	Russia
UkrMA_WhiteCroat_Slavs	Rus_North_2	Mbuti	0.283415	0.002627	107.898	598795	MA	Russia
UkrMA_WhiteCroat_Slavs	Rus_SWest	Mbuti	0.285771	0.002486	114.961	647449	MA	Russia
UkrMA_GoldenHorde_Slav/Nom?	Rus_Baltic	Mbuti	0.29016	0.002406	120.594	694899	MA	Russia
UkrMA_GoldenHorde_Slav/Nom?	Rus_Core	Mbuti	0.287405	0.002295	125.225	753861	MA	Russia
UkrMA_GoldenHorde_Slav/Nom?	Rus_North_1	Mbuti	0.284455	0.002293	124.034	756119	MA	Russia
UkrMA_GoldenHorde_Slav/Nom?	Rus_North_2	Mbuti	0.283578	0.002469	114.854	680222	MA	Russia
UkrMA_GoldenHorde_Slav/Nom?	Rus_SWest	Mbuti	0.287365	0.002294	125.247	732094	MA	Russia
UkrMA_Post-Cuman_Cuman?	Rus_Baltic	Mbuti	0.274107	0.002723	100.67	317015	MA	Russia
UkrMA_Post-Cuman_Cuman?	Rus_Core	Mbuti	0.272242	0.002516	108.204	345698	MA	Russia
UkrMA_Post-Cuman_Cuman?	Rus_North_1	Mbuti	0.272591	0.002535	107.537	346630	MA	Russia
UkrMA_Post-Cuman_Cuman?	Rus_North_2	Mbuti	0.272049	0.002803	97.042	310465	MA	Russia
UkrMA_Post-Cuman_Cuman?	Rus_SWest	Mbuti	0.272137	0.002592	104.997	335223	MA	Russia
