## Supplementary Tables for "Genetic history of Rus’": Supplementary_table_11.xlsx

### Sheet: Sheet1
Supplementary table 11. Outgroup f3-statistics of form f3(Ancient_pops,Rus';Mbuti). Ancient_pops - ancient groups spanning periods from the Early Iron Age to the Middle Ages, Rus' - Ancient_North_Rus' and Ancient_Major_Rus' genetic clusters. Three chronological periods are indicated: IA - Iron Ages (1000-0 BCE), AA - Antiquity and Great Migration period od Common Era (0-700 AD), MA - Medieval per…
A	B	C	f3	stderr	Zscore	nsnps	Age	Region
Kazakhstan_Sarmatian_IA	North_Rus'	Mbuti	0.279294	0.002154	129.654	964670	IA	Asia
Mongolia_Arkhangai_EarlyMedieval	North_Rus'	Mbuti	0.270653	0.002158	125.442	981224	MA	Asia
Iran_Hasanlu_IA	North_Rus'	Mbuti	0.268833	0.002097	128.214	963956	MA	Asia
Pakistan_Barikot_H	North_Rus'	Mbuti	0.263914	0.002136	123.545	873778	AA	Asia
Mongolia_Arkhangai_LateMedieval	North_Rus'	Mbuti	0.262754	0.002242	117.221	921467	MA	Asia
Mongolia_Dornod_LateMedieval	North_Rus'	Mbuti	0.260019	0.002254	115.369	959975	MA	Asia
Mongolia_Bulgan_EarlyMedievalLateMedieval	North_Rus'	Mbuti	0.259224	0.002239	115.777	959946	MA	Asia
Mongolia_Selenge_LateMedieval	North_Rus'	Mbuti	0.25916	0.00226	114.691	932750	MA	Asia
Mongolia_Umungobi_LateMedieval	North_Rus'	Mbuti	0.258978	0.00225	115.115	927573	MA	Asia
India_RoopkundA	North_Rus'	Mbuti	0.258368	0.002066	125.049	888733	MA	Asia
Mongolia_Sukhbaatar_LateMedieval	North_Rus'	Mbuti	0.257543	0.002236	115.179	993652	MA	Asia
Mongolia_Tuv_LateMedieval	North_Rus'	Mbuti	0.257164	0.002294	112.099	861073	MA	Asia
Croatia_Gornji	North_Rus'	Mbuti	0.284335	0.002245	126.626	992156	MA	Balkans
Montenegro_Doclea_Roman	North_Rus'	Mbuti	0.283941	0.002183	130.045	979864	MA	Balkans
BosniaHerzegovina_Medieval (1)	North_Rus'	Mbuti	0.283054	0.002462	114.955	388136	MA	Balkans
Croatia_Zadar_Roman	North_Rus'	Mbuti	0.280437	0.002238	125.298	971661	AA	Balkans
Croatia_EIA	North_Rus'	Mbuti	0.280324	0.002171	129.147	923808	IA	Balkans
Croatia_Jagodnjak	North_Rus'	Mbuti	0.28019	0.002256	124.192	868820	AA	Balkans
Macedonia_Classical_Hellenistic	North_Rus'	Mbuti	0.280176	0.002175	128.824	784161	IA	Balkans
Croatia_Nustar	North_Rus'	Mbuti	0.279744	0.002192	127.609	987013	MA	Balkans
Macedonia_IA	North_Rus'	Mbuti	0.279251	0.002162	129.177	942101	IA	Balkans
Macedonia_Medieval (1)	North_Rus'	Mbuti	0.278838	0.002384	116.96	581743	MA	Balkans
Croatia_Osijek	North_Rus'	Mbuti	0.278303	0.002187	127.235	903765	MA	Balkans
Croatia_Gardun	North_Rus'	Mbuti	0.276542	0.002224	124.317	883955	AA	Balkans
Croatia_TrogirDragulin	North_Rus'	Mbuti	0.27654	0.002182	126.739	918540	AA	Balkans
Estonia_Medieval	North_Rus'	Mbuti	0.28933	0.002341	123.589	643044	MA	Baltic
Russia_IA_Ingria	North_Rus'	Mbuti	0.288862	0.002327	124.136	468600	AA	Baltic
Estonia_IA	North_Rus'	Mbuti	0.288616	0.002298	125.615	676094	IA	Baltic
Estonia_EarlyViking_Salme	North_Rus'	Mbuti	0.28728	0.002188	131.319	1020282	MA	Baltic
Finland_Saami_IA	North_Rus'	Mbuti	0.28598	0.003721	76.847	63618	AA	Baltic
Finland_Levanluhta	North_Rus'	Mbuti	0.28511	0.002429	117.368	485393	AA	Baltic
Russia_SaltovoMayaki	North_Rus'	Mbuti	0.277283	0.003155	87.888	86887	AA	Caucasus
Russia_Alan.SG	North_Rus'	Mbuti	0.276426	0.002223	124.336	989835	AA	Caucasus
Crimea_Pantikapaion	North_Rus'	Mbuti	0.274401	0.002605	105.341	302599	IA	Crimea
Russia_Caucasus_Medieval	North_Rus'	Mbuti	0.273686	0.002232	122.635	973404	MA	Caucasus
Armenia_EarlyMedieval	North_Rus'	Mbuti	0.272247	0.002214	122.983	901251	MA	Caucasus
Czech_EarlySlav_2 (1)	North_Rus'	Mbuti	0.287405	0.003798	75.669	52154	MA	Central_Eastern_Europe
Poland_Weklice_WielbarkCulture_Roman.SG	North_Rus'	Mbuti	0.287354	0.002196	130.874	996585	AA	Central_Eastern_Europe
Poland_Bodzia_VKE	North_Rus'	Mbuti	0.286755	0.0023	124.654	966463	MA	Central_Eastern_Europe
Hungary_IA_Scythian	North_Rus'	Mbuti	0.285456	0.002295	124.364	803948	IA	Central_Eastern_Europe
Slovakia_Medieval	North_Rus'	Mbuti	0.285151	0.002248	126.852	829973	MA	Central_Eastern_Europe
Hungary_Langobard	North_Rus'	Mbuti	0.285046	0.002212	128.84	1002430	AA	Central_Eastern_Europe
Netherlands_Groningen_Saxon_Medieval	North_Rus'	Mbuti	0.284739	0.002189	130.052	999689	MA	Central_Eastern_Europe
Germany_Schleswig_Saxon_LMedieval	North_Rus'	Mbuti	0.284479	0.002185	130.175	992373	MA	Central_Eastern_Europe
Austria_Medieval (1)	North_Rus'	Mbuti	0.283563	0.002474	114.63	675940	MA	Central_Eastern_Europe
Czech_EarlySlav_1 (1)	North_Rus'	Mbuti	0.283492	0.002444	115.985	607691	MA	Central_Eastern_Europe
Czech_IA_Hallstatt	North_Rus'	Mbuti	0.282915	0.002195	128.911	934061	IA	Central_Eastern_Europe
Slovakia_IA_Vekerzug	North_Rus'	Mbuti	0.282825	0.002175	130.038	959885	IA	Central_Eastern_Europe
Slovakia_TesarkeMlynany	North_Rus'	Mbuti	0.282343	0.002192	128.8	988777	AA	Central_Eastern_Europe
Slovenia_EIA	North_Rus'	Mbuti	0.282321	0.00219	128.928	953878	IA	Central_Eastern_Europe
Austria_IA_LaTene	North_Rus'	Mbuti	0.282192	0.002238	126.1	853868	IA	Central_Eastern_Europe
Germany_Dunum_Saxon_Medieval	North_Rus'	Mbuti	0.282149	0.002223	126.937	890457	MA	Central_Eastern_Europe
Hungary_EIA_Prescythian_Mezocsat	North_Rus'	Mbuti	0.280887	0.002189	128.333	875008	IA	Central_Eastern_Europe
Slovenia_Emona_Roman	North_Rus'	Mbuti	0.278055	0.002189	127.045	975255	AA	Central_Eastern_Europe
Bulgaria_EIA	North_Rus'	Mbuti	0.277193	0.002152	128.829	938241	IA	Central_Eastern_Europe
Ukraine_Shestovitsa_VKE (1)	North_Rus'	Mbuti	0.288568	0.002435	118.531	715876	MA	Rus'
Russia_Kurevanikha_VKE (1)	North_Rus'	Mbuti	0.287136	0.00245	117.182	742183	MA	Rus'
Russia_Sunghir_Medieval (1)	North_Rus'	Mbuti	0.285923	0.002437	117.329	940467	MA	Rus'
Ladoga_VKE	North_Rus'	Mbuti	0.28588	0.002192	130.447	1001135	MA	Rus'
VolgaOka_IA	North_Rus'	Mbuti	0.285658	0.002252	126.833	928703	AA	Rus'
VolgaOka_MA2	North_Rus'	Mbuti	0.285593	0.002249	126.987	829944	MA	Rus'
VolgaOka_MA1	North_Rus'	Mbuti	0.285586	0.002267	125.962	919841	MA	Rus'
Pskov_VKE (2)	North_Rus'	Mbuti	0.285192	0.002651	107.59	280278	MA	Rus'
Gnezdovo_VKE	North_Rus'	Mbuti	0.284366	0.002282	124.587	828415	MA	Rus'
Ukraine_Chernigov_VKE (1)	North_Rus'	Mbuti	0.283165	0.002528	112.008	604216	MA	Rus'
Ukraine_Chernyakhiv (1)	North_Rus'	Mbuti	0.282342	0.002607	108.284	209806	AA	Rus'
Norway_IA	North_Rus'	Mbuti	0.286627	0.002266	126.484	936512	AA	Scandinavia
Denmark_IA	North_Rus'	Mbuti	0.286527	0.002253	127.167	992146	AA	Scandinavia
Sweden_Viking_Gotland	North_Rus'	Mbuti	0.286522	0.002191	130.8	1016584	MA	Scandinavia
Greenland_EarlyNorse	North_Rus'	Mbuti	0.286127	0.00223	128.303	998710	MA	Scandinavia
Norway_Viking_N	North_Rus'	Mbuti	0.285796	0.002205	129.64	1006134	MA	Scandinavia
Sweden_Viking_Sigtuna	North_Rus'	Mbuti	0.285615	0.002215	128.939	1004663	MA	Scandinavia
Denmark_EarlyViking	North_Rus'	Mbuti	0.285292	0.002258	126.36	991084	MA	Scandinavia
Norway_Medieval	North_Rus'	Mbuti	0.285049	0.002364	120.556	986316	MA	Scandinavia
Denmark_Viking_Jutland	North_Rus'	Mbuti	0.284658	0.002212	128.683	1004491	MA	Scandinavia
Sweden_Viking_Oland	North_Rus'	Mbuti	0.284296	0.002193	129.64	1017489	MA	Scandinavia
Denmark_Zealand_Saxon_Medieval	North_Rus'	Mbuti	0.284241	0.002192	129.691	962551	MA	Scandinavia
Sweden_IA	North_Rus'	Mbuti	0.283809	0.002346	120.983	547760	AA	Scandinavia
Sweden_Viking_Karda	North_Rus'	Mbuti	0.282112	0.002297	122.828	790108	MA	Scandinavia
Spain_Medieval	North_Rus'	Mbuti	0.27799	0.002216	125.446	741192	MA	Southern_Europe
Italy_Sardinia_EarlyMedieval	North_Rus'	Mbuti	0.274793	0.00353	77.853	66559	MA	Southern_Europe
Italy_Medieval.SG	North_Rus'	Mbuti	0.274637	0.002223	123.524	920244	MA	Southern_Europe
Italy_Imperial	North_Rus'	Mbuti	0.274493	0.002117	129.653	1013993	AA	Southern_Europe
Turkey_Byzantine	North_Rus'	Mbuti	0.271639	0.002162	125.63	939608	MA	Southern_Europe
Spain_Islamic	North_Rus'	Mbuti	0.271347	0.002197	123.489	844645	MA	Southern_Europe
Turkey_IA	North_Rus'	Mbuti	0.269231	0.002131	126.322	890661	IA	Southern_Europe
Lebanon_Medieval.SG	North_Rus'	Mbuti	0.265931	0.002264	117.455	963961	MA	Southern_Europe
Semiluk	North_Rus'	Mbuti	0.285125	0.002218	128.535	999240	IA	Steppe
SEra_West	North_Rus'	Mbuti	0.28445	0.002338	121.672	493432	IA	Steppe
Scy_Crimea	North_Rus'	Mbuti	0.282853	0.002656	106.496	194212	IA	Crimea
Scy_Major	North_Rus'	Mbuti	0.281804	0.002169	129.919	1007434	IA	Steppe
Russia_Sarmatian	North_Rus'	Mbuti	0.280035	0.002196	127.496	862223	IA	Steppe
Russia_Tagar	North_Rus'	Mbuti	0.279332	0.002194	127.306	994249	IA	Steppe
Ukraine_IA_WesternScythian	North_Rus'	Mbuti	0.27922	0.002348	118.918	380691	IA	Steppe
Pyanoborskaya	North_Rus'	Mbuti	0.278274	0.002261	123.063	958944	IA	Steppe
Kyrgyzstan_Saka_IA	North_Rus'	Mbuti	0.274042	0.002187	125.309	845559	IA	Steppe
England_EarlyMedieval_Saxon	North_Rus'	Mbuti	0.285745	0.002174	131.408	1016481	AA	Western_Europe
Scotland_Viking_Orkney	North_Rus'	Mbuti	0.285255	0.002209	129.128	956294	MA	Western_Europe
England_Viking_Oxford	North_Rus'	Mbuti	0.285151	0.002203	129.414	1011008	MA	Western_Europe
England_Scorton_Anglian	North_Rus'	Mbuti	0.285134	0.002232	127.772	781819	AA	Western_Europe
Ireland_Kilteasheen_AngloSaxon_EMedieval_Norman	North_Rus'	Mbuti	0.283895	0.002167	130.982	1016481	MA	Western_Europe
Russia_IA_Ingria	Major_Rus'	Mbuti	0.291607	0.002315	125.971	474422	AA	Baltic
Czech_EarlySlav_2 (1)	Major_Rus'	Mbuti	0.291435	0.003765	77.404	52716	MA	Central_Eastern_Europe
Estonia_Medieval	Major_Rus'	Mbuti	0.291135	0.002342	124.288	650854	MA	Baltic
Russia_Kurevanikha_VKE (1)	Major_Rus'	Mbuti	0.290991	0.002446	118.975	751330	MA	Rus'
Poland_Weklice_WielbarkCulture_Roman.SG	Major_Rus'	Mbuti	0.290465	0.00219	132.63	1005786	AA	Central_Eastern_Europe
Estonia_IA	Major_Rus'	Mbuti	0.290346	0.002295	126.526	684021	IA	Baltic
Ukraine_Shestovitsa_VKE (1)	Major_Rus'	Mbuti	0.290209	0.002437	119.096	724509	MA	Rus'
Estonia_EarlyViking_Salme	Major_Rus'	Mbuti	0.29015	0.00219	132.478	1024072	MA	Baltic
Poland_Bodzia_VKE	Major_Rus'	Mbuti	0.290062	0.002288	126.749	977333	MA	Central_Eastern_Europe
Denmark_IA	Major_Rus'	Mbuti	0.289768	0.002243	129.21	1003066	AA	Scandinavia
Norway_IA	Major_Rus'	Mbuti	0.289664	0.002268	127.745	946826	AA	Scandinavia
Sweden_Viking_Gotland	Major_Rus'	Mbuti	0.28961	0.00218	132.856	1020963	MA	Scandinavia
Greenland_EarlyNorse.SG	Major_Rus'	Mbuti	0.289433	0.002214	130.719	1007675	MA	Scandinavia
Russia_Sunghir_Medieval (1)	Major_Rus'	Mbuti	0.28922	0.002426	119.203	951946	MA	Rus'
Pskov_VKE (2)	Major_Rus'	Mbuti	0.289169	0.002623	110.224	283661	MA	Rus'
Hungary_ScythianEra	Major_Rus'	Mbuti	0.289025	0.002297	125.827	813391	IA	Central_Eastern_Europe
Ladoga_VKE	Major_Rus'	Mbuti	0.288944	0.002197	131.517	1009711	MA	Rus'
Scotland_Viking_Orkney	Major_Rus'	Mbuti	0.288935	0.002226	129.783	966626	MA	Western_Europe
Denmark_EarlyViking	Major_Rus'	Mbuti	0.288923	0.002265	127.581	1001597	MA	Scandinavia
England_EarlyMedieval_Saxon	Major_Rus'	Mbuti	0.288917	0.002174	132.893	1019879	AA	Western_Europe
England_Viking_Oxford	Major_Rus'	Mbuti	0.288838	0.002199	131.338	1017453	MA	Western_Europe
Norway_Viking_N	Major_Rus'	Mbuti	0.288758	0.002202	131.123	1012997	MA	Scandinavia
SEra_West	Major_Rus'	Mbuti	0.28867	0.002332	123.808	499550	IA	Steppe
Norway_Medieval	Major_Rus'	Mbuti	0.28862	0.002354	122.608	997850	MA	Scandinavia
VolgaOka_MA2	Major_Rus'	Mbuti	0.288556	0.002232	129.306	839250	MA	Rus'
Sweden_Viking_Sigtuna	Major_Rus'	Mbuti	0.288532	0.002202	131.058	1012687	MA	Scandinavia
Denmark_Viking_Jutland	Major_Rus'	Mbuti	0.288385	0.002204	130.826	1012182	MA	Scandinavia
Hungary_Langobard	Major_Rus'	Mbuti	0.288226	0.002211	130.348	1010410	AA	Central_Eastern_Europe
Netherlands_Groningen_Saxon_Medieval	Major_Rus'	Mbuti	0.288174	0.002197	131.162	1006325	MA	Central_Eastern_Europe
Slovakia_Medieval	Major_Rus'	Mbuti	0.288149	0.002251	127.997	838856	MA	Central_Eastern_Europe
Germany_Schleswig_Saxon_LMedieval	Major_Rus'	Mbuti	0.288027	0.002178	132.253	999418	MA	Central_Eastern_Europe
Montenegro_Doclea_Roman	Major_Rus'	Mbuti	0.288015	0.002197	131.083	990077	MA	Balkans
England_Scorton_Anglian	Major_Rus'	Mbuti	0.28799	0.002228	129.282	789902	AA	Western_Europe
Gnezdovo_VKE	Major_Rus'	Mbuti	0.287816	0.002259	127.394	837967	MA	Rus'
Semiluk	Major_Rus'	Mbuti	0.287784	0.002203	130.608	1008452	IA	Steppe
Croatia_Gornji	Major_Rus'	Mbuti	0.287754	0.002242	128.362	1001149	MA	Balkans
Sweden_Viking_Oland	Major_Rus'	Mbuti	0.287722	0.002191	131.33	1022423	MA	Scandinavia
Denmark_Zealand_Saxon_Medieval	Major_Rus'	Mbuti	0.287381	0.00219	131.231	969346	MA	Scandinavia
Czech_EarlySlav_1 (1)	Major_Rus'	Mbuti	0.28738	0.002424	118.532	614814	MA	Central_Eastern_Europe
Ireland_Kilteasheen_AngloSaxon_EMedieval_Norman	Major_Rus'	Mbuti	0.287283	0.002163	132.811	1020479	MA	Western_Europe
Austria_Medieval (1)	Major_Rus'	Mbuti	0.287198	0.002467	116.428	684056	MA	Central_Eastern_Europe
Slovenia_EIA	Major_Rus'	Mbuti	0.287127	0.002182	131.612	961120	IA	Central_Eastern_Europe
Slovakia_IA_Vekerzug	Major_Rus'	Mbuti	0.286973	0.002179	131.726	966456	IA	Central_Eastern_Europe
Czech_IA_Hallstatt	Major_Rus'	Mbuti	0.286965	0.002192	130.937	943056	IA	Central_Eastern_Europe
Sweden_IA	Major_Rus'	Mbuti	0.286608	0.002345	122.239	554297	AA	Scandinavia
Austria_IA_LaTene	Major_Rus'	Mbuti	0.286567	0.002241	127.88	862757	IA	Central_Eastern_Europe
Ukraine_Chernigov_VKE (1)	Major_Rus'	Mbuti	0.286477	0.002499	114.64	611549	MA	Rus'
BosniaHerzegovina_Medieval (1)	Major_Rus'	Mbuti	0.28641	0.002448	117.014	392795	MA	Balkans
Sweden_Viking_Karda	Major_Rus'	Mbuti	0.286255	0.002309	123.949	799598	MA	Scandinavia
Scy_Crimea	Major_Rus'	Mbuti	0.286219	0.002657	107.714	196789	IA	Crimea
VolgaOka_MA1	Major_Rus'	Mbuti	0.286103	0.002248	127.26	929865	MA	Rus'
Slovakia_TesarkeMlynany	Major_Rus'	Mbuti	0.286068	0.002182	131.102	998465	AA	Central_Eastern_Europe
Germany_Dunum_Saxon_Medieval	Major_Rus'	Mbuti	0.285424	0.002228	128.094	898509	MA	Central_Eastern_Europe
Ukraine_Chernyakhiv (1)	Major_Rus'	Mbuti	0.285294	0.002554	111.693	212382	AA	Rus'
Croatia_Zadar_Roman	Major_Rus'	Mbuti	0.285024	0.002234	127.587	981766	AA	Balkans
Croatia_EIA	Major_Rus'	Mbuti	0.284953	0.002163	131.721	929998	IA	Balkans
Hungary_EIA_Prescythian_Mezocsat	Major_Rus'	Mbuti	0.284906	0.002188	130.195	882937	IA	Central_Eastern_Europe
VolgaOka_IA	Major_Rus'	Mbuti	0.284611	0.002231	127.569	938439	AA	Rus'
Macedonia_Classical_Hellenistic	Major_Rus'	Mbuti	0.284131	0.002198	129.259	792745	IA	Balkans
Croatia_Nustar	Major_Rus'	Mbuti	0.284091	0.002174	130.679	994404	MA	Balkans
Croatia_Jagodnjak	Major_Rus'	Mbuti	0.284016	0.002253	126.04	877911	AA	Balkans
Macedonia_IA	Major_Rus'	Mbuti	0.283766	0.002149	132.042	949532	IA	Balkans
Scy_Major	Major_Rus'	Mbuti	0.2836	0.002157	131.468	1014290	IA	Steppe
Slovenia_Emona_Roman	Major_Rus'	Mbuti	0.282894	0.002195	128.872	985136	AA	Central_Eastern_Europe
Macedonia_Medieval (1)	Major_Rus'	Mbuti	0.282751	0.00236	119.802	588641	MA	Balkans
Bulgaria_EIA	Major_Rus'	Mbuti	0.282744	0.002151	131.45	946268	IA	Central_Eastern_Europe
Croatia_Osijek	Major_Rus'	Mbuti	0.282698	0.002199	128.557	912349	MA	Balkans
Finland_Saami_IA	Major_Rus'	Mbuti	0.281893	0.003571	78.95	64310	AA	Baltic
Spain_Medieval	Major_Rus'	Mbuti	0.281857	0.002199	128.177	749061	MA	Southern_Europe
Croatia_Gardun	Major_Rus'	Mbuti	0.281385	0.002234	125.94	893000	AA	Balkans
Croatia_TrogirDragulin	Major_Rus'	Mbuti	0.281257	0.00218	129.031	926500	AA	Balkans
Russia_Sarmatian	Major_Rus'	Mbuti	0.281187	0.002198	127.943	872159	IA	Steppe
Ukraine_IA_WesternScythian	Major_Rus'	Mbuti	0.281146	0.002354	119.419	385284	IA	Steppe
Russia_SaltovoMayaki	Major_Rus'	Mbuti	0.280145	0.003085	90.822	88058	AA	Caucasus
Kazakhstan_Sarmatian_IA	Major_Rus'	Mbuti	0.279919	0.002144	130.549	973872	IA	Asia
Russia_Alan.SG	Major_Rus'	Mbuti	0.279429	0.002183	128.024	1000320	AA	Caucasus
Finland_Levanluhta	Major_Rus'	Mbuti	0.27932	0.002423	115.287	491321	AA	Baltic
Italy_Imperial	Major_Rus'	Mbuti	0.279277	0.002111	132.282	1017280	AA	Southern_Europe
Italy_Medieval.SG	Major_Rus'	Mbuti	0.279236	0.002209	126.408	930712	MA	Southern_Europe
Italy_Sardinia_EarlyMedieval	Major_Rus'	Mbuti	0.278453	0.003436	81.04	67310	MA	Southern_Europe
Russia_Tagar	Major_Rus'	Mbuti	0.278447	0.002186	127.353	1004155	IA	Steppe
Crimea_Pantikapaion	Major_Rus'	Mbuti	0.278275	0.002572	108.215	306304	IA	Crimea
Russia_Caucasus_Medieval	Major_Rus'	Mbuti	0.27682	0.002203	125.651	984210	MA	Caucasus
Turkey_Byzantine	Major_Rus'	Mbuti	0.27656	0.002167	127.613	947310	MA	Southern_Europe
Armenia_EarlyMedieval	Major_Rus'	Mbuti	0.276508	0.002199	125.742	910750	MA	Caucasus
Spain_Islamic	Major_Rus'	Mbuti	0.275698	0.002181	126.409	853366	MA	Southern_Europe
Pyanoborskaya	Major_Rus'	Mbuti	0.275351	0.002233	123.301	970413	IA	Steppe
Turkey_IA	Major_Rus'	Mbuti	0.273863	0.002137	128.183	899071	IA	Southern_Europe
Kyrgyzstan_Saka_IA	Major_Rus'	Mbuti	0.273066	0.002149	127.09	854854	IA	Steppe
Iran_Hasanlu_IA	Major_Rus'	Mbuti	0.27273	0.002091	130.452	971209	MA	Asia
Mongolia_Arkhangai_EarlyMedieval	Major_Rus'	Mbuti	0.270961	0.002138	126.755	989984	MA	Asia
Lebanon_Medieval.SG	Major_Rus'	Mbuti	0.270617	0.002241	120.767	974745	MA	Southern_Europe
Pakistan_Barikot_H	Major_Rus'	Mbuti	0.264382	0.002118	124.837	883212	AA	Asia
India_RoopkundA	Major_Rus'	Mbuti	0.257848	0.002045	126.096	896620	MA	Asia
Mongolia_Arkhangai_LateMedieval	Major_Rus'	Mbuti	0.256218	0.002234	114.665	932378	MA	Asia
Mongolia_Selenge_LateMedieval	Major_Rus'	Mbuti	0.251575	0.002207	113.966	943578	MA	Asia
Mongolia_Dornod_LateMedieval	Major_Rus'	Mbuti	0.250667	0.0022	113.95	970913	MA	Asia
Mongolia_Umungobi_LateMedieval	Major_Rus'	Mbuti	0.250513	0.002199	113.942	938264	MA	Asia
Mongolia_Bulgan_EarlyMedievalLateMedieval	Major_Rus'	Mbuti	0.249888	0.002186	114.324	970850	MA	Asia
Mongolia_Sukhbaatar_LateMedieval	Major_Rus'	Mbuti	0.248765	0.002175	114.394	1004030	MA	Asia
Mongolia_Tuv_LateMedieval	Major_Rus'	Mbuti	0.247846	0.002239	110.674	871431	MA	Asia
