## Supplementary Tables for "Genetic history of Rus’": Supplementary_Table_12.xlsx

### Sheet: Sheet1
Supplementary Table 12. Outgroup f3-statistics of form f3(Ancient_IA,Major_Rus;Mbuti). Ancient_IA - ancient IA groups preceding our Rus’ samples, Major_Rus' - Ancient Major Rus' genetic cluster (Rus_Core, Rus_Baltic, Rus_SWest).
A	B	C	f3	stderr	Zscore	nsnps
Denmark_IA	AB14_Rus_Core	Mbuti	0.290935	0.002613	111.352	885517
Denmark_IA	AB142_Rus_Core	Mbuti	0.286382	0.004435	64.574	56230
Denmark_IA	AB146_Rus_Core	Mbuti	0.298529	0.006564	45.479	15977
Denmark_IA	AB16_Rus_Core	Mbuti	0.276564	0.00645	42.875	17344
Denmark_IA	AB205_Rus_Core	Mbuti	0.290096	0.003095	93.735	194222
Denmark_IA	AB206_Rus_Core	Mbuti	0.285849	0.002788	102.547	391025
Denmark_IA	AB207_Rus_Core	Mbuti	0.289021	0.002806	102.987	260055
Denmark_IA	AB209_Rus_Core	Mbuti	0.292093	0.002715	107.582	898899
Denmark_IA	AB210_Rus_Core	Mbuti	0.28647	0.002984	96.001	248677
Denmark_IA	AB212_Rus_Core	Mbuti	0.286744	0.004224	67.89	56158
Denmark_IA	AB214_Rus_Core	Mbuti	0.287088	0.002731	105.119	660057
Denmark_IA	AB22_Rus_Core	Mbuti	0.291108	0.002571	113.227	904374
Denmark_IA	AB49_Rus_Core	Mbuti	0.294092	0.005995	49.06	23600
Denmark_IA	DB54_Rus_Core	Mbuti	0.285679	0.002649	107.825	532962
Denmark_IA	DB55_Rus_Core	Mbuti	0.285685	0.003148	90.747	166399
Denmark_IA	DB57_Rus_Core	Mbuti	0.286326	0.002831	101.138	266466
Denmark_IA	DB59_Rus_Core	Mbuti	0.284782	0.003364	84.649	110175
Denmark_IA	DB62_Rus_Core	Mbuti	0.289132	0.002609	110.809	704998
Denmark_IA	DB63_Rus_Core	Mbuti	0.288136	0.00371	77.658	79719
Denmark_IA	DB75_Rus_Core	Mbuti	0.287544	0.002623	109.62	849478
Denmark_IA	DB76_Rus_Core	Mbuti	0.2883	0.002598	110.957	819325
Denmark_IA	DR1_Rus_Core	Mbuti	0.284877	0.00325	87.667	106280
Denmark_IA	DR24_Rus_Core	Mbuti	0.286416	0.00282	101.554	301946
Denmark_IA	DR26_Rus_Core	Mbuti	0.289711	0.003185	90.967	159636
Denmark_IA	DR27_Rus_Core	Mbuti	0.28451	0.003382	84.113	113091
Denmark_IA	DR28_Rus_Core	Mbuti	0.288767	0.003527	81.879	113835
Denmark_IA	DR32_Rus_Core	Mbuti	0.285095	0.002887	98.76	236084
Denmark_IA	DR34_Rus_Core	Mbuti	0.291269	0.002877	101.238	296574
Denmark_IA	DR35_Rus_Core	Mbuti	0.28994	0.002577	112.507	629862
Denmark_IA	DR41_Rus_Core	Mbuti	0.28606	0.003853	74.238	69176
Denmark_IA	DR5_Rus_Core	Mbuti	0.292704	0.003407	85.92	112099
Denmark_IA	Ya07_Rus_Core	Mbuti	0.289445	0.00337	85.886	115196
Denmark_IA	Ya12_Rus_Core	Mbuti	0.288405	0.002672	107.942	503119
Denmark_IA	Ya15_Rus_Core	Mbuti	0.289556	0.002627	110.232	904705
Denmark_IA	Ya39_Rus_Core	Mbuti	0.288721	0.002973	97.116	253173
Denmark_IA	Ya47_Rus_Core	Mbuti	0.281763	0.003524	79.958	91528
Denmark_IA	Ya71_Rus_Core	Mbuti	0.29348	0.002682	109.42	858946
Denmark_IA	Ya79_Rus_Core	Mbuti	0.28929	0.002653	109.051	730156
Norway_IA	AB14_Rus_Core	Mbuti	0.289619	0.002689	107.694	835182
Norway_IA	AB142_Rus_Core	Mbuti	0.287935	0.004357	66.082	53125
Norway_IA	AB146_Rus_Core	Mbuti	0.28546	0.006864	41.585	15163
Norway_IA	AB16_Rus_Core	Mbuti	0.277647	0.006789	40.898	16352
Norway_IA	AB205_Rus_Core	Mbuti	0.289161	0.003083	93.804	183836
Norway_IA	AB206_Rus_Core	Mbuti	0.28865	0.002817	102.471	370148
Norway_IA	AB207_Rus_Core	Mbuti	0.288229	0.002897	99.49	246048
Norway_IA	AB209_Rus_Core	Mbuti	0.290508	0.002566	113.236	847898
Norway_IA	AB210_Rus_Core	Mbuti	0.288247	0.002998	96.146	235172
Norway_IA	AB212_Rus_Core	Mbuti	0.284732	0.004174	68.208	53409
Norway_IA	AB214_Rus_Core	Mbuti	0.287023	0.002651	108.285	624294
Norway_IA	AB22_Rus_Core	Mbuti	0.291154	0.002594	112.25	852894
Norway_IA	AB49_Rus_Core	Mbuti	0.286038	0.006122	46.726	22327
Norway_IA	DB54_Rus_Core	Mbuti	0.2853	0.002706	105.428	503846
Norway_IA	DB55_Rus_Core	Mbuti	0.28335	0.003029	93.559	157606
Norway_IA	DB57_Rus_Core	Mbuti	0.286051	0.002782	102.807	251756
Norway_IA	DB59_Rus_Core	Mbuti	0.286452	0.003472	82.5	104256
Norway_IA	DB62_Rus_Core	Mbuti	0.287459	0.0026	110.567	666433
Norway_IA	DB63_Rus_Core	Mbuti	0.289501	0.003932	73.619	75648
Norway_IA	DB75_Rus_Core	Mbuti	0.287629	0.002636	109.131	801791
Norway_IA	DB76_Rus_Core	Mbuti	0.286612	0.002568	111.605	773124
Norway_IA	DR1_Rus_Core	Mbuti	0.283662	0.00334	84.925	100424
Norway_IA	DR24_Rus_Core	Mbuti	0.287234	0.002874	99.949	285896
Norway_IA	DR26_Rus_Core	Mbuti	0.288709	0.003169	91.103	150936
Norway_IA	DR27_Rus_Core	Mbuti	0.283971	0.003486	81.461	106988
Norway_IA	DR28_Rus_Core	Mbuti	0.28743	0.003519	81.691	107719
Norway_IA	DR32_Rus_Core	Mbuti	0.289768	0.002943	98.462	223256
Norway_IA	DR34_Rus_Core	Mbuti	0.29248	0.002822	103.639	280435
Norway_IA	DR35_Rus_Core	Mbuti	0.290283	0.002573	112.825	595100
Norway_IA	DR41_Rus_Core	Mbuti	0.285272	0.004	71.314	65540
Norway_IA	DR5_Rus_Core	Mbuti	0.29115	0.003507	83.028	106176
Norway_IA	Ya07_Rus_Core	Mbuti	0.289631	0.003533	81.977	108785
Norway_IA	Ya12_Rus_Core	Mbuti	0.288356	0.002624	109.875	476826
Norway_IA	Ya15_Rus_Core	Mbuti	0.288339	0.00265	108.816	853346
Norway_IA	Ya39_Rus_Core	Mbuti	0.287696	0.002991	96.2	239293
Norway_IA	Ya47_Rus_Core	Mbuti	0.283363	0.003744	75.691	87017
Norway_IA	Ya71_Rus_Core	Mbuti	0.291969	0.002647	110.309	810599
Norway_IA	Ya79_Rus_Core	Mbuti	0.28994	0.002642	109.725	689702
Russia_IA_Ingria	AB14_Rus_Core	Mbuti	0.290492	0.002865	101.395	411198
Russia_IA_Ingria	AB142_Rus_Core	Mbuti	0.294871	0.006089	48.428	26210
Russia_IA_Ingria	AB146_Rus_Core	Mbuti	0.293155	0.010839	27.045	7343
Russia_IA_Ingria	AB16_Rus_Core	Mbuti	0.264909	0.009761	27.14	8080
Russia_IA_Ingria	AB205_Rus_Core	Mbuti	0.286257	0.003767	75.986	92031
Russia_IA_Ingria	AB206_Rus_Core	Mbuti	0.289655	0.003136	92.353	186502
Russia_IA_Ingria	AB207_Rus_Core	Mbuti	0.289137	0.003356	86.144	123820
Russia_IA_Ingria	AB209_Rus_Core	Mbuti	0.294416	0.002789	105.57	418035
Russia_IA_Ingria	AB210_Rus_Core	Mbuti	0.285869	0.003327	85.915	117461
Russia_IA_Ingria	AB212_Rus_Core	Mbuti	0.289812	0.00614	47.199	26546
Russia_IA_Ingria	AB214_Rus_Core	Mbuti	0.288663	0.00286	100.925	311798
Russia_IA_Ingria	AB22_Rus_Core	Mbuti	0.290697	0.002859	101.68	420139
Russia_IA_Ingria	AB49_Rus_Core	Mbuti	0.2802	0.008973	31.226	10679
Russia_IA_Ingria	DB54_Rus_Core	Mbuti	0.284297	0.002985	95.231	250565
Russia_IA_Ingria	DB55_Rus_Core	Mbuti	0.290046	0.003942	73.571	77952
Russia_IA_Ingria	DB57_Rus_Core	Mbuti	0.289199	0.003509	82.413	124838
Russia_IA_Ingria	DB59_Rus_Core	Mbuti	0.291498	0.004371	66.696	51859
Russia_IA_Ingria	DB62_Rus_Core	Mbuti	0.292852	0.002804	104.456	330471
Russia_IA_Ingria	DB63_Rus_Core	Mbuti	0.285446	0.00521	54.789	37210
Russia_IA_Ingria	DB75_Rus_Core	Mbuti	0.288363	0.002758	104.567	396243
Russia_IA_Ingria	DB76_Rus_Core	Mbuti	0.288141	0.002837	101.559	380334
Russia_IA_Ingria	DR1_Rus_Core	Mbuti	0.291476	0.00469	62.142	50598
Russia_IA_Ingria	DR24_Rus_Core	Mbuti	0.289832	0.003329	87.052	142122
Russia_IA_Ingria	DR26_Rus_Core	Mbuti	0.283573	0.00399	71.064	75176
Russia_IA_Ingria	DR27_Rus_Core	Mbuti	0.294756	0.004567	64.534	53672
Russia_IA_Ingria	DR28_Rus_Core	Mbuti	0.296469	0.004461	66.459	53036
Russia_IA_Ingria	DR32_Rus_Core	Mbuti	0.289706	0.003501	82.759	110454
Russia_IA_Ingria	DR34_Rus_Core	Mbuti	0.294239	0.003395	86.658	138056
Russia_IA_Ingria	DR35_Rus_Core	Mbuti	0.295007	0.002838	103.936	294335
Russia_IA_Ingria	DR41_Rus_Core	Mbuti	0.288409	0.005621	51.309	33325
Russia_IA_Ingria	DR5_Rus_Core	Mbuti	0.289902	0.004266	67.949	53937
Russia_IA_Ingria	Ya07_Rus_Core	Mbuti	0.294518	0.004532	64.989	53650
Russia_IA_Ingria	Ya12_Rus_Core	Mbuti	0.2906	0.003059	94.998	242730
Russia_IA_Ingria	Ya15_Rus_Core	Mbuti	0.291881	0.002801	104.194	420219
Russia_IA_Ingria	Ya39_Rus_Core	Mbuti	0.287708	0.003606	79.795	118782
Russia_IA_Ingria	Ya47_Rus_Core	Mbuti	0.286956	0.004947	58.011	44799
Russia_IA_Ingria	Ya71_Rus_Core	Mbuti	0.292338	0.002718	107.562	400224
Russia_IA_Ingria	Ya79_Rus_Core	Mbuti	0.291804	0.002796	104.374	340018
Denmark_IA	AB211_Rus_Baltic	Mbuti	0.289707	0.004259	68.025	54054
Denmark_IA	AB35_Rus_Baltic	Mbuti	0.291394	0.003053	95.438	171509
Denmark_IA	AB47_Rus_Baltic	Mbuti	0.28788	0.002778	103.639	261398
Denmark_IA	AB48_Rus_Baltic	Mbuti	0.292072	0.002562	113.989	690635
Denmark_IA	DB15_Rus_Baltic	Mbuti	0.283948	0.005111	55.557	34676
Denmark_IA	DB64_Rus_Baltic	Mbuti	0.293957	0.002971	98.95	220564
Denmark_IA	DR8_Rus_Baltic	Mbuti	0.285265	0.003887	73.392	62689
Denmark_IA	DR9_Rus_Baltic	Mbuti	0.287871	0.003477	82.799	102366
Denmark_IA	Ya40_Rus_Baltic	Mbuti	0.290348	0.002649	109.605	755141
Denmark_IA	Ya83_Rus_Baltic	Mbuti	0.290389	0.003253	89.279	165474
Norway_IA	AB211_Rus_Baltic	Mbuti	0.288772	0.004476	64.518	51222
Norway_IA	AB35_Rus_Baltic	Mbuti	0.291191	0.003064	95.048	162237
Norway_IA	AB47_Rus_Baltic	Mbuti	0.291626	0.002881	101.239	247511
Norway_IA	AB48_Rus_Baltic	Mbuti	0.291076	0.002578	112.9	653538
Norway_IA	DB15_Rus_Baltic	Mbuti	0.28148	0.005184	54.3	32773
Norway_IA	DB64_Rus_Baltic	Mbuti	0.291609	0.003062	95.248	208778
Norway_IA	DR8_Rus_Baltic	Mbuti	0.289761	0.004133	70.115	59189
Norway_IA	DR9_Rus_Baltic	Mbuti	0.283773	0.003485	81.42	96868
Norway_IA	Ya40_Rus_Baltic	Mbuti	0.291516	0.002682	108.711	712551
Norway_IA	Ya83_Rus_Baltic	Mbuti	0.286576	0.003388	84.588	156729
Russia_IA_Ingria	AB211_Rus_Baltic	Mbuti	0.300761	0.006386	47.097	25569
Russia_IA_Ingria	AB35_Rus_Baltic	Mbuti	0.294886	0.003972	74.242	79237
Russia_IA_Ingria	AB47_Rus_Baltic	Mbuti	0.298162	0.003441	86.638	123728
Russia_IA_Ingria	AB48_Rus_Baltic	Mbuti	0.29323	0.00275	106.61	326425
Russia_IA_Ingria	DB15_Rus_Baltic	Mbuti	0.296551	0.007852	37.766	16309
Russia_IA_Ingria	DB64_Rus_Baltic	Mbuti	0.301185	0.003727	80.808	103679
Russia_IA_Ingria	DR8_Rus_Baltic	Mbuti	0.296429	0.00591	50.154	29577
Russia_IA_Ingria	DR9_Rus_Baltic	Mbuti	0.29049	0.004653	62.437	48276
Russia_IA_Ingria	Ya40_Rus_Baltic	Mbuti	0.293671	0.002839	103.434	350518
Russia_IA_Ingria	Ya83_Rus_Baltic	Mbuti	0.291598	0.003951	73.808	78009
Denmark_IA	AB134_Rus_SWest	Mbuti	0.287074	0.004194	68.445	56581
Denmark_IA	AB135_Rus_SWest	Mbuti	0.293411	0.002927	100.257	266524
Denmark_IA	AB136_Rus_SWest	Mbuti	0.287177	0.002998	95.778	253736
Denmark_IA	AB139_Rus_SWest	Mbuti	0.28571	0.003356	85.138	152889
Denmark_IA	AB141_Rus_SWest	Mbuti	0.288547	0.002676	107.826	821864
Denmark_IA	AB143_Rus_SWest	Mbuti	0.288471	0.003798	75.953	71311
Denmark_IA	AB148_Rus_SWest	Mbuti	0.286066	0.003059	93.501	196166
Denmark_IA	AB213_Rus_SWest	Mbuti	0.286207	0.00268	106.785	445340
Denmark_IA	AB29_Rus_SWest	Mbuti	0.28966	0.002756	105.11	430795
Denmark_IA	AB37_Rus_SWest	Mbuti	0.290223	0.002613	111.084	535433
Denmark_IA	AB53_Rus_SWest	Mbuti	0.282277	0.006178	45.691	19621
Denmark_IA	AB58_Rus_SWest	Mbuti	0.280664	0.004719	59.472	39144
Denmark_IA	AB6_Rus_SWest	Mbuti	0.29542	0.006321	46.737	20007
Denmark_IA	AB16_Rus_SWest	Mbuti	0.290127	0.005066	57.274	31248
Denmark_IA	DB37_Rus_SWest	Mbuti	0.285411	0.003486	81.866	97560
Denmark_IA	DB58_Rus_SWest	Mbuti	0.291925	0.002585	112.916	609542
Denmark_IA	DB50_Rus_SWest	Mbuti	0.28832	0.002875	100.279	235938
Denmark_IA	DB65_Rus_SWest	Mbuti	0.287875	0.002752	104.597	466047
Denmark_IA	DB66_Rus_SWest	Mbuti	0.287949	0.002729	105.509	505181
Denmark_IA	DB67_Rus_SWest	Mbuti	0.289535	0.002943	98.387	210152
Denmark_IA	DB8_Rus_SWest	Mbuti	0.278823	0.00472	59.068	41184
Denmark_IA	DR23_Rus_SWest	Mbuti	0.28845	0.002625	109.871	755867
Denmark_IA	DR25_Rus_SWest	Mbuti	0.290665	0.004321	67.266	44392
Denmark_IA	DR31_Rus_SWest	Mbuti	0.289677	0.004372	66.255	50772
Denmark_IA	DR4_Rus_SWest	Mbuti	0.286754	0.003615	79.326	83854
Denmark_IA	DR7_Rus_SWest	Mbuti	0.281542	0.006466	43.54	18490
Norway_IA	AB134_Rus_SWest	Mbuti	0.286675	0.004537	63.193	53656
Norway_IA	AB135_Rus_SWest	Mbuti	0.289419	0.00298	97.126	251762
Norway_IA	AB136_Rus_SWest	Mbuti	0.285988	0.00293	97.614	240043
Norway_IA	AB139_Rus_SWest	Mbuti	0.287017	0.003295	87.113	144440
Norway_IA	AB141_Rus_SWest	Mbuti	0.290796	0.002668	108.975	775801
Norway_IA	AB143_Rus_SWest	Mbuti	0.288831	0.00386	74.831	67511
Norway_IA	AB148_Rus_SWest	Mbuti	0.288801	0.003047	94.779	185654
Norway_IA	AB213_Rus_SWest	Mbuti	0.287053	0.002738	104.833	421833
Norway_IA	AB29_Rus_SWest	Mbuti	0.288679	0.002646	109.103	407445
Norway_IA	AB37_Rus_SWest	Mbuti	0.290499	0.002633	110.342	506029
Norway_IA	AB53_Rus_SWest	Mbuti	0.289499	0.006606	43.824	18617
Norway_IA	AB58_Rus_SWest	Mbuti	0.281492	0.004985	56.47	37140
Norway_IA	AB6_Rus_SWest	Mbuti	0.289922	0.00652	44.468	18898
Norway_IA	AB16_Rus_SWest	Mbuti	0.284511	0.005287	53.81	29563
Norway_IA	DB37_Rus_SWest	Mbuti	0.283918	0.003374	84.15	92324
Norway_IA	DB58_Rus_SWest	Mbuti	0.292356	0.002641	110.699	576271
Norway_IA	DB50_Rus_SWest	Mbuti	0.289474	0.002921	99.093	223325
Norway_IA	DB65_Rus_SWest	Mbuti	0.28824	0.002684	107.406	440401
Norway_IA	DB66_Rus_SWest	Mbuti	0.287792	0.002645	108.816	477057
Norway_IA	DB67_Rus_SWest	Mbuti	0.288548	0.003033	95.127	198550
Norway_IA	DB8_Rus_SWest	Mbuti	0.28265	0.004832	58.5	38937
Norway_IA	DR23_Rus_SWest	Mbuti	0.289754	0.002651	109.3	713316
Norway_IA	DR25_Rus_SWest	Mbuti	0.282214	0.004586	61.544	42033
Norway_IA	DR31_Rus_SWest	Mbuti	0.291744	0.004371	66.743	48190
Norway_IA	DR4_Rus_SWest	Mbuti	0.288227	0.003609	79.865	79708
Norway_IA	DR7_Rus_SWest	Mbuti	0.288165	0.006843	42.108	17596
Russia_IA_Ingria	AB134_Rus_SWest	Mbuti	0.284425	0.005781	49.198	26142
Russia_IA_Ingria	AB135_Rus_SWest	Mbuti	0.292579	0.003515	83.234	122321
Russia_IA_Ingria	AB136_Rus_SWest	Mbuti	0.289215	0.003419	84.586	119970
Russia_IA_Ingria	AB139_Rus_SWest	Mbuti	0.292081	0.004239	68.91	70749
Russia_IA_Ingria	AB141_Rus_SWest	Mbuti	0.291565	0.002832	102.939	383153
Russia_IA_Ingria	AB143_Rus_SWest	Mbuti	0.288064	0.005469	52.673	33067
Russia_IA_Ingria	AB148_Rus_SWest	Mbuti	0.289176	0.003805	75.992	93673
Russia_IA_Ingria	AB213_Rus_SWest	Mbuti	0.286687	0.003041	94.262	214258
Russia_IA_Ingria	AB29_Rus_SWest	Mbuti	0.292909	0.003065	95.565	202772
Russia_IA_Ingria	AB37_Rus_SWest	Mbuti	0.289966	0.002895	100.174	249484
Russia_IA_Ingria	AB53_Rus_SWest	Mbuti	0.294052	0.009849	29.857	9338
Russia_IA_Ingria	AB58_Rus_SWest	Mbuti	0.280709	0.007338	38.254	18307
Russia_IA_Ingria	AB6_Rus_SWest	Mbuti	0.284035	0.009494	29.916	9205
Russia_IA_Ingria	AB16_Rus_SWest	Mbuti	0.291815	0.007877	37.046	14840
Russia_IA_Ingria	DB37_Rus_SWest	Mbuti	0.291198	0.004565	63.794	46374
Russia_IA_Ingria	DB58_Rus_SWest	Mbuti	0.292278	0.002919	100.142	284628
Russia_IA_Ingria	DB50_Rus_SWest	Mbuti	0.287964	0.003581	80.411	111482
Russia_IA_Ingria	DB65_Rus_SWest	Mbuti	0.291979	0.003008	97.056	218247
Russia_IA_Ingria	DB66_Rus_SWest	Mbuti	0.288359	0.002981	96.739	236281
Russia_IA_Ingria	DB67_Rus_SWest	Mbuti	0.289372	0.003675	78.74	98900
Russia_IA_Ingria	DB8_Rus_SWest	Mbuti	0.278795	0.006681	41.728	19290
Russia_IA_Ingria	DR23_Rus_SWest	Mbuti	0.291441	0.002764	105.453	352607
Russia_IA_Ingria	DR25_Rus_SWest	Mbuti	0.302093	0.006543	46.168	20940
Russia_IA_Ingria	DR31_Rus_SWest	Mbuti	0.298552	0.005975	49.963	23888
Russia_IA_Ingria	DR4_Rus_SWest	Mbuti	0.29441	0.005178	56.862	41209
Russia_IA_Ingria	DR7_Rus_SWest	Mbuti	0.284545	0.009974	28.528	8771
