## Supplementary Tables for "Genetic history of Rus’": Supplementary_Table_13.xlsx

### Sheet: Лист1
Supplementary Table 13. F4-statistics of the form f4(Ancient_Rus',Mbuti;BA,BA). Ancient_Rus' - Ancient Rus' genetic clusters (Rus_North_1, Rus_North_2, Rus_Core, Rus_Baltic, Rus_SWest, Anc_Mordva), BA - Bronze age groups
W	X	Y	Z	f4	stderr	Zscore	BABA	ABBA	nsnps
Anc_Mordva	Mbuti	Armenia_EBA_KuraAraxes	Russia_Fatyanovo_BA	-0.003297	0.000235	-14.018	53104	56445	1013414
Anc_Mordva	Mbuti	Armenia_EBA_KuraAraxes	Czech_CordedWare	-0.002976	0.000197	-15.114	53584	56611	1016890
Anc_Mordva	Mbuti	Armenia_EBA_KuraAraxes	Poland_GlobularAmphora	-0.002917	0.000295	-9.888	38222	40360	732713
Anc_Mordva	Mbuti	Greece_BA_Mycenaean	Russia_Fatyanovo_BA	-0.001545	0.00024	-6.43	55160	56768	1040811
Anc_Mordva	Mbuti	Greece_BA_Mycenaean	Czech_CordedWare	-0.001254	0.000209	-5.995	55694	57003	1044097
Anc_Mordva	Mbuti	Greece_BA_Mycenaean	Poland_GlobularAmphora	-0.001378	0.000297	-4.644	38125	39138	735756
Anc_Mordva	Mbuti	Italy_Sardinia_EBA	Russia_Fatyanovo_BA	-0.000548	0.000229	-2.39	58034	58628	1084157
Anc_Mordva	Mbuti	Italy_Sardinia_EBA	Czech_CordedWare	-0.00023	0.000202	-1.138	58651	58901	1087112
Anc_Mordva	Mbuti	Italy_Sardinia_EBA	Poland_GlobularAmphora	-0.000388	0.000264	-1.469	38154	38441	740380
Anc_Mordva	Mbuti	Mongolia_LBA_Khovsgol_6	Russia_Fatyanovo_BA	-0.005756	0.000311	-18.495	57375	63604	1082070
Anc_Mordva	Mbuti	Mongolia_LBA_Khovsgol_6	Czech_CordedWare	-0.005457	0.000283	-19.297	57844	63765	1085142
Anc_Mordva	Mbuti	Mongolia_LBA_Khovsgol_6	Poland_GlobularAmphora	-0.005346	0.000388	-13.781	39730	43689	740592
Anc_Mordva	Mbuti	Russia_Krasnoyarsk_BA.SG	Russia_Fatyanovo_BA	-0.006993	0.000521	-13.415	59153	66918	1110379
Anc_Mordva	Mbuti	Russia_Krasnoyarsk_BA.SG	Czech_CordedWare	-0.006651	0.000493	-13.485	59683	67069	1110443
Anc_Mordva	Mbuti	Russia_Krasnoyarsk_BA.SG	Poland_GlobularAmphora	-0.006363	0.000559	-11.382	40000	44715	740957
Anc_Mordva	Mbuti	Russia_Afanasievo	Russia_Fatyanovo_BA	-0.000183	0.000194	-0.943	57683	57882	1086098
Anc_Mordva	Mbuti	Russia_Afanasievo	Czech_CordedWare	9.3e-05	0.000144	0.643	58003	57902	1089034
Anc_Mordva	Mbuti	Russia_Afanasievo	Poland_GlobularAmphora	-1e-06	0.000297	-0.003	40039	40039	740917
Anc_Mordva	Mbuti	Andronovo	Russia_Fatyanovo_BA	-0.00043	0.000213	-2.019	58649	59126	1108986
Anc_Mordva	Mbuti	Andronovo	Czech_CordedWare	-0.000101	0.00018	-0.56	59386	59497	1109377
Anc_Mordva	Mbuti	Andronovo	Poland_GlobularAmphora	-0.000148	0.000305	-0.486	39541	39651	741176
Anc_Mordva	Mbuti	Russia_MLBA_Sintashta	Russia_Fatyanovo_BA	-4.6e-05	0.00018	-0.255	58030	58080	1091451
Anc_Mordva	Mbuti	Russia_MLBA_Sintashta	Czech_CordedWare	0.00027	0.000125	2.153	58613	58318	1094429
Anc_Mordva	Mbuti	Russia_MLBA_Sintashta	Poland_GlobularAmphora	0.000154	0.000265	0.581	39470	39356	741002
Anc_Mordva	Mbuti	Russia_Shamanka_EBA.SG	Russia_Fatyanovo_BA	-0.006616	0.000408	-16.205	53530	60239	1014033
Anc_Mordva	Mbuti	Russia_Shamanka_EBA.SG	Czech_CordedWare	-0.006272	0.00038	-16.494	54138	60496	1013697
Anc_Mordva	Mbuti	Russia_Shamanka_EBA.SG	Poland_GlobularAmphora	-0.006038	0.000464	-13.024	36101	40160	672332
Anc_Mordva	Mbuti	Russia_Srubnaya	Russia_Fatyanovo_BA	-9.6e-05	0.000198	-0.484	57620	57724	1085609
Anc_Mordva	Mbuti	Russia_Srubnaya	Czech_CordedWare	0.000209	0.000163	1.282	58268	58041	1088781
Anc_Mordva	Mbuti	Russia_Srubnaya	Poland_GlobularAmphora	9.7e-05	0.000279	0.349	39554	39482	740688
Anc_Mordva	Mbuti	Turkey_Alalakh_MLBA	Russia_Fatyanovo_BA	-0.003252	0.000213	-15.257	57101	60619	1081607
Anc_Mordva	Mbuti	Turkey_Alalakh_MLBA	Czech_CordedWare	-0.003001	0.000175	-17.115	57545	60801	1084979
Anc_Mordva	Mbuti	Turkey_Alalakh_MLBA	Poland_GlobularAmphora	-0.002937	0.000268	-10.948	38276	40452	740467
Anc_Mordva	Mbuti	Turkmenistan_Gonur_BA_1	Russia_Fatyanovo_BA	-0.004291	0.000243	-17.652	48142	52099	921877
Anc_Mordva	Mbuti	Turkmenistan_Gonur_BA_1	Czech_CordedWare	-0.003984	0.000209	-19.046	48559	52243	924822
Anc_Mordva	Mbuti	Turkmenistan_Gonur_BA_1	Poland_GlobularAmphora	-0.004007	0.000312	-12.863	36981	39808	705331
Anc_Mordva	Mbuti	Uzbekistan_Bustan_BA	Russia_Fatyanovo_BA	-0.004146	0.000265	-15.617	49315	53221	942090
Anc_Mordva	Mbuti	Uzbekistan_Bustan_BA	Czech_CordedWare	-0.003896	0.000233	-16.703	49667	53349	944979
Anc_Mordva	Mbuti	Uzbekistan_Bustan_BA	Poland_GlobularAmphora	-0.003733	0.00033	-11.298	37227	39870	707976
Anc_Mordva	Mbuti	England_BellBeaker	Russia_Fatyanovo_BA	-6.5e-05	0.000186	-0.347	57173	57242	1073627
Anc_Mordva	Mbuti	England_BellBeaker	Czech_CordedWare	0.000207	0.000137	1.509	57577	57355	1077037
Anc_Mordva	Mbuti	England_BellBeaker	Poland_GlobularAmphora	0.000106	0.000267	0.397	39182	39104	740528
Anc_Mordva	Mbuti	Russia_Fatyanovo_BA	Czech_CordedWare	0.000321	0.00016	2.009	59067	58712	1104941
Anc_Mordva	Mbuti	Russia_Fatyanovo_BA	Poland_GlobularAmphora	0.000318	0.000302	1.053	39462	39227	739284
Anc_Mordva	Mbuti	Estonia_MN_CCC	Russia_Fatyanovo_BA	0.001542	0.00048	3.213	14562	14143	271679
Anc_Mordva	Mbuti	Estonia_MN_CCC	Czech_CordedWare	0.001717	0.000435	3.944	14646	14178	272408
Anc_Mordva	Mbuti	Estonia_MN_CCC	Poland_GlobularAmphora	0.001626	0.000562	2.892	12947	12559	238923
Anc_Mordva	Mbuti	Russia_Bolshoy	Russia_Fatyanovo_BA	-0.002326	0.00031	-7.492	52721	55024	989751
Anc_Mordva	Mbuti	Russia_Bolshoy	Czech_CordedWare	-0.002059	0.000276	-7.465	53085	55129	992983
Anc_Mordva	Mbuti	Russia_Bolshoy	Poland_GlobularAmphora	-0.002053	0.000379	-5.415	39374	40867	727523
Anc_Mordva	Mbuti	Sweden_Gotland_PittedWare_BattleAxe	Russia_Fatyanovo_BA	0.000834	0.000254	3.283	59770	58842	1111002
Anc_Mordva	Mbuti	Sweden_Gotland_PittedWare_BattleAxe	Czech_CordedWare	0.00115	0.000219	5.257	60415	59138	1111161
Anc_Mordva	Mbuti	Sweden_Gotland_PittedWare_BattleAxe	Poland_GlobularAmphora	0.001118	0.000315	3.547	39617	38788	741318
Anc_Mordva	Mbuti	Czech_CordedWare	Russia_Fatyanovo_BA	-0.000321	0.00016	-2.009	58712	59067	1104941
Anc_Mordva	Mbuti	Czech_CordedWare	Poland_GlobularAmphora	-5e-05	0.000264	-0.188	39611	39648	741303
Anc_Mordva	Mbuti	Poland_GlobularAmphora	Russia_Fatyanovo_BA	-0.000318	0.000302	-1.053	39227	39462	739284
Anc_Mordva	Mbuti	Poland_GlobularAmphora	Czech_CordedWare	5e-05	0.000264	0.188	39648	39611	741303
Anc_Mordva	Mbuti	Estonia_BA.SG	Russia_Fatyanovo_BA	0.000766	0.000258	2.972	50403	49680	944334
Anc_Mordva	Mbuti	Estonia_BA.SG	Czech_CordedWare	0.001087	0.000222	4.907	50998	49971	944455
Anc_Mordva	Mbuti	Estonia_BA.SG	Poland_GlobularAmphora	0.001196	0.000337	3.545	34330	33568	637123
Anc_Mordva	Mbuti	Latvia_BA	Russia_Fatyanovo_BA	0.000824	0.000228	3.615	55576	54721	1037627
Anc_Mordva	Mbuti	Latvia_BA	Czech_CordedWare	0.001104	0.00019	5.82	55989	54839	1041188
Anc_Mordva	Mbuti	Latvia_BA	Poland_GlobularAmphora	0.00116	0.000308	3.764	39405	38550	737045
Rus_North_1	Mbuti	Armenia_EBA_KuraAraxes	Russia_Fatyanovo_BA	-0.003439	0.00016	-21.474	53793	57330	1028687
Rus_North_1	Mbuti	Armenia_EBA_KuraAraxes	Czech_CordedWare	-0.003171	0.000139	-22.816	54265	57538	1032272
Rus_North_1	Mbuti	Armenia_EBA_KuraAraxes	Poland_GlobularAmphora	-0.002825	0.000204	-13.825	38886	40990	744518
Rus_North_1	Mbuti	Greece_BA_Mycenaean	Russia_Fatyanovo_BA	-0.002085	0.000162	-12.85	55614	57817	1056414
Rus_North_1	Mbuti	Greece_BA_Mycenaean	Czech_CordedWare	-0.001796	0.000144	-12.481	56175	58079	1059821
Rus_North_1	Mbuti	Greece_BA_Mycenaean	Poland_GlobularAmphora	-0.001554	0.000194	-8.002	38595	39757	747617
Rus_North_1	Mbuti	Italy_Sardinia_EBA	Russia_Fatyanovo_BA	-0.001059	0.00015	-7.078	58541	59707	1100206
Rus_North_1	Mbuti	Italy_Sardinia_EBA	Czech_CordedWare	-0.000787	0.000132	-5.977	59160	60028	1103277
Rus_North_1	Mbuti	Italy_Sardinia_EBA	Poland_GlobularAmphora	-0.000514	0.000171	-3	38687	39073	752283
Rus_North_1	Mbuti	Mongolia_LBA_Khovsgol_6	Russia_Fatyanovo_BA	-0.004932	0.000205	-24.103	58740	64156	1098109
Rus_North_1	Mbuti	Mongolia_LBA_Khovsgol_6	Czech_CordedWare	-0.00465	0.000192	-24.195	59223	64344	1101288
Rus_North_1	Mbuti	Mongolia_LBA_Khovsgol_6	Poland_GlobularAmphora	-0.004301	0.000258	-16.678	40832	44069	752497
Rus_North_1	Mbuti	Russia_Krasnoyarsk_BA.SG	Russia_Fatyanovo_BA	-0.005182	0.000337	-15.363	61208	67047	1126706
Rus_North_1	Mbuti	Russia_Krasnoyarsk_BA.SG	Czech_CordedWare	-0.004895	0.000329	-14.895	61724	67240	1126862
Rus_North_1	Mbuti	Russia_Krasnoyarsk_BA.SG	Poland_GlobularAmphora	-0.004418	0.000374	-11.803	41526	44852	752864
Rus_North_1	Mbuti	Russia_Afanasievo	Russia_Fatyanovo_BA	-0.000165	0.000132	-1.248	58505	58687	1102211
Rus_North_1	Mbuti	Russia_Afanasievo	Czech_CordedWare	0.000107	9.7e-05	1.094	58840	58723	1105259
Rus_North_1	Mbuti	Russia_Afanasievo	Poland_GlobularAmphora	0.000325	0.000204	1.59	40786	40542	752838
Rus_North_1	Mbuti	Andronovo	Russia_Fatyanovo_BA	1e-06	0.000143	0.008	59776	59775	1125315
Rus_North_1	Mbuti	Andronovo	Czech_CordedWare	0.00029	0.000123	2.355	60514	60188	1125801
Rus_North_1	Mbuti	Andronovo	Poland_GlobularAmphora	0.000589	0.000204	2.883	40465	40022	753095
Rus_North_1	Mbuti	Russia_MLBA_Sintashta	Russia_Fatyanovo_BA	-3.7e-05	0.000121	-0.308	58867	58908	1107612
Rus_North_1	Mbuti	Russia_MLBA_Sintashta	Czech_CordedWare	0.000237	8.5e-05	2.801	59470	59207	1110707
Rus_North_1	Mbuti	Russia_MLBA_Sintashta	Poland_GlobularAmphora	0.000461	0.000183	2.518	40209	39862	752927
Rus_North_1	Mbuti	Russia_Shamanka_EBA.SG	Russia_Fatyanovo_BA	-0.005399	0.000268	-20.178	55035	60589	1028560
Rus_North_1	Mbuti	Russia_Shamanka_EBA.SG	Czech_CordedWare	-0.005111	0.000256	-19.959	55611	60866	1028277
Rus_North_1	Mbuti	Russia_Shamanka_EBA.SG	Poland_GlobularAmphora	-0.004758	0.000317	-14.989	37133	40382	682848
Rus_North_1	Mbuti	Russia_Srubnaya	Russia_Fatyanovo_BA	1e-05	0.000132	0.076	58496	58485	1101698
Rus_North_1	Mbuti	Russia_Srubnaya	Czech_CordedWare	0.000291	0.000107	2.721	59173	58852	1104987
Rus_North_1	Mbuti	Russia_Srubnaya	Poland_GlobularAmphora	0.000522	0.000196	2.662	40316	39923	752601
Rus_North_1	Mbuti	Turkey_Alalakh_MLBA	Russia_Fatyanovo_BA	-0.003781	0.000147	-25.776	57617	61767	1097644
Rus_North_1	Mbuti	Turkey_Alalakh_MLBA	Czech_CordedWare	-0.003519	0.000124	-28.367	58090	61965	1101144
Rus_North_1	Mbuti	Turkey_Alalakh_MLBA	Poland_GlobularAmphora	-0.003199	0.000184	-17.346	38766	41173	752380
Rus_North_1	Mbuti	Turkmenistan_Gonur_BA_1	Russia_Fatyanovo_BA	-0.004468	0.000166	-26.962	48772	52953	935956
Rus_North_1	Mbuti	Turkmenistan_Gonur_BA_1	Czech_CordedWare	-0.004226	0.000149	-28.376	49168	53136	938987
Rus_North_1	Mbuti	Turkmenistan_Gonur_BA_1	Poland_GlobularAmphora	-0.00395	0.000219	-18.06	37609	40440	716728
Rus_North_1	Mbuti	Uzbekistan_Bustan_BA	Russia_Fatyanovo_BA	-0.004317	0.000182	-23.683	49954	54082	956241
Rus_North_1	Mbuti	Uzbekistan_Bustan_BA	Czech_CordedWare	-0.004075	0.000161	-25.246	50300	54209	959212
Rus_North_1	Mbuti	Uzbekistan_Bustan_BA	Poland_GlobularAmphora	-0.003721	0.000231	-16.106	37822	40499	719333
Rus_North_1	Mbuti	England_BellBeaker	Russia_Fatyanovo_BA	-5.7e-05	0.000124	-0.462	57973	58035	1089610
Rus_North_1	Mbuti	England_BellBeaker	Czech_CordedWare	0.000214	9e-05	2.367	58404	58170	1093144
Rus_North_1	Mbuti	England_BellBeaker	Poland_GlobularAmphora	0.000462	0.000177	2.61	39938	39591	752443
Rus_North_1	Mbuti	Russia_Fatyanovo_BA	Czech_CordedWare	0.000272	0.000107	2.55	59880	59575	1121244
Rus_North_1	Mbuti	Russia_Fatyanovo_BA	Poland_GlobularAmphora	0.000526	0.000199	2.646	40131	39736	751150
Rus_North_1	Mbuti	Estonia_MN_CCC	Russia_Fatyanovo_BA	0.002405	0.0003	8.019	14918	14254	276062
Rus_North_1	Mbuti	Estonia_MN_CCC	Czech_CordedWare	0.002468	0.000275	8.984	14985	14302	276807
Rus_North_1	Mbuti	Estonia_MN_CCC	Poland_GlobularAmphora	0.003045	0.00036	8.462	13347	12608	242885
Rus_North_1	Mbuti	Russia_Bolshoy	Russia_Fatyanovo_BA	-0.001427	0.000197	-7.26	54021	55455	1004812
Rus_North_1	Mbuti	Russia_Bolshoy	Czech_CordedWare	-0.001136	0.000181	-6.266	54412	55557	1008142
Rus_North_1	Mbuti	Russia_Bolshoy	Poland_GlobularAmphora	-0.000783	0.000263	-2.98	40527	41106	739271
Rus_North_1	Mbuti	Sweden_Gotland_PittedWare_BattleAxe	Russia_Fatyanovo_BA	0.001163	0.000172	6.754	60865	59553	1127369
Rus_North_1	Mbuti	Sweden_Gotland_PittedWare_BattleAxe	Czech_CordedWare	0.001432	0.000154	9.326	61495	59880	1127630
Rus_North_1	Mbuti	Sweden_Gotland_PittedWare_BattleAxe	Poland_GlobularAmphora	0.001696	0.000216	7.856	40495	39218	753246
Rus_North_1	Mbuti	Czech_CordedWare	Russia_Fatyanovo_BA	-0.000272	0.000107	-2.55	59575	59880	1121244
Rus_North_1	Mbuti	Czech_CordedWare	Poland_GlobularAmphora	0.000297	0.000181	1.635	40373	40149	753231
Rus_North_1	Mbuti	Poland_GlobularAmphora	Russia_Fatyanovo_BA	-0.000526	0.000199	-2.646	39736	40131	751150
Rus_North_1	Mbuti	Poland_GlobularAmphora	Czech_CordedWare	-0.000297	0.000181	-1.635	40149	40373	753231
Rus_North_1	Mbuti	Estonia_BA.SG	Russia_Fatyanovo_BA	0.001415	0.000162	8.758	51373	50017	957990
Rus_North_1	Mbuti	Estonia_BA.SG	Czech_CordedWare	0.001654	0.00014	11.835	51973	50388	958152
Rus_North_1	Mbuti	Estonia_BA.SG	Poland_GlobularAmphora	0.001945	0.000228	8.519	35059	33800	647171
Rus_North_1	Mbuti	Latvia_BA	Russia_Fatyanovo_BA	0.001266	0.000152	8.312	56669	55336	1053179
Rus_North_1	Mbuti	Latvia_BA	Czech_CordedWare	0.001521	0.000127	11.954	57063	55455	1056851
Rus_North_1	Mbuti	Latvia_BA	Poland_GlobularAmphora	0.001857	0.000207	8.993	40350	38959	748916
Rus_Baltic	Mbuti	Armenia_EBA_KuraAraxes	Russia_Fatyanovo_BA	-0.003183	0.000185	-17.208	53243	56474	1015147
Rus_Baltic	Mbuti	Armenia_EBA_KuraAraxes	Czech_CordedWare	-0.002954	0.000156	-18.932	53694	56704	1018637
Rus_Baltic	Mbuti	Armenia_EBA_KuraAraxes	Poland_GlobularAmphora	-0.002849	0.000243	-11.736	38430	40524	734935
Rus_Baltic	Mbuti	Greece_BA_Mycenaean	Russia_Fatyanovo_BA	-0.001664	0.000198	-8.406	55117	56852	1042562
Rus_Baltic	Mbuti	Greece_BA_Mycenaean	Czech_CordedWare	-0.001419	0.00017	-8.362	55704	57188	1045880
Rus_Baltic	Mbuti	Greece_BA_Mycenaean	Poland_GlobularAmphora	-0.001451	0.000234	-6.208	38212	39283	737995
Rus_Baltic	Mbuti	Italy_Sardinia_EBA	Russia_Fatyanovo_BA	-0.000316	0.000177	-1.782	58232	58575	1085649
Rus_Baltic	Mbuti	Italy_Sardinia_EBA	Czech_CordedWare	-8.1e-05	0.000153	-0.529	58845	58933	1088640
Rus_Baltic	Mbuti	Italy_Sardinia_EBA	Poland_GlobularAmphora	-0.000108	0.000212	-0.508	38404	38484	742597
Rus_Baltic	Mbuti	Mongolia_LBA_Khovsgol_6	Russia_Fatyanovo_BA	-0.007819	0.000234	-33.354	56163	64636	1083599
Rus_Baltic	Mbuti	Mongolia_LBA_Khovsgol_6	Czech_CordedWare	-0.007615	0.000214	-35.592	56601	64876	1086706
Rus_Baltic	Mbuti	Mongolia_LBA_Khovsgol_6	Poland_GlobularAmphora	-0.007506	0.000303	-24.751	38961	44536	742815
Rus_Baltic	Mbuti	Russia_Krasnoyarsk_BA.SG	Russia_Fatyanovo_BA	-0.00977	0.000384	-25.456	57449	68310	1111743
Rus_Baltic	Mbuti	Russia_Krasnoyarsk_BA.SG	Czech_CordedWare	-0.00955	0.00037	-25.809	57909	68528	1111866
Rus_Baltic	Mbuti	Russia_Krasnoyarsk_BA.SG	Poland_GlobularAmphora	-0.009272	0.000445	-20.839	38922	45813	743169
Rus_Baltic	Mbuti	Russia_Afanasievo	Russia_Fatyanovo_BA	-0.000463	0.000155	-2.987	57557	58060	1087596
Rus_Baltic	Mbuti	Russia_Afanasievo	Czech_CordedWare	-0.000224	0.000114	-1.96	57885	58129	1090568
Rus_Baltic	Mbuti	Russia_Afanasievo	Poland_GlobularAmphora	-0.000245	0.000242	-1.011	40049	40231	743144
Rus_Baltic	Mbuti	Andronovo	Russia_Fatyanovo_BA	-7.8e-05	0.000174	-0.449	58917	59004	1110382
Rus_Baltic	Mbuti	Andronovo	Czech_CordedWare	0.000148	0.000141	1.046	59647	59483	1110827
Rus_Baltic	Mbuti	Andronovo	Poland_GlobularAmphora	0.000156	0.000245	0.635	39795	39679	743393
Rus_Baltic	Mbuti	Russia_MLBA_Sintashta	Russia_Fatyanovo_BA	-2.2e-05	0.000144	-0.156	58112	58136	1092918
Rus_Baltic	Mbuti	Russia_MLBA_Sintashta	Czech_CordedWare	0.000209	0.000101	2.064	58702	58473	1095919
Rus_Baltic	Mbuti	Russia_MLBA_Sintashta	Poland_GlobularAmphora	0.0002	0.000216	0.924	39630	39482	743224
Rus_Baltic	Mbuti	Russia_Shamanka_EBA.SG	Russia_Fatyanovo_BA	-0.008778	0.000304	-28.906	52328	61239	1015196
Rus_Baltic	Mbuti	Russia_Shamanka_EBA.SG	Czech_CordedWare	-0.00857	0.000287	-29.815	52856	61554	1014907
Rus_Baltic	Mbuti	Russia_Shamanka_EBA.SG	Poland_GlobularAmphora	-0.008362	0.00037	-22.585	35271	40909	674255
Rus_Baltic	Mbuti	Russia_Srubnaya	Russia_Fatyanovo_BA	2.7e-05	0.000159	0.171	57764	57735	1087103
Rus_Baltic	Mbuti	Russia_Srubnaya	Czech_CordedWare	0.000244	0.000126	1.942	58397	58131	1090310
Rus_Baltic	Mbuti	Russia_Srubnaya	Poland_GlobularAmphora	0.000179	0.000233	0.768	39710	39577	742903
Rus_Baltic	Mbuti	Turkey_Alalakh_MLBA	Russia_Fatyanovo_BA	-0.003428	0.00017	-20.136	57077	60791	1083147
Rus_Baltic	Mbuti	Turkey_Alalakh_MLBA	Czech_CordedWare	-0.00322	0.000139	-23.23	57531	61029	1086557
Rus_Baltic	Mbuti	Turkey_Alalakh_MLBA	Poland_GlobularAmphora	-0.003219	0.000215	-14.963	38311	40702	742687
Rus_Baltic	Mbuti	Turkmenistan_Gonur_BA_1	Russia_Fatyanovo_BA	-0.004814	0.000196	-24.514	47968	52415	923783
Rus_Baltic	Mbuti	Turkmenistan_Gonur_BA_1	Czech_CordedWare	-0.004627	0.00017	-27.18	48345	52633	926752
Rus_Baltic	Mbuti	Turkmenistan_Gonur_BA_1	Poland_GlobularAmphora	-0.004562	0.000259	-17.639	36942	40170	707590
Rus_Baltic	Mbuti	Uzbekistan_Bustan_BA	Russia_Fatyanovo_BA	-0.004586	0.000221	-20.773	49170	53498	943819
Rus_Baltic	Mbuti	Uzbekistan_Bustan_BA	Czech_CordedWare	-0.004382	0.000192	-22.793	49503	53651	946725
Rus_Baltic	Mbuti	Uzbekistan_Bustan_BA	Poland_GlobularAmphora	-0.00425	0.00028	-15.2	37183	40201	710145
Rus_Baltic	Mbuti	England_BellBeaker	Russia_Fatyanovo_BA	7.3e-05	0.000151	0.481	57307	57229	1075185
Rus_Baltic	Mbuti	England_BellBeaker	Czech_CordedWare	0.000306	0.000112	2.743	57730	57400	1078635
Rus_Baltic	Mbuti	England_BellBeaker	Poland_GlobularAmphora	0.000245	0.000217	1.125	39364	39182	742744
Rus_Baltic	Mbuti	Russia_Fatyanovo_BA	Czech_CordedWare	0.00021	0.00013	1.623	59065	58832	1106347
Rus_Baltic	Mbuti	Russia_Fatyanovo_BA	Poland_GlobularAmphora	0.000215	0.000243	0.885	39496	39336	741489
Rus_Baltic	Mbuti	Estonia_MN_CCC	Russia_Fatyanovo_BA	0.001736	0.000386	4.497	14612	14139	272708
Rus_Baltic	Mbuti	Estonia_MN_CCC	Czech_CordedWare	0.001795	0.000354	5.067	14688	14197	273433
Rus_Baltic	Mbuti	Estonia_MN_CCC	Poland_GlobularAmphora	0.002038	0.000446	4.568	13033	12544	239995
Rus_Baltic	Mbuti	Russia_Bolshoy	Russia_Fatyanovo_BA	-0.003773	0.000234	-16.123	51960	55702	991640
Rus_Baltic	Mbuti	Russia_Bolshoy	Czech_CordedWare	-0.003534	0.000215	-16.435	52327	55843	994890
Rus_Baltic	Mbuti	Russia_Bolshoy	Poland_GlobularAmphora	-0.003462	0.000315	-10.973	38893	41419	729784
Rus_Baltic	Mbuti	Sweden_Gotland_PittedWare_BattleAxe	Russia_Fatyanovo_BA	0.001073	0.000201	5.335	60046	58853	1112374
Rus_Baltic	Mbuti	Sweden_Gotland_PittedWare_BattleAxe	Czech_CordedWare	0.001279	0.000177	7.207	60637	59214	1112590
Rus_Baltic	Mbuti	Sweden_Gotland_PittedWare_BattleAxe	Poland_GlobularAmphora	0.001319	0.000252	5.24	39854	38873	743535
Rus_Baltic	Mbuti	Czech_CordedWare	Russia_Fatyanovo_BA	-0.00021	0.00013	-1.623	58832	59065	1106347
Rus_Baltic	Mbuti	Czech_CordedWare	Poland_GlobularAmphora	9e-06	0.000221	0.042	39770	39763	743522
Rus_Baltic	Mbuti	Poland_GlobularAmphora	Russia_Fatyanovo_BA	-0.000215	0.000243	-0.885	39336	39496	741489
Rus_Baltic	Mbuti	Poland_GlobularAmphora	Czech_CordedWare	-9e-06	0.000221	-0.042	39763	39770	743522
Rus_Baltic	Mbuti	Estonia_BA.SG	Russia_Fatyanovo_BA	0.001873	0.0002	9.362	50965	49194	945514
Rus_Baltic	Mbuti	Estonia_BA.SG	Czech_CordedWare	0.002047	0.000173	11.809	51529	49593	945651
Rus_Baltic	Mbuti	Estonia_BA.SG	Poland_GlobularAmphora	0.002074	0.000276	7.51	34674	33348	638962
Rus_Baltic	Mbuti	Latvia_BA	Russia_Fatyanovo_BA	0.001831	0.000182	10.048	56221	54318	1039330
Rus_Baltic	Mbuti	Latvia_BA	Czech_CordedWare	0.002037	0.000148	13.805	56633	54508	1042915
Rus_Baltic	Mbuti	Latvia_BA	Poland_GlobularAmphora	0.002087	0.000249	8.367	39970	38427	739284
Rus_Core	Mbuti	Armenia_EBA_KuraAraxes	Russia_Fatyanovo_BA	-0.003187	0.000157	-20.26	53948	57226	1028711
Rus_Core	Mbuti	Armenia_EBA_KuraAraxes	Czech_CordedWare	-0.002945	0.000137	-21.45	54404	57445	1032295
Rus_Core	Mbuti	Armenia_EBA_KuraAraxes	Poland_GlobularAmphora	-0.003053	0.000202	-15.126	38847	41120	744527
Rus_Core	Mbuti	Greece_BA_Mycenaean	Russia_Fatyanovo_BA	-0.001463	0.000164	-8.946	56017	57563	1056443
Rus_Core	Mbuti	Greece_BA_Mycenaean	Czech_CordedWare	-0.001176	0.000141	-8.315	56574	57820	1059847
Rus_Core	Mbuti	Greece_BA_Mycenaean	Poland_GlobularAmphora	-0.001454	0.000194	-7.496	38698	39784	747630
Rus_Core	Mbuti	Italy_Sardinia_EBA	Russia_Fatyanovo_BA	-0.000331	0.000152	-2.175	59023	59387	1100229
Rus_Core	Mbuti	Italy_Sardinia_EBA	Czech_CordedWare	-5.3e-05	0.00013	-0.404	59639	59697	1103304
Rus_Core	Mbuti	Italy_Sardinia_EBA	Poland_GlobularAmphora	-0.00035	0.000173	-2.019	38836	39099	752295
Rus_Core	Mbuti	Mongolia_LBA_Khovsgol_6	Russia_Fatyanovo_BA	-0.007324	0.0002	-36.573	57212	65255	1098126
Rus_Core	Mbuti	Mongolia_LBA_Khovsgol_6	Czech_CordedWare	-0.007034	0.000189	-37.296	57700	65447	1101307
Rus_Core	Mbuti	Mongolia_LBA_Khovsgol_6	Poland_GlobularAmphora	-0.007184	0.000253	-28.386	39638	45044	752507
Rus_Core	Mbuti	Russia_Krasnoyarsk_BA.SG	Russia_Fatyanovo_BA	-0.00872	0.000336	-25.988	58863	68688	1126735
Rus_Core	Mbuti	Russia_Krasnoyarsk_BA.SG	Czech_CordedWare	-0.008424	0.000328	-25.651	59408	68901	1126889
Rus_Core	Mbuti	Russia_Krasnoyarsk_BA.SG	Poland_GlobularAmphora	-0.008455	0.000377	-22.42	39821	46187	752875
Rus_Core	Mbuti	Russia_Afanasievo	Russia_Fatyanovo_BA	-0.000429	0.000128	-3.342	58347	58820	1102242
Rus_Core	Mbuti	Russia_Afanasievo	Czech_CordedWare	-0.000146	9.9e-05	-1.467	58689	58850	1105288
Rus_Core	Mbuti	Russia_Afanasievo	Poland_GlobularAmphora	-0.000455	0.000195	-2.333	40519	40861	752851
Rus_Core	Mbuti	Andronovo	Russia_Fatyanovo_BA	-0.000196	0.000143	-1.366	59655	59876	1125343
Rus_Core	Mbuti	Andronovo	Czech_CordedWare	0.000106	0.000123	0.861	60401	60282	1125827
Rus_Core	Mbuti	Andronovo	Poland_GlobularAmphora	-0.000155	0.000199	-0.78	40213	40330	753108
Rus_Core	Mbuti	Russia_MLBA_Sintashta	Russia_Fatyanovo_BA	-9.3e-05	0.00012	-0.772	58852	58955	1107642
Rus_Core	Mbuti	Russia_MLBA_Sintashta	Czech_CordedWare	0.000187	8.5e-05	2.201	59451	59244	1110735
Rus_Core	Mbuti	Russia_MLBA_Sintashta	Poland_GlobularAmphora	-0.000108	0.000172	-0.628	40039	40120	752940
Rus_Core	Mbuti	Russia_Shamanka_EBA.SG	Russia_Fatyanovo_BA	-0.008255	0.000261	-31.604	53318	61808	1028577
Rus_Core	Mbuti	Russia_Shamanka_EBA.SG	Czech_CordedWare	-0.007978	0.000252	-31.688	53898	62102	1028294
Rus_Core	Mbuti	Russia_Shamanka_EBA.SG	Poland_GlobularAmphora	-0.00802	0.000314	-25.502	35888	41365	682855
Rus_Core	Mbuti	Russia_Srubnaya	Russia_Fatyanovo_BA	-2.1e-05	0.000127	-0.163	58493	58515	1101728
Rus_Core	Mbuti	Russia_Srubnaya	Czech_CordedWare	0.000254	0.000103	2.471	59163	58882	1105015
Rus_Core	Mbuti	Russia_Srubnaya	Poland_GlobularAmphora	-2.4e-05	0.000184	-0.13	40158	40176	752613
Rus_Core	Mbuti	Turkey_Alalakh_MLBA	Russia_Fatyanovo_BA	-0.003258	0.000141	-23.09	57954	61531	1097674
Rus_Core	Mbuti	Turkey_Alalakh_MLBA	Czech_CordedWare	-0.002988	0.000119	-25.023	58430	61721	1101171
Rus_Core	Mbuti	Turkey_Alalakh_MLBA	Poland_GlobularAmphora	-0.003189	0.000178	-17.875	38843	41242	752392
Rus_Core	Mbuti	Turkmenistan_Gonur_BA_1	Russia_Fatyanovo_BA	-0.004548	0.000164	-27.81	48735	52991	935976
Rus_Core	Mbuti	Turkmenistan_Gonur_BA_1	Czech_CordedWare	-0.004315	0.000145	-29.792	49126	53177	939009
Rus_Core	Mbuti	Turkmenistan_Gonur_BA_1	Poland_GlobularAmphora	-0.004543	0.000215	-21.112	37428	40685	716740
Rus_Core	Mbuti	Uzbekistan_Bustan_BA	Russia_Fatyanovo_BA	-0.004397	0.000181	-24.237	49932	54137	956255
Rus_Core	Mbuti	Uzbekistan_Bustan_BA	Czech_CordedWare	-0.004157	0.000161	-25.821	50275	54262	959225
Rus_Core	Mbuti	Uzbekistan_Bustan_BA	Poland_GlobularAmphora	-0.004328	0.000228	-18.944	37650	40763	719345
Rus_Core	Mbuti	England_BellBeaker	Russia_Fatyanovo_BA	4.7e-05	0.000125	0.379	58051	58000	1089640
Rus_Core	Mbuti	England_BellBeaker	Czech_CordedWare	0.000335	8.9e-05	3.788	58483	58116	1093174
Rus_Core	Mbuti	England_BellBeaker	Poland_GlobularAmphora	5.2e-05	0.000171	0.302	39827	39788	752456
Rus_Core	Mbuti	Russia_Fatyanovo_BA	Czech_CordedWare	0.000285	0.000106	2.677	59902	59582	1121276
Rus_Core	Mbuti	Russia_Fatyanovo_BA	Poland_GlobularAmphora	-1.5e-05	0.000198	-0.074	39967	39978	751161
Rus_Core	Mbuti	Estonia_MN_CCC	Russia_Fatyanovo_BA	0.001607	0.00031	5.187	14794	14350	276065
Rus_Core	Mbuti	Estonia_MN_CCC	Czech_CordedWare	0.001661	0.000282	5.898	14857	14397	276811
Rus_Core	Mbuti	Estonia_MN_CCC	Poland_GlobularAmphora	0.001684	0.000359	4.688	13185	12776	242888
Rus_Core	Mbuti	Russia_Bolshoy	Russia_Fatyanovo_BA	-0.003474	0.000194	-17.87	52827	56318	1004835
Rus_Core	Mbuti	Russia_Bolshoy	Czech_CordedWare	-0.003199	0.000178	-17.952	53206	56431	1008165
Rus_Core	Mbuti	Russia_Bolshoy	Poland_GlobularAmphora	-0.00334	0.000253	-13.224	39504	41973	739284
Rus_Core	Mbuti	Sweden_Gotland_PittedWare_BattleAxe	Russia_Fatyanovo_BA	0.000859	0.000172	4.983	60692	59723	1127399
Rus_Core	Mbuti	Sweden_Gotland_PittedWare_BattleAxe	Czech_CordedWare	0.001146	0.000149	7.695	61322	60030	1127655
Rus_Core	Mbuti	Sweden_Gotland_PittedWare_BattleAxe	Poland_GlobularAmphora	0.000894	0.000206	4.343	40216	39543	753257
Rus_Core	Mbuti	Czech_CordedWare	Russia_Fatyanovo_BA	-0.000285	0.000106	-2.677	59582	59902	1121276
Rus_Core	Mbuti	Czech_CordedWare	Poland_GlobularAmphora	-0.000218	0.000174	-1.253	40218	40382	753244
Rus_Core	Mbuti	Poland_GlobularAmphora	Russia_Fatyanovo_BA	1.5e-05	0.000198	0.074	39978	39967	751161
Rus_Core	Mbuti	Poland_GlobularAmphora	Czech_CordedWare	0.000218	0.000174	1.253	40382	40218	753244
Rus_Core	Mbuti	Estonia_BA.SG	Russia_Fatyanovo_BA	0.001225	0.00016	7.665	51274	50101	958013
Rus_Core	Mbuti	Estonia_BA.SG	Czech_CordedWare	0.0015	0.000137	10.977	51888	50451	958175
Rus_Core	Mbuti	Estonia_BA.SG	Poland_GlobularAmphora	0.001342	0.000219	6.133	34897	34028	647177
Rus_Core	Mbuti	Latvia_BA	Russia_Fatyanovo_BA	0.001269	0.000151	8.408	56660	55324	1053197
Rus_Core	Mbuti	Latvia_BA	Czech_CordedWare	0.001538	0.00012	12.835	57068	55443	1056871
Rus_Core	Mbuti	Latvia_BA	Poland_GlobularAmphora	0.001335	0.000187	7.127	40192	39192	748930
Rus_SWest	Mbuti	Armenia_EBA_KuraAraxes	Russia_Fatyanovo_BA	-0.003071	0.000162	-18.908	53921	57079	1028390
Rus_SWest	Mbuti	Armenia_EBA_KuraAraxes	Czech_CordedWare	-0.002564	0.00014	-18.253	54512	57158	1031955
Rus_SWest	Mbuti	Armenia_EBA_KuraAraxes	Poland_GlobularAmphora	-0.003091	0.000213	-14.53	38775	41076	744325
Rus_SWest	Mbuti	Greece_BA_Mycenaean	Russia_Fatyanovo_BA	-0.00129	0.000168	-7.677	56020	57383	1056107
Rus_SWest	Mbuti	Greece_BA_Mycenaean	Czech_CordedWare	-0.000711	0.000147	-4.854	56741	57494	1059486
Rus_SWest	Mbuti	Greece_BA_Mycenaean	Poland_GlobularAmphora	-0.001306	0.000205	-6.372	38711	39687	747422
Rus_SWest	Mbuti	Italy_Sardinia_EBA	Russia_Fatyanovo_BA	-8.6e-05	0.000152	-0.561	59079	59173	1099897
Rus_SWest	Mbuti	Italy_Sardinia_EBA	Czech_CordedWare	0.000471	0.000133	3.554	59855	59335	1102951
Rus_SWest	Mbuti	Italy_Sardinia_EBA	Poland_GlobularAmphora	-0.000176	0.000176	-0.997	38847	38979	752090
Rus_SWest	Mbuti	Mongolia_LBA_Khovsgol_6	Russia_Fatyanovo_BA	-0.007967	0.000199	-39.965	56695	65442	1097805
Rus_SWest	Mbuti	Mongolia_LBA_Khovsgol_6	Czech_CordedWare	-0.007432	0.000186	-39.885	57314	65496	1100968
Rus_SWest	Mbuti	Mongolia_LBA_Khovsgol_6	Poland_GlobularAmphora	-0.007927	0.000262	-30.291	39246	45209	752308
Rus_SWest	Mbuti	Russia_Krasnoyarsk_BA.SG	Russia_Fatyanovo_BA	-0.009791	0.000343	-28.552	58077	69105	1126372
Rus_SWest	Mbuti	Russia_Krasnoyarsk_BA.SG	Czech_CordedWare	-0.009237	0.000334	-27.669	58741	69146	1126498
Rus_SWest	Mbuti	Russia_Krasnoyarsk_BA.SG	Poland_GlobularAmphora	-0.009631	0.000389	-24.786	39253	46502	752671
Rus_SWest	Mbuti	Russia_Afanasievo	Russia_Fatyanovo_BA	-0.000836	0.000131	-6.403	58000	58921	1101890
Rus_SWest	Mbuti	Russia_Afanasievo	Czech_CordedWare	-0.000298	9.8e-05	-3.053	58470	58799	1104914
Rus_SWest	Mbuti	Russia_Afanasievo	Poland_GlobularAmphora	-0.000983	0.000211	-4.66	40227	40967	752643
Rus_SWest	Mbuti	Andronovo	Russia_Fatyanovo_BA	-0.000261	0.000149	-1.749	59533	59827	1124984
Rus_SWest	Mbuti	Andronovo	Czech_CordedWare	0.000285	0.000124	2.297	60411	60090	1125444
Rus_SWest	Mbuti	Andronovo	Poland_GlobularAmphora	-0.000319	0.000208	-1.533	40081	40321	752904
Rus_SWest	Mbuti	Russia_MLBA_Sintashta	Russia_Fatyanovo_BA	-0.00028	0.000123	-2.28	58636	58946	1107286
Rus_SWest	Mbuti	Russia_MLBA_Sintashta	Czech_CordedWare	0.000264	8.7e-05	3.043	59382	59089	1110352
Rus_SWest	Mbuti	Russia_MLBA_Sintashta	Poland_GlobularAmphora	-0.000371	0.000184	-2.021	39858	40137	752730
Rus_SWest	Mbuti	Russia_Shamanka_EBA.SG	Russia_Fatyanovo_BA	-0.008801	0.00027	-32.576	52898	61948	1028304
Rus_SWest	Mbuti	Russia_Shamanka_EBA.SG	Czech_CordedWare	-0.008256	0.000259	-31.874	53606	62094	1028007
Rus_SWest	Mbuti	Russia_Shamanka_EBA.SG	Poland_GlobularAmphora	-0.008648	0.00033	-26.227	35606	41510	682702
Rus_SWest	Mbuti	Russia_Srubnaya	Russia_Fatyanovo_BA	-0.000233	0.000132	-1.758	58260	58517	1101373
Rus_SWest	Mbuti	Russia_Srubnaya	Czech_CordedWare	0.000317	0.000107	2.961	59077	58727	1104632
Rus_SWest	Mbuti	Russia_Srubnaya	Poland_GlobularAmphora	-0.000321	0.0002	-1.604	39961	40203	752404
Rus_SWest	Mbuti	Turkey_Alalakh_MLBA	Russia_Fatyanovo_BA	-0.003055	0.000149	-20.568	57981	61334	1097325
Rus_SWest	Mbuti	Turkey_Alalakh_MLBA	Czech_CordedWare	-0.002527	0.000125	-20.267	58591	61372	1100798
Rus_SWest	Mbuti	Turkey_Alalakh_MLBA	Poland_GlobularAmphora	-0.003126	0.000186	-16.802	38795	41147	752185
Rus_SWest	Mbuti	Turkmenistan_Gonur_BA_1	Russia_Fatyanovo_BA	-0.004679	0.000171	-27.436	48592	52971	935708
Rus_SWest	Mbuti	Turkmenistan_Gonur_BA_1	Czech_CordedWare	-0.004144	0.000153	-27.111	49112	53002	938726
Rus_SWest	Mbuti	Turkmenistan_Gonur_BA_1	Poland_GlobularAmphora	-0.00477	0.000227	-21.047	37293	40711	716545
Rus_SWest	Mbuti	Uzbekistan_Bustan_BA	Russia_Fatyanovo_BA	-0.004528	0.000188	-24.047	49750	54079	955989
Rus_SWest	Mbuti	Uzbekistan_Bustan_BA	Czech_CordedWare	-0.003995	0.00017	-23.542	50232	54063	958946
Rus_SWest	Mbuti	Uzbekistan_Bustan_BA	Poland_GlobularAmphora	-0.004582	0.000242	-18.953	37493	40788	719154
Rus_SWest	Mbuti	England_BellBeaker	Russia_Fatyanovo_BA	-0.000214	0.000126	-1.697	57796	58030	1089289
Rus_SWest	Mbuti	England_BellBeaker	Czech_CordedWare	0.000341	9.2e-05	3.689	58381	58009	1092801
Rus_SWest	Mbuti	England_BellBeaker	Poland_GlobularAmphora	-0.000317	0.000179	-1.774	39601	39839	752248
Rus_SWest	Mbuti	Russia_Fatyanovo_BA	Czech_CordedWare	0.000531	0.000108	4.917	59929	59334	1120910
Rus_SWest	Mbuti	Russia_Fatyanovo_BA	Poland_GlobularAmphora	-9.6e-05	0.000205	-0.465	39847	39918	750965
Rus_SWest	Mbuti	Estonia_MN_CCC	Russia_Fatyanovo_BA	0.000986	0.000326	3.022	14673	14401	276005
Rus_SWest	Mbuti	Estonia_MN_CCC	Czech_CordedWare	0.001375	0.00029	4.736	14770	14390	276745
Rus_SWest	Mbuti	Estonia_MN_CCC	Poland_GlobularAmphora	0.001016	0.000381	2.664	13080	12834	242835
Rus_SWest	Mbuti	Russia_Bolshoy	Russia_Fatyanovo_BA	-0.004193	0.000202	-20.746	52311	56522	1004528
Rus_SWest	Mbuti	Russia_Bolshoy	Czech_CordedWare	-0.003627	0.000185	-19.62	52834	56490	1007842
Rus_SWest	Mbuti	Russia_Bolshoy	Poland_GlobularAmphora	-0.0042	0.000268	-15.693	39072	42176	739081
Rus_SWest	Mbuti	Sweden_Gotland_PittedWare_BattleAxe	Russia_Fatyanovo_BA	0.000531	0.000178	2.989	60364	59765	1127030
Rus_SWest	Mbuti	Sweden_Gotland_PittedWare_BattleAxe	Czech_CordedWare	0.001062	0.000156	6.824	61137	59940	1127259
Rus_SWest	Mbuti	Sweden_Gotland_PittedWare_BattleAxe	Poland_GlobularAmphora	0.000487	0.000219	2.22	39968	39601	753049
Rus_SWest	Mbuti	Czech_CordedWare	Russia_Fatyanovo_BA	-0.000531	0.000108	-4.917	59334	59929	1120910
Rus_SWest	Mbuti	Czech_CordedWare	Poland_GlobularAmphora	-0.00059	0.000186	-3.175	39996	40440	753034
Rus_SWest	Mbuti	Poland_GlobularAmphora	Russia_Fatyanovo_BA	9.6e-05	0.000205	0.465	39918	39847	750965
Rus_SWest	Mbuti	Poland_GlobularAmphora	Czech_CordedWare	0.00059	0.000186	3.175	40440	39996	753034
Rus_SWest	Mbuti	Estonia_BA.SG	Russia_Fatyanovo_BA	0.000888	0.000166	5.338	51017	50166	957746
Rus_SWest	Mbuti	Estonia_BA.SG	Czech_CordedWare	0.001379	0.000141	9.756	51734	50413	957901
Rus_SWest	Mbuti	Estonia_BA.SG	Poland_GlobularAmphora	0.000904	0.000233	3.876	34669	34084	647024
Rus_SWest	Mbuti	Latvia_BA	Russia_Fatyanovo_BA	0.000818	0.000155	5.276	56287	55426	1052907
Rus_SWest	Mbuti	Latvia_BA	Czech_CordedWare	0.001374	0.000129	10.69	56839	55387	1056563
Rus_SWest	Mbuti	Latvia_BA	Poland_GlobularAmphora	0.000815	0.000207	3.929	39897	39287	748732
Rus_North_2	Mbuti	Estonia_MN_CCC	Poland_GlobularAmphora	0.003211	0.000509	6.31	13126	12358	238914
Rus_North_2	Mbuti	Latvia_BA	Poland_GlobularAmphora	0.002225	0.000269	8.259	39727	38090	735452
Rus_North_2	Mbuti	Estonia_BA.SG	Poland_GlobularAmphora	0.002189	0.000299	7.309	34530	33139	635650
Rus_North_2	Mbuti	Estonia_MN_CCC	Czech_CordedWare	0.002181	0.000382	5.704	14659	14066	271953
Rus_North_2	Mbuti	Estonia_MN_CCC	Russia_Fatyanovo_BA	0.002162	0.00042	5.152	14585	13999	271233
Rus_North_2	Mbuti	Sweden_Gotland_PittedWare_BattleAxe	Poland_GlobularAmphora	0.00183	0.000283	6.456	39814	38461	739606
Rus_North_2	Mbuti	Estonia_BA.SG	Czech_CordedWare	0.001511	0.000181	8.339	50693	49278	936604
Rus_North_2	Mbuti	Latvia_BA	Czech_CordedWare	0.001504	0.000164	9.168	55791	54235	1034309
Rus_North_2	Mbuti	Estonia_BA.SG	Russia_Fatyanovo_BA	0.001191	0.000212	5.63	50065	48950	936325
Rus_North_2	Mbuti	Latvia_BA	Russia_Fatyanovo_BA	0.001178	0.000197	5.993	55365	54150	1030774
Rus_North_2	Mbuti	Sweden_Gotland_PittedWare_BattleAxe	Czech_CordedWare	0.001047	0.000192	5.443	59811	58657	1101526
Rus_North_2	Mbuti	Russia_Fatyanovo_BA	Poland_GlobularAmphora	0.000957	0.000263	3.645	39552	38846	737564
Rus_North_2	Mbuti	Russia_MLBA_Sintashta	Poland_GlobularAmphora	0.000946	0.000239	3.964	39670	38971	739296
Rus_North_2	Mbuti	Russia_Srubnaya	Poland_GlobularAmphora	0.00087	0.000251	3.466	39717	39074	738982
Rus_North_2	Mbuti	Andronovo	Poland_GlobularAmphora	0.000809	0.000266	3.036	39814	39216	739466
Rus_North_2	Mbuti	Sweden_Gotland_PittedWare_BattleAxe	Russia_Fatyanovo_BA	0.000701	0.000224	3.135	59151	58378	1101102
Rus_North_2	Mbuti	England_BellBeaker	Poland_GlobularAmphora	0.000697	0.000232	3.001	39305	38790	738849
Rus_North_2	Mbuti	Russia_Afanasievo	Poland_GlobularAmphora	0.000687	0.000258	2.661	40191	39683	739218
Rus_North_2	Mbuti	Czech_CordedWare	Poland_GlobularAmphora	0.000668	0.000236	2.834	39791	39297	739590
Rus_North_2	Mbuti	Russia_Fatyanovo_BA	Czech_CordedWare	0.000343	0.000137	2.515	58531	58154	1095446
Rus_North_2	Mbuti	Russia_MLBA_Sintashta	Czech_CordedWare	0.000339	0.000111	3.044	58179	57811	1085670
Rus_North_2	Mbuti	Russia_Srubnaya	Czech_CordedWare	0.000211	0.000138	1.525	57778	57550	1080230
Rus_North_2	Mbuti	Andronovo	Czech_CordedWare	0.000105	0.00016	0.659	58994	58878	1099860
Rus_North_2	Mbuti	Russia_Afanasievo	Czech_CordedWare	9.4e-05	0.000128	0.737	57516	57414	1080549
Rus_North_2	Mbuti	England_BellBeaker	Czech_CordedWare	5.9e-05	0.000115	0.512	57016	56953	1069070
Rus_North_2	Mbuti	Italy_Sardinia_EBA	Poland_GlobularAmphora	9e-06	0.000226	0.039	38212	38206	738690
Rus_North_2	Mbuti	Russia_MLBA_Sintashta	Russia_Fatyanovo_BA	-2.2e-05	0.000156	-0.14	57546	57569	1082671
Rus_North_2	Mbuti	Russia_Srubnaya	Russia_Fatyanovo_BA	-0.000146	0.000172	-0.846	57086	57243	1077063
Rus_North_2	Mbuti	Andronovo	Russia_Fatyanovo_BA	-0.000241	0.000182	-1.321	58222	58487	1099230
Rus_North_2	Mbuti	Russia_Afanasievo	Russia_Fatyanovo_BA	-0.00025	0.00017	-1.472	57154	57423	1077572
Rus_North_2	Mbuti	England_BellBeaker	Russia_Fatyanovo_BA	-0.000279	0.000159	-1.752	56558	56856	1065640
Rus_North_2	Mbuti	Czech_CordedWare	Russia_Fatyanovo_BA	-0.000343	0.000137	-2.515	58154	58531	1095446
Rus_North_2	Mbuti	Poland_GlobularAmphora	Czech_CordedWare	-0.000668	0.000236	-2.834	39297	39791	739590
Rus_North_2	Mbuti	Italy_Sardinia_EBA	Czech_CordedWare	-0.000765	0.000164	-4.67	57839	58664	1078604
Rus_North_2	Mbuti	Russia_Bolshoy	Poland_GlobularAmphora	-0.000818	0.00034	-2.403	39770	40364	726081
Rus_North_2	Mbuti	Poland_GlobularAmphora	Russia_Fatyanovo_BA	-0.000957	0.000263	-3.645	38846	39552	737564
Rus_North_2	Mbuti	Greece_BA_Mycenaean	Poland_GlobularAmphora	-0.001068	0.000258	-4.145	38090	38873	734181
Rus_North_2	Mbuti	Italy_Sardinia_EBA	Russia_Fatyanovo_BA	-0.001121	0.000186	-6.034	57191	58397	1075630
Rus_North_2	Mbuti	Russia_Bolshoy	Czech_CordedWare	-0.001567	0.000236	-6.638	53016	54563	987244
Rus_North_2	Mbuti	Greece_BA_Mycenaean	Czech_CordedWare	-0.001808	0.000178	-10.162	54982	56857	1037146
Rus_North_2	Mbuti	Russia_Bolshoy	Russia_Fatyanovo_BA	-0.001914	0.000258	-7.422	52615	54499	984021
Rus_North_2	Mbuti	Greece_BA_Mycenaean	Russia_Fatyanovo_BA	-0.002113	0.000206	-10.266	54440	56624	1033850
Rus_North_2	Mbuti	Armenia_EBA_KuraAraxes	Poland_GlobularAmphora	-0.002554	0.000275	-9.281	38302	40170	731124
Rus_North_2	Mbuti	Turkey_Alalakh_MLBA	Poland_GlobularAmphora	-0.002855	0.00024	-11.905	38200	40310	738763
Rus_North_2	Mbuti	Armenia_EBA_KuraAraxes	Czech_CordedWare	-0.003295	0.00018	-18.318	53049	56378	1010483
Rus_North_2	Mbuti	Uzbekistan_Bustan_BA	Poland_GlobularAmphora	-0.003529	0.000302	-11.685	37209	39702	706516
Rus_North_2	Mbuti	Turkey_Alalakh_MLBA	Czech_CordedWare	-0.003561	0.000155	-22.973	56727	60561	1076512
Rus_North_2	Mbuti	Armenia_EBA_KuraAraxes	Russia_Fatyanovo_BA	-0.003618	0.000207	-17.514	52582	56226	1007023
Rus_North_2	Mbuti	Turkmenistan_Gonur_BA_1	Poland_GlobularAmphora	-0.003703	0.000296	-12.519	36988	39595	704056
Rus_North_2	Mbuti	Turkey_Alalakh_MLBA	Russia_Fatyanovo_BA	-0.00389	0.000184	-21.153	56242	60416	1073112
Rus_North_2	Mbuti	Mongolia_LBA_Khovsgol_6	Poland_GlobularAmphora	-0.004193	0.000345	-12.157	40133	43232	738896
Rus_North_2	Mbuti	Uzbekistan_Bustan_BA	Czech_CordedWare	-0.004205	0.000206	-20.414	49184	53136	939555
Rus_North_2	Mbuti	Turkmenistan_Gonur_BA_1	Czech_CordedWare	-0.004398	0.000186	-23.629	48075	52122	920090
Rus_North_2	Mbuti	Russia_Krasnoyarsk_BA.SG	Poland_GlobularAmphora	-0.004457	0.000507	-8.794	40778	44073	739249
Rus_North_2	Mbuti	Uzbekistan_Bustan_BA	Russia_Fatyanovo_BA	-0.004524	0.000237	-19.094	48830	53068	936682
Rus_North_2	Mbuti	Turkmenistan_Gonur_BA_1	Russia_Fatyanovo_BA	-0.004682	0.000218	-21.512	47684	51978	917145
Rus_North_2	Mbuti	Russia_Shamanka_EBA.SG	Poland_GlobularAmphora	-0.004768	0.000415	-11.501	36447	39644	670661
Rus_North_2	Mbuti	Mongolia_LBA_Khovsgol_6	Czech_CordedWare	-0.004839	0.00024	-20.147	57771	62982	1076763
Rus_North_2	Mbuti	Mongolia_LBA_Khovsgol_6	Russia_Fatyanovo_BA	-0.005211	0.000257	-20.256	57263	62857	1073649
Rus_North_2	Mbuti	Russia_Krasnoyarsk_BA.SG	Czech_CordedWare	-0.005393	0.000439	-12.28	59934	65871	1100813
Rus_North_2	Mbuti	Russia_Shamanka_EBA.SG	Czech_CordedWare	-0.005581	0.000326	-17.14	54082	59689	1004710
Rus_North_2	Mbuti	Russia_Krasnoyarsk_BA.SG	Russia_Fatyanovo_BA	-0.005744	0.000446	-12.868	59382	65703	1100485
Rus_North_2	Mbuti	Russia_Shamanka_EBA.SG	Russia_Fatyanovo_BA	-0.005973	0.000339	-17.634	53446	59448	1004790
