## Supplementary Tables for "Genetic history of Rus’": Supplementary_Table_14.xlsx

### Sheet: Sheet1
Supplementary Table 14. f4-statistics of the form f4(Rus',Mbuti;VolgaOka_IA,Ancient_pop). Rus' - Major_Rus' or North_Rus' genetic clusters, Ancient_Pops - ancient populations of the first millennium CE.
W	X	Y	Z	f4	stderr	Zscore	BABA	ABBA	nsnps
Major_Rus'	Mbuti	VolgaOka_IA	Armenia_EarlyMedieval	0.001883	0.000205	9.185	54750	52875	996068
Major_Rus'	Mbuti	VolgaOka_IA	BosniaHerzegovina_Medieval	-0.000655	0.000303	-2.164	23405	23692	439046
Major_Rus'	Mbuti	VolgaOka_IA	Croatia_Gornji	-0.000563	0.000177	-3.181	56293	56888	1057441
Major_Rus'	Mbuti	VolgaOka_IA	Croatia_Nustar	0.000311	0.000162	1.923	56736	56408	1054105
Major_Rus'	Mbuti	VolgaOka_IA	Croatia_Osijek	0.000528	0.000176	3.006	53853	53325	999568
Major_Rus'	Mbuti	VolgaOka_IA	Denmark_EarlyViking	-0.000772	0.00019	-4.057	56074	56889	1055723
Major_Rus'	Mbuti	VolgaOka_IA	Denmark_Viking_Jutland	-0.000677	0.000157	-4.322	56356	57074	1059294
Major_Rus'	Mbuti	VolgaOka_IA	Denmark_Zealand_Saxon_Medieval	-0.000546	0.000148	-3.684	55148	55713	1035133
Major_Rus'	Mbuti	VolgaOka_IA	England_Viking_Oxford	-0.000827	0.000146	-5.658	56127	57003	1059433
Major_Rus'	Mbuti	VolgaOka_IA	Estonia_EarlyViking_Salme	-0.001106	0.00014	-7.912	55949	57121	1059496
Major_Rus'	Mbuti	VolgaOka_IA	Estonia_Medieval	-0.001457	0.000214	-6.803	36221	37228	691427
Major_Rus'	Mbuti	VolgaOka_IA	Germany_Dunum_Saxon_Medieval	-0.000241	0.000168	-1.436	52384	52619	976528
Major_Rus'	Mbuti	VolgaOka_IA	Germany_Schleswig_Saxon_LMedieval	-0.000584	0.000148	-3.958	56053	56670	1055230
Major_Rus'	Mbuti	VolgaOka_IA	Gnezdovo	-0.000689	0.00019	-3.625	46835	47450	891776
Major_Rus'	Mbuti	VolgaOka_IA	Greenland_EarlyNorse	-0.000935	0.000157	-5.972	56078	57068	1058843
Major_Rus'	Mbuti	VolgaOka_IA	India_RoopkundA	0.006296	0.000181	34.769	56650	50478	980241
Major_Rus'	Mbuti	VolgaOka_IA	Iran_Hasanlu_IA	0.002872	0.000167	17.185	58005	55023	1038519
Major_Rus'	Mbuti	VolgaOka_IA	Ireland_Kilteasheen_AngloSaxon_EMedieval_Norman	-0.000439	0.000142	-3.092	56451	56915	1057158
Major_Rus'	Mbuti	VolgaOka_IA	Italy_Medieval	0.001445	0.000213	6.791	53740	52319	983641
Major_Rus'	Mbuti	VolgaOka_IA	Italy_Sardinia_EarlyMedieval	0.001092	0.000549	1.988	4095	4012	75795
Major_Rus'	Mbuti	VolgaOka_IA	Ladoga	-0.000834	0.000158	-5.283	56166	57048	1058812
Major_Rus'	Mbuti	VolgaOka_IA	Macedonia_Medieval	5.1e-05	0.000305	0.168	35370	35336	664738
Major_Rus'	Mbuti	VolgaOka_IA	Montenegro_Doclea_Roman	-0.000604	0.000182	-3.325	55537	56168	1044414
Major_Rus'	Mbuti	VolgaOka_IA	Netherlands_Groningen_Saxon_Medieval	-0.000647	0.000151	-4.276	56284	56969	1058193
Major_Rus'	Mbuti	VolgaOka_IA	Norway_Medieval	-0.00072	0.000239	-3.019	56110	56869	1053182
Major_Rus'	Mbuti	VolgaOka_IA	Norway_Viking_N	-0.000762	0.00015	-5.08	56306	57113	1059413
Major_Rus'	Mbuti	VolgaOka_IA	Poland_Bodzia	-0.001151	0.00021	-5.472	54429	55618	1032991
Major_Rus'	Mbuti	VolgaOka_IA	Pskov	-0.000825	0.000327	-2.525	15872	16122	302479
Major_Rus'	Mbuti	VolgaOka_IA	Russia_Caucasus_Medieval	0.001954	0.000218	8.979	57457	55419	1042594
Major_Rus'	Mbuti	VolgaOka_IA	Scotland_Viking_Orkney	-0.00087	0.000193	-4.514	54011	54897	1018424
Major_Rus'	Mbuti	VolgaOka_IA	Spain_Islamic	0.00205	0.000183	11.204	51924	49991	942915
Major_Rus'	Mbuti	VolgaOka_IA	Spain_Medieval	0.000643	0.000204	3.149	45339	44803	833796
Major_Rus'	Mbuti	VolgaOka_IA	Sweden_Viking_Gotland	-0.000963	0.000144	-6.705	56038	57059	1059492
Major_Rus'	Mbuti	VolgaOka_IA	Sweden_Viking_Karda	-0.000246	0.000226	-1.089	44864	45074	850232
Major_Rus'	Mbuti	VolgaOka_IA	Sweden_Viking_Oland	-0.000546	0.000142	-3.836	56364	56942	1059482
Major_Rus'	Mbuti	VolgaOka_IA	Sweden_Viking_Sigtuna	-0.00071	0.000155	-4.576	56480	57232	1059312
Major_Rus'	Mbuti	VolgaOka_IA	Turkey_Byzantine	0.001896	0.000173	10.953	56293	54357	1020664
Major_Rus'	Mbuti	VolgaOka_IA	VolgaOka_MA1	-0.000357	0.000176	-2.023	52715	53074	1007456
Major_Rus'	Mbuti	VolgaOka_IA	VolgaOka_MA2	-0.000903	0.000201	-4.505	47981	48810	918003
Major_Rus'	Mbuti	VolgaOka_IA	Finland_Levanluhta	0.000801	0.000262	3.06	29265	28825	549692
Major_Rus'	Mbuti	VolgaOka_IA	Hungary_Langobard	-0.000658	0.000167	-3.947	56571	57268	1059567
Major_Rus'	Mbuti	VolgaOka_IA	Sweden_IA	-0.000744	0.000282	-2.641	32540	33005	625359
Major_Rus'	Mbuti	VolgaOka_IA	Norway_IA	-0.000994	0.000192	-5.176	52756	53749	999797
Major_Rus'	Mbuti	VolgaOka_IA	England_Scorton_Anglian	-0.001008	0.000184	-5.488	46287	47173	878414
Major_Rus'	Mbuti	VolgaOka_IA	Denmark_IA	-0.001047	0.000209	-5.003	55982	57089	1056742
Major_Rus'	Mbuti	VolgaOka_IA	Poland_Weklice_WielbarkCulture_Roman	-0.001193	0.00016	-7.476	55814	57074	1056910
Major_Rus'	Mbuti	VolgaOka_IA	Russia_IA_Ingria	-0.001756	0.000232	-7.576	26208	27112	514699
North_Rus'	Mbuti	VolgaOka_IA	India_RoopkundA	0.006403	0.000181	35.279	56843	50567	980222
North_Rus'	Mbuti	VolgaOka_IA	Turkey_Byzantine	0.003297	0.000178	18.569	57055	53690	1020646
North_Rus'	Mbuti	VolgaOka_IA	Spain_Islamic	0.003279	0.00019	17.226	52555	49463	942899
North_Rus'	Mbuti	VolgaOka_IA	Armenia_EarlyMedieval	0.003133	0.000204	15.361	55439	52318	996050
North_Rus'	Mbuti	VolgaOka_IA	Russia_Caucasus_Medieval	0.002921	0.000217	13.482	58022	54976	1042578
North_Rus'	Mbuti	VolgaOka_IA	Italy_Medieval	0.002734	0.00021	13.005	54421	51732	983634
North_Rus'	Mbuti	VolgaOka_IA	Italy_Sardinia_EarlyMedieval	0.002233	0.000559	3.998	4137	3968	75796
North_Rus'	Mbuti	VolgaOka_IA	Spain_Medieval	0.001812	0.000206	8.805	45882	44371	833784
North_Rus'	Mbuti	VolgaOka_IA	Croatia_Osijek	0.001783	0.00018	9.909	54545	52763	999549
North_Rus'	Mbuti	VolgaOka_IA	Croatia_Nustar	0.001552	0.000162	9.584	57442	55806	1054088
North_Rus'	Mbuti	VolgaOka_IA	Macedonia_Medieval	0.001214	0.000307	3.957	35799	34992	664734
North_Rus'	Mbuti	VolgaOka_IA	Sweden_Viking_Karda	0.000914	0.000228	4.018	45409	44631	850226
North_Rus'	Mbuti	VolgaOka_IA	Germany_Dunum_Saxon_Medieval	0.000738	0.000164	4.5	52941	52221	976523
North_Rus'	Mbuti	VolgaOka_IA	Montenegro_Doclea_Roman	0.00058	0.000182	3.183	56211	55606	1044408
North_Rus'	Mbuti	VolgaOka_IA	Ireland_Kilteasheen_AngloSaxon_EMedieval_Norman	0.000565	0.000138	4.093	57058	56460	1057145
North_Rus'	Mbuti	VolgaOka_IA	Sweden_Viking_Oland	0.000495	0.000139	3.56	56986	56462	1059467
North_Rus'	Mbuti	VolgaOka_IA	Croatia_Gornji	0.000477	0.000177	2.694	56908	56404	1057438
North_Rus'	Mbuti	VolgaOka_IA	Germany_Schleswig_Saxon_LMedieval	0.000464	0.000146	3.183	56668	56178	1055215
North_Rus'	Mbuti	VolgaOka_IA	Denmark_Viking_Jutland	0.00043	0.000156	2.768	57007	56551	1059281
North_Rus'	Mbuti	VolgaOka_IA	Denmark_Zealand_Saxon_Medieval	0.000408	0.000146	2.789	55709	55286	1035122
North_Rus'	Mbuti	VolgaOka_IA	Netherlands_Groningen_Saxon_Medieval	0.00039	0.000148	2.643	56892	56479	1058182
North_Rus'	Mbuti	VolgaOka_IA	Pskov_Viking	0.000362	0.000331	1.092	16060	15950	302474
North_Rus'	Mbuti	VolgaOka_IA	Gnezdovo	0.000331	0.000195	1.695	47345	47050	891772
North_Rus'	Mbuti	VolgaOka_IA	BosniaHerzegovina_Medieval	0.000327	0.000317	1.03	23643	23500	439041
North_Rus'	Mbuti	VolgaOka_IA	Denmark_EarlyViking	0.000317	0.000189	1.673	56718	56384	1055710
North_Rus'	Mbuti	VolgaOka_IA	Norway_Medieval	0.000314	0.000239	1.316	56709	56378	1053169
North_Rus'	Mbuti	VolgaOka_IA	England_Viking_Oxford	0.000264	0.000141	1.873	56766	56487	1059422
North_Rus'	Mbuti	VolgaOka_IA	Scotland_Viking_Orkney	0.000227	0.000193	1.175	54644	54413	1018417
North_Rus'	Mbuti	VolgaOka_IA	Sweden_Viking_Sigtuna	0.0002	0.000155	1.291	57037	56825	1059294
North_Rus'	Mbuti	VolgaOka_IA	Norway_Viking_N	0.000155	0.000148	1.047	56869	56705	1059401
North_Rus'	Mbuti	VolgaOka_IA	Ladoga	0.000104	0.000154	0.674	56751	56640	1058800
North_Rus'	Mbuti	VolgaOka_IA	Greenland_EarlyNorse	8.9e-05	0.000155	0.574	56685	56591	1058832
North_Rus'	Mbuti	VolgaOka_IA	VolgaOka_MA2	8e-06	0.000202	0.041	48455	48448	917999
North_Rus'	Mbuti	VolgaOka_IA	Sweden_Viking_Gotland	-1.8e-05	0.000139	-0.129	56613	56632	1059477
North_Rus'	Mbuti	VolgaOka_IA	VolgaOka_MA1	-6.5e-05	0.000179	-0.363	52985	53051	1007443
North_Rus'	Mbuti	VolgaOka_IA	Poland_Bodzia	-0.000143	0.000209	-0.687	55036	55184	1032989
North_Rus'	Mbuti	VolgaOka_IA	Estonia_EarlyViking_Salme	-0.000213	0.000136	-1.563	56510	56736	1059481
North_Rus'	Mbuti	VolgaOka_IA	Estonia_Medieval	-0.000764	0.000219	-3.487	36526	37054	691417
North_Rus'	Mbuti	VolgaOka_IA	Hungary_Langobard	0.000323	0.000166	1.945	57166	56824	1059548
North_Rus'	Mbuti	VolgaOka_IA	Sweden_IA	0.000183	0.000289	0.634	32902	32787	625352
North_Rus'	Mbuti	VolgaOka_IA	Denmark_IA	-5.5e-05	0.000204	-0.269	56579	56637	1056734
North_Rus'	Mbuti	VolgaOka_IA	Norway_IA	-5.8e-05	0.000191	-0.302	53310	53367	999786
North_Rus'	Mbuti	VolgaOka_IA	England_Scorton_Anglian	-0.0001	0.000185	-0.544	46766	46855	878402
North_Rus'	Mbuti	VolgaOka_IA	Finland_Levanluhta	-0.000226	0.000258	-0.876	29127	29251	549690
North_Rus'	Mbuti	VolgaOka_IA	Poland_Weklice_WielbarkCulture_Roman	-0.000242	0.000157	-1.544	56415	56671	1056909
North_Rus'	Mbuti	VolgaOka_IA	Russia_IA_Ingria	-0.000906	0.000233	-3.894	26479	26946	514696
