## Supplementary Tables for "Genetic history of Rus’": Supplementary_Table_15.xlsx

### Sheet: Sheet1
Supplementary table 15. F4-statistics in the form of f4(Krasnoyarsk_BA/Greece_Mycenian,Mbuti;Ancient_Rus',Latvia_BA).
W	X	Y	Z	f4	stderr	Zscore	BABA	ABBA	nsnps
Russia_Krasnoyarsk_BA	Mbuti	Rus_Core	Latvia_BA	0.000184	0.000194	0.948	54887	54692	1057094
Russia_Krasnoyarsk_BA	Mbuti	Rus_Baltic	Latvia_BA	-0.000385	0.000253	-1.524	53309	53711	1043152
Russia_Krasnoyarsk_BA	Mbuti	Rus_North_1	Latvia_BA	0.003139	0.00022	14.253	57076	53758	1057076
Russia_Krasnoyarsk_BA	Mbuti	Rus_North_2	Latvia_BA	0.0027	0.00035	7.707	55467	52674	1034528
Russia_Krasnoyarsk_BA	Mbuti	Rus_SWest	Latvia_BA	-0.0008	0.000203	-3.934	54329	55174	1056792
Russia_Krasnoyarsk_BA	Mbuti	Anc_Mordva	Latvia_BA	0.001337	0.000441	3.031	55276	53884	1041442
Mongolia_LBA_Khovsgol_6	Mbuti	Rus_Core	Latvia_BA	-0.000989	0.000137	-7.217	54135	55172	1048110
Mongolia_LBA_Khovsgol_6	Mbuti	Rus_Baltic	Latvia_BA	-0.00102	0.000179	-5.692	52897	53951	1034300
Mongolia_LBA_Khovsgol_6	Mbuti	Rus_North_1	Latvia_BA	0.00082	0.00015	5.469	55595	54735	1048094
Mongolia_LBA_Khovsgol_6	Mbuti	Rus_North_2	Latvia_BA	0.000687	0.000228	3.011	54261	53556	1025993
Mongolia_LBA_Khovsgol_6	Mbuti	Rus_SWest	Latvia_BA	-0.001555	0.000141	-11.008	53824	55453	1047824
Mongolia_LBA_Khovsgol_6	Mbuti	Anc_Mordva	Latvia_BA	3.1e-05	0.000304	0.101	54420	54388	1032544
Russia_Bolshoy	Mbuti	Rus_Core	Latvia_BA	-0.001847	0.000155	-11.885	51038	52853	982769
Russia_Bolshoy	Mbuti	Rus_Baltic	Latvia_BA	-0.001696	0.000199	-8.539	49948	51593	969899
Russia_Bolshoy	Mbuti	Rus_North_1	Latvia_BA	-0.00037	0.000172	-2.149	52206	52569	982753
Russia_Bolshoy	Mbuti	Rus_North_2	Latvia_BA	-0.000739	0.00025	-2.957	50854	51566	962939
Russia_Bolshoy	Mbuti	Rus_SWest	Latvia_BA	-0.002466	0.000163	-15.162	50703	53126	982490
Russia_Bolshoy	Mbuti	Anc_Mordva	Latvia_BA	-0.001208	0.000322	-3.747	51111	52281	967896
Greece_BA_Mycenaean	Mbuti	Rus_SWest	Latvia_BA	-0.001122	0.000149	-7.514	53720	54866	1021762
Greece_BA_Mycenaean	Mbuti	Rus_Core	Latvia_BA	-0.001416	0.000137	-10.309	53500	54948	1022053
Greece_BA_Mycenaean	Mbuti	Rus_North_1	Latvia_BA	-0.002624	0.00015	-17.49	53129	55811	1022035
Greece_BA_Mycenaean	Mbuti	Rus_Baltic	Latvia_BA	-0.001135	0.000188	-6.052	52453	53598	1008669
Greece_BA_Mycenaean	Mbuti	Anc_Mordva	Latvia_BA	-0.002045	0.000282	-7.24	52836	54895	1006760
Greece_BA_Mycenaean	Mbuti	Rus_North_2	Latvia_BA	-0.002427	0.000218	-11.151	52064	54494	1000979
Turkey_Alalakh_MLBA	Mbuti	Rus_SWest	Latvia_BA	-0.001047	0.000129	-8.1	54803	55900	1047711
Turkey_Alalakh_MLBA	Mbuti	Rus_Core	Latvia_BA	-0.001308	0.000118	-11.04	54597	55967	1048013
Turkey_Alalakh_MLBA	Mbuti	Rus_North_1	Latvia_BA	-0.002405	0.00013	-18.562	54292	56813	1047994
Turkey_Alalakh_MLBA	Mbuti	Rus_Baltic	Latvia_BA	-0.001058	0.000161	-6.552	53527	54621	1034201
Turkey_Alalakh_MLBA	Mbuti	Anc_Mordva	Latvia_BA	-0.001854	0.000257	-7.224	53968	55882	1032449
Turkey_Alalakh_MLBA	Mbuti	Rus_North_2	Latvia_BA	-0.002329	0.000192	-12.161	53081	55471	1025876
Italy_Sardinia_EBA	Mbuti	Rus_SWest	Latvia_BA	-0.000916	0.00014	-6.528	55546	56507	1047924
Italy_Sardinia_EBA	Mbuti	Rus_Core	Latvia_BA	-0.001259	0.00013	-9.698	55279	56599	1048217
Italy_Sardinia_EBA	Mbuti	Rus_North_1	Latvia_BA	-0.002549	0.000139	-18.366	54853	57525	1048199
Italy_Sardinia_EBA	Mbuti	Rus_Baltic	Latvia_BA	-0.000731	0.000178	-4.112	54338	55094	1034410
Italy_Sardinia_EBA	Mbuti	Anc_Mordva	Latvia_BA	-0.002003	0.000288	-6.953	54533	56601	1032660
Italy_Sardinia_EBA	Mbuti	Rus_North_2	Latvia_BA	-0.002375	0.000208	-11.397	53706	56143	1026068
