## Supplementary Tables for "Genetic history of Rus’": Supplementary_Table_16.xlsx

### Sheet: Sheet1
Supplementary Table 16. f3-admixture for Rus_Middle genetic cluster
A	B	C	f3	stderr	Zscore	nsnps
VolgaOka_MA1	Rus_North_2	Rus_Middle	-0.001239	0.000957	-1.295	567051
VolgaOka_MA1	Rus_North_1	Rus_Middle	-0.002053	0.000697	-2.947	712753
VolgaOka_MA2	Rus_North_2	Rus_Middle	-0.002589	0.001004	-2.579	498311
VolgaOka_MA2	Rus_North_1	Rus_Middle	-0.002636	0.00079	-3.335	642476
Rus_Core	Rus_North_2	Rus_Middle	-0.002719	0.000741	-3.67	743686
Rus_Baltic	Rus_North_2	Rus_Middle	-0.002771	0.000885	-3.131	599694
Rus_Baltic	Rus_North_1	Rus_Middle	-0.003034	0.000692	-4.383	759486
Rus_Core	Rus_North_1	Rus_Middle	-0.003202	0.000615	-5.204	812091
Rus_SWest	Rus_North_1	Rus_Middle	-0.003557	0.000646	-5.505	791370
Rus_SWest	Rus_North_2	Rus_Middle	-0.003754	0.000812	-4.625	684504
