## Supplementary Tables for "Genetic history of Rus’": Supplementary_Table_18.xlsx

### Sheet: All
Supplementary Table 18. f3-statistics of the form f3(Ancient_Rus’,Modern_pops;Mbuti) for ancient Rus' genetic clusters. Only transversions were included in the analysis
A	B	C	f3	stderr	Zscore	nsnps
Lithuanian	Rus_Baltic	Mbuti	0.280416	0.002787	100.604	89365
Estonian	Rus_Baltic	Mbuti	0.278885	0.002758	101.13	89411
Russian_South	Rus_Baltic	Mbuti	0.277991	0.002745	101.29	89938
Russian_West	Rus_Baltic	Mbuti	0.277592	0.002819	98.478	89846
Belarusian	Rus_Baltic	Mbuti	0.277245	0.002729	101.606	89498
Lithuanian	Rus_Core	Mbuti	0.276972	0.002645	104.711	91529
Russian_Central	Rus_Baltic	Mbuti	0.276832	0.002751	100.622	90563
Ukrainian	Rus_Baltic	Mbuti	0.276753	0.002742	100.948	91063
Icelandic	Rus_Baltic	Mbuti	0.276613	0.002773	99.757	89804
Norwegian	Rus_Baltic	Mbuti	0.276513	0.002742	100.839	89771
Czech	Rus_Baltic	Mbuti	0.276439	0.002745	100.718	89601
Lithuanian	Rus_SWest	Mbuti	0.276263	0.002692	102.627	90841
Estonian	Rus_Core	Mbuti	0.275972	0.002634	104.772	91533
Karelian	Rus_Baltic	Mbuti	0.275677	0.00278	99.16	89795
Finnish	Rus_Baltic	Mbuti	0.275627	0.002776	99.281	88806
Veps	Rus_Baltic	Mbuti	0.275512	0.002758	99.914	89004
Polish	Rus_Baltic	Mbuti	0.275344	0.003316	83.032	83185
Saami	Rus_North_2	Mbuti	0.27533	0.003708	74.251	82499
Saami	Rus_North_1	Mbuti	0.275282	0.003037	90.651	89031
Estonian	Rus_SWest	Mbuti	0.275276	0.002673	102.968	90880
Veps	Rus_North_2	Mbuti	0.275213	0.002896	95.046	88283
Orcadian	Rus_Baltic	Mbuti	0.275134	0.002753	99.957	89916
Icelandic	Rus_SWest	Mbuti	0.275077	0.002696	102.044	91204
Scottish	Rus_Baltic	Mbuti	0.274976	0.002802	98.121	87534
English	Rus_Baltic	Mbuti	0.274949	0.00275	99.973	89526
Russian_Vologda	Rus_Baltic	Mbuti	0.27494	0.002752	99.894	91042
Karelian	Rus_North_2	Mbuti	0.27484	0.002914	94.311	89125
Veps	Rus_North_1	Mbuti	0.27483	0.002646	103.885	91009
Mordovian	Rus_Baltic	Mbuti	0.274822	0.002694	102.023	91731
Estonian	Rus_North_2	Mbuti	0.274774	0.00288	95.415	88743
Karelian	Rus_North_1	Mbuti	0.274737	0.002629	104.501	91488
Russian_South	Rus_SWest	Mbuti	0.274675	0.002654	103.478	91256
Russian_West	Rus_Core	Mbuti	0.274647	0.002653	103.52	91606
Russian_South	Rus_Core	Mbuti	0.274628	0.002609	105.273	91670
Czech	Rus_SWest	Mbuti	0.27457	0.002679	102.496	91041
Icelandic	Rus_Core	Mbuti	0.274516	0.002667	102.921	91795
Russian_West	Rus_SWest	Mbuti	0.274467	0.002692	101.969	91163
Belarusian	Rus_Core	Mbuti	0.274409	0.002591	105.892	91612
Basque	Rus_Baltic	Mbuti	0.27436	0.002736	100.276	90968
Norwegian	Rus_SWest	Mbuti	0.274321	0.002634	104.139	91199
Norwegian	Rus_Core	Mbuti	0.274309	0.002582	106.251	91800
Belarusian	Rus_SWest	Mbuti	0.274301	0.002626	104.438	90983
Czech	Rus_Core	Mbuti	0.27412	0.002621	104.577	91677
Serbian	Rus_Baltic	Mbuti	0.2741	0.002699	101.547	89857
Hungarian	Rus_Baltic	Mbuti	0.273986	0.002739	100.023	90937
Croatian	Rus_Baltic	Mbuti	0.273935	0.002726	100.507	89633
Finnish	Rus_Core	Mbuti	0.273913	0.002665	102.777	91319
Ukrainian	Rus_SWest	Mbuti	0.273893	0.00265	103.369	92269
Lithuanian	Rus_North_2	Mbuti	0.273879	0.002915	93.968	88704
Ukrainian	Rus_Core	Mbuti	0.273847	0.002602	105.256	92650
Orcadian	Rus_SWest	Mbuti	0.273783	0.002652	103.233	91299
Estonian	Rus_North_1	Mbuti	0.273757	0.002588	105.784	91524
Finnish	Rus_North_2	Mbuti	0.273757	0.002953	92.712	88060
English	Rus_SWest	Mbuti	0.273732	0.002614	104.7	91000
Russian_Central	Rus_Core	Mbuti	0.27373	0.002604	105.134	92146
Lithuanian	Rus_North_1	Mbuti	0.273715	0.002625	104.263	91523
Karelian	Rus_Core	Mbuti	0.273691	0.002658	102.968	91607
Russian_Central	Rus_SWest	Mbuti	0.273642	0.002663	102.772	91806
Russian_Archangelsk	Rus_North_2	Mbuti	0.273592	0.002893	94.556	89520
Russian_Archangelsk	Rus_Baltic	Mbuti	0.273585	0.002752	99.409	90186
Finnish	Rus_North_1	Mbuti	0.273546	0.002644	103.461	91205
Polish	Rus_Core	Mbuti	0.273498	0.002976	91.916	88518
French	Rus_Baltic	Mbuti	0.273477	0.002708	101	92450
Basque	Rus_SWest	Mbuti	0.273415	0.002642	103.493	92175
Finnish	Rus_SWest	Mbuti	0.273372	0.002705	101.079	90449
Scottish	Rus_Core	Mbuti	0.273367	0.00265	103.151	90842
Russian_Archangelsk	Rus_North_1	Mbuti	0.273344	0.002619	104.372	91784
Scottish	Rus_SWest	Mbuti	0.273296	0.002732	100.031	89590
Karelian	Rus_SWest	Mbuti	0.273275	0.002671	102.325	91123
Orcadian	Rus_Core	Mbuti	0.273144	0.002615	104.471	91872
English	Rus_Core	Mbuti	0.273022	0.00258	105.809	91622
Croatian	Rus_SWest	Mbuti	0.272759	0.002636	103.459	91072
Veps	Rus_Core	Mbuti	0.272749	0.002659	102.588	91076
Polish	Rus_SWest	Mbuti	0.272712	0.002991	91.184	86483
Hungarian	Rus_SWest	Mbuti	0.272564	0.002642	103.155	92167
Veps	Rus_SWest	Mbuti	0.272555	0.002675	101.876	90469
Hungarian	Rus_Core	Mbuti	0.272322	0.002607	104.442	92530
Russian_Vologda	Rus_Core	Mbuti	0.272178	0.002594	104.922	92609
Basque	Rus_Core	Mbuti	0.272169	0.002606	104.425	92552
Mordovian	Rus_Core	Mbuti	0.272165	0.002569	105.923	93135
Serbian	Rus_SWest	Mbuti	0.272086	0.002644	102.916	90974
Saami	Rus_Baltic	Mbuti	0.272056	0.003412	79.727	83789
Mordovian	Rus_SWest	Mbuti	0.271968	0.002609	104.253	92891
French	Rus_SWest	Mbuti	0.271931	0.002611	104.15	93580
Moldavian	Rus_Baltic	Mbuti	0.271877	0.002741	99.206	89159
Croatian	Rus_Core	Mbuti	0.271867	0.002605	104.354	91689
Russian_West	Rus_North_2	Mbuti	0.27184	0.002868	94.782	89201
Russian_South	Rus_North_1	Mbuti	0.271792	0.002576	105.526	91676
Russian_Vologda	Rus_North_1	Mbuti	0.271733	0.002569	105.794	92517
Russian_Vologda	Rus_SWest	Mbuti	0.271725	0.002634	103.144	92270
Serbian	Rus_Core	Mbuti	0.271661	0.002584	105.147	91204
Bulgarian	Rus_Baltic	Mbuti	0.271644	0.00272	99.885	89622
Russian_Archangelsk	Rus_Core	Mbuti	0.271623	0.002635	103.101	91908
Norwegian	Rus_North_2	Mbuti	0.271617	0.002845	95.482	89109
Russian_West	Rus_North_1	Mbuti	0.271594	0.002621	103.624	91644
Russian_Central	Rus_North_2	Mbuti	0.271543	0.002853	95.162	89926
Russian_South	Rus_North_2	Mbuti	0.271399	0.002854	95.078	89314
Russian_Vologda	Rus_North_2	Mbuti	0.271349	0.002843	95.434	90388
Belarusian	Rus_North_2	Mbuti	0.271328	0.002885	94.055	88847
Russian_Central	Rus_North_1	Mbuti	0.271171	0.002578	105.192	92148
French	Rus_Core	Mbuti	0.271117	0.002572	105.399	93759
Icelandic	Rus_North_2	Mbuti	0.271056	0.002938	92.255	89163
Icelandic	Rus_North_1	Mbuti	0.27103	0.00261	103.828	91795
Scottish	Rus_North_2	Mbuti	0.270951	0.002936	92.278	86798
Gagauz	Rus_Baltic	Mbuti	0.270829	0.002749	98.535	89079
Russian_Archangelsk	Rus_SWest	Mbuti	0.270828	0.002684	100.886	91515
Ukrainian	Rus_North_2	Mbuti	0.270801	0.002848	95.096	90431
Belarusian	Rus_North_1	Mbuti	0.270698	0.00258	104.927	91617
Bulgarian	Rus_SWest	Mbuti	0.27064	0.002636	102.687	91082
Czech	Rus_North_2	Mbuti	0.270633	0.002897	93.422	88971
Orcadian	Rus_North_2	Mbuti	0.270555	0.002846	95.054	89261
Norwegian	Rus_North_1	Mbuti	0.270536	0.002557	105.817	91835
Spanish	Rus_Baltic	Mbuti	0.270477	0.002685	100.739	94438
Polish	Rus_North_2	Mbuti	0.270474	0.003403	79.483	82032
Ukrainian	Rus_North_1	Mbuti	0.27044	0.00257	105.241	92647
Albanian	Rus_Baltic	Mbuti	0.27044	0.002754	98.209	88473
Italian	Rus_Baltic	Mbuti	0.270424	0.002725	99.243	91182
Czech	Rus_North_1	Mbuti	0.270371	0.002583	104.655	91679
Mordovian	Rus_North_1	Mbuti	0.270256	0.002527	106.961	93085
Moldavian	Rus_SWest	Mbuti	0.270231	0.002661	101.539	90568
Mordovian	Rus_North_2	Mbuti	0.270207	0.00283	95.479	91079
Saami	Rus_Core	Mbuti	0.270171	0.003021	89.436	89255
Sardinian	Rus_SWest	Mbuti	0.270064	0.002632	102.61	92191
Italian	Rus_SWest	Mbuti	0.27006	0.002616	103.217	92385
Scottish	Rus_North_1	Mbuti	0.269967	0.002613	103.306	90717
Saami	Rus_SWest	Mbuti	0.269918	0.003187	84.693	87205
Spanish	Rus_SWest	Mbuti	0.269851	0.002596	103.933	95560
Orcadian	Rus_North_1	Mbuti	0.26984	0.002579	104.649	91912
Tatar_Mishar	Rus_Baltic	Mbuti	0.269719	0.002681	100.593	89383
Gagauz	Rus_SWest	Mbuti	0.269692	0.002636	102.319	90571
Bulgarian	Rus_Core	Mbuti	0.269687	0.002589	104.155	91754
Sardinian	Rus_Baltic	Mbuti	0.269679	0.002717	99.258	90948
Albanian	Rus_SWest	Mbuti	0.269585	0.002651	101.694	90257
English	Rus_North_2	Mbuti	0.269541	0.002825	95.422	88897
Greek	Rus_Baltic	Mbuti	0.269447	0.002676	100.682	90899
Moldavian	Rus_Core	Mbuti	0.269342	0.002635	102.204	91261
English	Rus_North_1	Mbuti	0.269329	0.002552	105.518	91683
Polish	Rus_North_1	Mbuti	0.269038	0.002956	91.025	88404
Gagauz	Rus_Core	Mbuti	0.269017	0.002567	104.785	91286
Spanish	Rus_Core	Mbuti	0.268884	0.002558	105.134	95716
Albanian	Rus_Core	Mbuti	0.268868	0.002588	103.88	91210
Italian	Rus_Core	Mbuti	0.268839	0.002594	103.621	92761
Greek	Rus_SWest	Mbuti	0.268633	0.00262	102.548	92102
Hungarian	Rus_North_1	Mbuti	0.268577	0.002567	104.609	92571
Sardinian	Rus_Core	Mbuti	0.268533	0.002585	103.862	92636
Hungarian	Rus_North_2	Mbuti	0.268321	0.002842	94.408	90319
Basque	Rus_North_2	Mbuti	0.268256	0.00284	94.467	90330
Kaitag	Rus_Baltic	Mbuti	0.268094	0.002793	96.005	88460
Greek	Rus_Core	Mbuti	0.267922	0.002565	104.443	92526
Tatar_Mishar	Rus_Core	Mbuti	0.267835	0.002551	105.005	91430
Basque	Rus_North_1	Mbuti	0.267831	0.002578	103.893	92591
Croatian	Rus_North_1	Mbuti	0.267797	0.002554	104.864	91734
Avar	Rus_Baltic	Mbuti	0.267611	0.002761	96.925	88446
French	Rus_North_2	Mbuti	0.267581	0.002804	95.437	91820
Serbian	Rus_North_1	Mbuti	0.267577	0.002561	104.465	91239
Chuvash	Rus_Baltic	Mbuti	0.267393	0.002734	97.816	90826
French	Rus_North_1	Mbuti	0.267386	0.002538	105.343	93802
Serbian	Rus_North_2	Mbuti	0.267361	0.002823	94.705	89245
Croatian	Rus_North_2	Mbuti	0.26735	0.002842	94.083	88946
Tatar_Mishar	Rus_North_1	Mbuti	0.267347	0.002521	106.064	91377
Tatar_Mishar	Rus_SWest	Mbuti	0.267285	0.002599	102.823	90833
Kubachinian	Rus_Baltic	Mbuti	0.267246	0.002797	95.562	87531
Chechen	Rus_Baltic	Mbuti	0.267142	0.002689	99.338	89466
Besermyan	Rus_Baltic	Mbuti	0.267059	0.002808	95.118	88043
Lak	Rus_Baltic	Mbuti	0.267034	0.002778	96.109	88850
Tatar_Kazan	Rus_Baltic	Mbuti	0.266985	0.002713	98.405	90039
Kaitag	Rus_SWest	Mbuti	0.266947	0.002675	99.792	90105
Besermyan	Rus_North_1	Mbuti	0.266936	0.002645	100.932	90648
Chuvash	Rus_North_1	Mbuti	0.266668	0.002578	103.429	92447
Tatar_Mishar	Rus_North_2	Mbuti	0.266593	0.002746	97.069	88693
Avar	Rus_SWest	Mbuti	0.266511	0.002683	99.341	90090
Lezgin	Rus_Baltic	Mbuti	0.266343	0.002752	96.771	89499
Kubachinian	Rus_SWest	Mbuti	0.266339	0.00267	99.747	89443
Tabasaran	Rus_Baltic	Mbuti	0.266238	0.002712	98.155	89144
Kaitag	Rus_Core	Mbuti	0.266192	0.002665	99.895	90907
Chuvash	Rus_North_2	Mbuti	0.266123	0.002784	95.578	90175
Udmurt	Rus_North_1	Mbuti	0.26608	0.00262	101.564	91205
Moldavian	Rus_North_2	Mbuti	0.266068	0.002825	94.189	88471
Darginian	Rus_Baltic	Mbuti	0.266044	0.002783	95.59	88330
Avar	Rus_Core	Mbuti	0.265981	0.00262	101.501	90906
Bulgarian	Rus_North_2	Mbuti	0.265769	0.002831	93.878	88975
Besermyan	Rus_Core	Mbuti	0.265762	0.002659	99.957	90777
Tatar_Kazan	Rus_North_1	Mbuti	0.26576	0.00257	103.408	91740
Tatar_Kazan	Rus_SWest	Mbuti	0.265752	0.002611	101.792	91355
Tatar_Kazan	Rus_Core	Mbuti	0.265671	0.002588	102.663	91806
Moldavian	Rus_North_1	Mbuti	0.265655	0.002592	102.474	91288
Chuvash	Rus_Core	Mbuti	0.265636	0.002592	102.476	92538
Bulgarian	Rus_North_1	Mbuti	0.265545	0.002551	104.104	91787
Lezgin	Rus_SWest	Mbuti	0.265472	0.002644	100.401	91037
Lak	Rus_Core	Mbuti	0.265471	0.002611	101.67	91062
Darginian	Rus_SWest	Mbuti	0.265469	0.002651	100.151	89994
Lak	Rus_SWest	Mbuti	0.26545	0.00265	100.157	90415
Besermyan	Rus_North_2	Mbuti	0.265445	0.002965	89.517	87323
Chechen	Rus_SWest	Mbuti	0.265434	0.00262	101.323	90984
Russia_Abkhasian	Rus_SWest	Mbuti	0.265386	0.003011	88.15	87627
Tabasaran	Rus_SWest	Mbuti	0.265378	0.002633	100.784	90616
Tatar_Kazan	Rus_North_2	Mbuti	0.265361	0.002844	93.315	89353
Ingushian	Rus_Baltic	Mbuti	0.265359	0.00272	97.567	89141
Kubachinian	Rus_Core	Mbuti	0.265349	0.002629	100.932	90532
Albanian	Rus_North_2	Mbuti	0.265277	0.002907	91.244	87791
Ingushian	Rus_SWest	Mbuti	0.265266	0.002605	101.831	90639
Besermyan	Rus_SWest	Mbuti	0.265248	0.002683	98.861	89846
Russia_Abkhasian	Rus_Baltic	Mbuti	0.265244	0.003273	81.041	84182
Chuvash	Rus_SWest	Mbuti	0.265167	0.002632	100.751	92118
Gagauz	Rus_North_2	Mbuti	0.265163	0.002825	93.879	88414
Udmurt	Rus_Baltic	Mbuti	0.265091	0.002755	96.225	89113
Udmurt	Rus_North_2	Mbuti	0.26506	0.002881	91.988	88406
Armenian_Hemsheni	Rus_SWest	Mbuti	0.264966	0.002639	100.416	90136
Chechen	Rus_Core	Mbuti	0.264961	0.002574	102.948	91746
Darginian	Rus_Core	Mbuti	0.26493	0.002616	101.259	90862
Gagauz	Rus_North_1	Mbuti	0.264865	0.002542	104.185	91289
Adygei	Rus_Baltic	Mbuti	0.264863	0.002669	99.247	91574
Sicilian	Rus_Baltic	Mbuti	0.264784	0.002744	96.51	89914
Russia_NorthOssetian	Rus_Baltic	Mbuti	0.264766	0.00285	92.89	85902
Ingushian	Rus_Core	Mbuti	0.264721	0.002555	103.615	91319
Spanish	Rus_North_2	Mbuti	0.264705	0.002773	95.471	93791
Sicilian	Rus_SWest	Mbuti	0.264666	0.002645	100.079	91322
Spanish	Rus_North_1	Mbuti	0.26462	0.002522	104.909	95713
Italian	Rus_North_2	Mbuti	0.264611	0.002811	94.124	90549
Lezgin	Rus_Core	Mbuti	0.264561	0.002578	102.635	91788
Georgian	Rus_SWest	Mbuti	0.264549	0.002576	102.682	92236
Tabasaran	Rus_Core	Mbuti	0.264536	0.002579	102.59	91293
Adygei	Rus_SWest	Mbuti	0.264436	0.00259	102.088	92744
Georgian	Rus_Baltic	Mbuti	0.264401	0.002666	99.157	90988
Armenian_Hemsheni	Rus_Baltic	Mbuti	0.264388	0.00273	96.833	88537
Italian	Rus_North_1	Mbuti	0.264345	0.002553	103.537	92807
Jew_Ashkenazi	Rus_Baltic	Mbuti	0.264291	0.002722	97.08	88875
Abkhasian	Rus_SWest	Mbuti	0.264287	0.002614	101.091	90834
Albanian	Rus_North_1	Mbuti	0.264243	0.002557	103.353	91198
Circassian	Rus_Baltic	Mbuti	0.264228	0.002708	97.556	89082
Abazin	Rus_Baltic	Mbuti	0.264221	0.002695	98.048	88873
Karachai	Rus_Baltic	Mbuti	0.2641	0.002667	99.015	89482
Udmurt	Rus_Core	Mbuti	0.264053	0.002621	100.739	91344
Abkhasian	Rus_Baltic	Mbuti	0.264011	0.002766	95.435	89219
Jew_Ashkenazi	Rus_SWest	Mbuti	0.263991	0.002631	100.357	90588
Cypriot	Rus_SWest	Mbuti	0.26389	0.002622	100.634	90740
Kabardinian	Rus_Baltic	Mbuti	0.263863	0.002688	98.178	89190
Kumyk	Rus_Baltic	Mbuti	0.263809	0.002712	97.267	89368
Adygei	Rus_Core	Mbuti	0.263756	0.002553	103.323	93049
Greek	Rus_North_2	Mbuti	0.263736	0.002805	94.01	90231
Balkar	Rus_Baltic	Mbuti	0.263647	0.002682	98.297	89750
Cypriot	Rus_Baltic	Mbuti	0.263632	0.002736	96.36	89117
Circassian	Rus_SWest	Mbuti	0.263584	0.002596	101.547	90556
Karachai	Rus_SWest	Mbuti	0.263525	0.002594	101.573	90881
Abazin	Rus_SWest	Mbuti	0.263446	0.002622	100.485	90408
Sicilian	Rus_Core	Mbuti	0.263411	0.002585	101.911	92002
Armenian_Hemsheni	Rus_Core	Mbuti	0.263386	0.002595	101.508	91002
Greek	Rus_North_1	Mbuti	0.263357	0.002539	103.705	92548
Armenian	Rus_SWest	Mbuti	0.26335	0.002604	101.149	91177
Avar	Rus_North_2	Mbuti	0.263342	0.002908	90.571	87767
Abkhasian	Rus_Core	Mbuti	0.263325	0.002553	103.142	91636
Circassian	Rus_Core	Mbuti	0.263316	0.002535	103.867	91247
Ossetian	Rus_SWest	Mbuti	0.263289	0.002572	102.35	91717
Ossetian	Rus_Baltic	Mbuti	0.263271	0.002663	98.877	90341
Russia_NorthOssetian	Rus_SWest	Mbuti	0.263258	0.002699	97.531	88664
Armenian	Rus_Baltic	Mbuti	0.263234	0.002711	97.097	89711
Jew_Georgian	Rus_SWest	Mbuti	0.263196	0.002636	99.845	90424
Kumyk	Rus_SWest	Mbuti	0.263192	0.002591	101.593	90960
Russia_NorthOssetian	Rus_Core	Mbuti	0.263178	0.002678	98.275	90380
Udmurt	Rus_SWest	Mbuti	0.263172	0.002664	98.787	90664
Abazin	Rus_Core	Mbuti	0.263149	0.002579	102.039	91162
Georgian	Rus_Core	Mbuti	0.263066	0.002532	103.886	92637
Kabardinian	Rus_SWest	Mbuti	0.263048	0.002585	101.743	90685
Balkar	Rus_SWest	Mbuti	0.263029	0.002604	101.001	91239
Kaitag	Rus_North_1	Mbuti	0.263004	0.002628	100.091	90883
Avar	Rus_North_1	Mbuti	0.262978	0.002626	100.162	90894
Bashkir	Rus_North_1	Mbuti	0.262939	0.002542	103.422	93821
Sardinian	Rus_North_1	Mbuti	0.26293	0.002545	103.324	92704
Maltese	Rus_Baltic	Mbuti	0.262928	0.00268	98.124	89218
Karachai	Rus_Core	Mbuti	0.26285	0.002566	102.455	91502
Sardinian	Rus_North_2	Mbuti	0.262821	0.002805	93.708	90311
Lak	Rus_North_1	Mbuti	0.262657	0.002582	101.715	91044
Chechen	Rus_North_2	Mbuti	0.262599	0.002819	93.148	88737
Ossetian	Rus_Core	Mbuti	0.262582	0.00254	103.359	92239
Kumyk	Rus_Core	Mbuti	0.262572	0.002569	102.226	91683
Bashkir	Rus_North_2	Mbuti	0.262563	0.002773	94.678	91947
Jew_Georgian	Rus_Baltic	Mbuti	0.262523	0.00274	95.801	88689
Jew_Ashkenazi	Rus_Core	Mbuti	0.262475	0.002595	101.132	91501
Mari	Rus_North_1	Mbuti	0.262457	0.003141	83.566	87954
Turkish	Rus_Baltic	Mbuti	0.262447	0.002631	99.769	92675
Russia_Abkhasian	Rus_Core	Mbuti	0.262446	0.002989	87.807	89701
Balkar	Rus_Core	Mbuti	0.262405	0.002555	102.686	91927
Maltese	Rus_SWest	Mbuti	0.262402	0.002603	100.815	90863
Cypriot	Rus_Core	Mbuti	0.262373	0.002594	101.133	91572
Kaitag	Rus_North_2	Mbuti	0.262362	0.002938	89.312	87775
Kubachinian	Rus_North_2	Mbuti	0.26232	0.002857	91.821	86760
Turkish	Rus_SWest	Mbuti	0.262195	0.00256	102.435	93797
Kabardinian	Rus_Core	Mbuti	0.262193	0.002552	102.74	91342
Mari	Rus_Baltic	Mbuti	0.262174	0.003349	78.278	82003
Kubachinian	Rus_North_1	Mbuti	0.262144	0.002599	100.88	90493
Armenian	Rus_Core	Mbuti	0.262067	0.002559	102.405	91891
Darginian	Rus_North_1	Mbuti	0.262059	0.002605	100.606	90855
Chechen	Rus_North_1	Mbuti	0.261948	0.002541	103.074	91703
Lak	Rus_North_2	Mbuti	0.26183	0.002838	92.267	88159
Bashkir	Rus_Baltic	Mbuti	0.261748	0.002655	98.6	92616
Ingushian	Rus_North_2	Mbuti	0.261729	0.002812	93.063	88481
Azeri	Rus_Baltic	Mbuti	0.261723	0.002628	99.576	90307
Mansi	Rus_North_1	Mbuti	0.261691	0.002688	97.349	91474
Tabasaran	Rus_North_1	Mbuti	0.261626	0.00256	102.217	91249
Darginian	Rus_North_2	Mbuti	0.261613	0.002883	90.737	87637
Lezgin	Rus_North_1	Mbuti	0.261528	0.002564	101.995	91796
Russia_Abkhasian	Rus_North_2	Mbuti	0.261465	0.003307	79.068	82910
Maltese	Rus_Core	Mbuti	0.261327	0.002557	102.196	91699
Jew_Georgian	Rus_Core	Mbuti	0.261299	0.00258	101.28	91391
Ingushian	Rus_North_1	Mbuti	0.261253	0.002552	102.39	91290
Tlingit	Rus_North_1	Mbuti	0.261188	0.002815	92.776	90324
Azeri	Rus_SWest	Mbuti	0.261187	0.002551	102.402	91581
Abazin	Rus_North_2	Mbuti	0.261182	0.00281	92.954	88140
Tabasaran	Rus_North_2	Mbuti	0.261175	0.002826	92.415	88504
Turkish	Rus_Core	Mbuti	0.261164	0.00252	103.645	93991
Lezgin	Rus_North_2	Mbuti	0.260971	0.002821	92.509	88845
Mansi	Rus_North_2	Mbuti	0.260918	0.002915	89.499	88263
Circassian	Rus_North_2	Mbuti	0.260911	0.002757	94.638	88357
Assyrian	Rus_SWest	Mbuti	0.260833	0.002562	101.797	90528
Assyrian	Rus_Baltic	Mbuti	0.260791	0.002639	98.835	89114
Bashkir	Rus_Core	Mbuti	0.260752	0.002542	102.597	93891
Tajik	Rus_Baltic	Mbuti	0.260733	0.002614	99.751	92120
Karachai	Rus_North_2	Mbuti	0.260716	0.002771	94.096	88793
Adygei	Rus_North_2	Mbuti	0.260625	0.002778	93.827	90921
Iran_Zoroastrian	Rus_Baltic	Mbuti	0.260608	0.002693	96.757	89808
Abazin	Rus_North_1	Mbuti	0.260574	0.002578	101.066	91127
Adygei	Rus_North_1	Mbuti	0.260476	0.002517	103.467	93060
Jew_Iraqi	Rus_Baltic	Mbuti	0.260456	0.002689	96.853	88432
Azeri	Rus_Core	Mbuti	0.260447	0.002514	103.606	92058
Kurd	Rus_SWest	Mbuti	0.26039	0.002585	100.715	90260
Karachai	Rus_North_1	Mbuti	0.260355	0.002541	102.443	91465
Jew_Iraqi	Rus_SWest	Mbuti	0.260303	0.002586	100.659	90231
Russia_NorthOssetian	Rus_North_1	Mbuti	0.260211	0.002652	98.114	90300
Ossetian	Rus_North_2	Mbuti	0.260203	0.00276	94.277	89713
Russia_NorthOssetian	Rus_North_2	Mbuti	0.260198	0.002981	87.283	84921
Circassian	Rus_North_1	Mbuti	0.260184	0.00252	103.262	91210
Tlingit	Rus_North_2	Mbuti	0.260165	0.003147	82.668	84980
Jew_Iranian	Rus_Baltic	Mbuti	0.260138	0.002709	96.027	89222
Iran_Zoroastrian	Rus_SWest	Mbuti	0.26012	0.002557	101.746	91151
Jew_Iranian	Rus_SWest	Mbuti	0.260033	0.002572	101.118	90834
Bashkir	Rus_SWest	Mbuti	0.260023	0.002577	100.883	93744
Kurd	Rus_Baltic	Mbuti	0.259934	0.002668	97.426	88577
Tajik	Rus_SWest	Mbuti	0.259809	0.002527	102.816	93283
Ossetian	Rus_North_1	Mbuti	0.259772	0.002526	102.855	92235
Russia_Abkhasian	Rus_North_1	Mbuti	0.259748	0.002937	88.434	89601
Mari	Rus_Core	Mbuti	0.259726	0.003018	86.047	88131
Kumyk	Rus_North_1	Mbuti	0.259702	0.002534	102.499	91686
Tatar_Siberian_Zabolotniye	Rus_North_2	Mbuti	0.259668	0.002961	87.703	86701
Kabardinian	Rus_North_2	Mbuti	0.259639	0.002753	94.3	88531
Ezid	Rus_SWest	Mbuti	0.259618	0.002599	99.886	90547
Ezid	Rus_Baltic	Mbuti	0.259591	0.002688	96.564	88931
Iran_Zoroastrian	Rus_Core	Mbuti	0.259463	0.002536	102.311	91630
Kabardinian	Rus_North_1	Mbuti	0.259452	0.00251	103.373	91318
Mari	Rus_North_2	Mbuti	0.259451	0.003654	71.014	80592
Jew_Ashkenazi	Rus_North_2	Mbuti	0.259448	0.002827	91.785	88159
Druze	Rus_SWest	Mbuti	0.259438	0.002582	100.497	93014
Kurd	Rus_Core	Mbuti	0.259423	0.002541	102.101	91040
Tajik	Rus_Core	Mbuti	0.259408	0.002495	103.991	93533
Kumyk	Rus_North_2	Mbuti	0.259404	0.002751	94.309	88674
Nogai_Karachay_Cherkessia	Rus_Baltic	Mbuti	0.259384	0.002664	97.379	90086
Abkhasian	Rus_North_2	Mbuti	0.259383	0.002776	93.447	88540
Druze	Rus_Baltic	Mbuti	0.259368	0.002645	98.067	91819
Balkar	Rus_North_1	Mbuti	0.25931	0.002517	103.023	91921
Tatar_Siberian_Zabolotniye	Rus_North_1	Mbuti	0.259305	0.002676	96.916	90564
Sicilian	Rus_North_1	Mbuti	0.259253	0.002536	102.241	92027
Assyrian	Rus_Core	Mbuti	0.259249	0.002533	102.357	91232
Jew_Iranian	Rus_Core	Mbuti	0.259218	0.002556	101.396	91622
Armenian_Hemsheni	Rus_North_1	Mbuti	0.259194	0.002576	100.612	90981
Georgian	Rus_North_2	Mbuti	0.259061	0.002759	93.883	90344
Nogai_Karachay_Cherkessia	Rus_Core	Mbuti	0.259053	0.002519	102.833	92189
Nogai_Karachay_Cherkessia	Rus_SWest	Mbuti	0.258987	0.002556	101.332	91520
Iranian	Rus_Baltic	Mbuti	0.258902	0.002622	98.74	92348
Armenian_Hemsheni	Rus_North_2	Mbuti	0.258885	0.002836	91.288	87848
Georgian	Rus_North_1	Mbuti	0.258881	0.002508	103.216	92707
Abkhasian	Rus_North_1	Mbuti	0.258867	0.002544	101.747	91632
Sicilian	Rus_North_2	Mbuti	0.25884	0.002793	92.672	89285
Nogai_Karachay_Cherkessia	Rus_North_2	Mbuti	0.258754	0.0028	92.41	89353
Tatar_Siberian	Rus_North_1	Mbuti	0.258752	0.002535	102.073	92377
Balkar	Rus_North_2	Mbuti	0.258727	0.002776	93.212	89074
Nogai_Karachay_Cherkessia	Rus_North_1	Mbuti	0.258601	0.002527	102.333	92130
Iran_Fars	Rus_SWest	Mbuti	0.258572	0.002545	101.616	91407
Jew_Iraqi	Rus_Core	Mbuti	0.258532	0.002578	100.301	91292
Jew_Ashkenazi	Rus_North_1	Mbuti	0.258529	0.002576	100.369	91461
Jew_Moroccan	Rus_SWest	Mbuti	0.258526	0.002628	98.363	90332
Iranian	Rus_SWest	Mbuti	0.258504	0.002528	102.257	93509
Kalash	Rus_Baltic	Mbuti	0.258489	0.002683	96.349	89752
Iran_Fars	Rus_Baltic	Mbuti	0.258487	0.002654	97.395	90125
Tajik	Rus_North_1	Mbuti	0.258386	0.002492	103.706	93494
Ezid	Rus_Core	Mbuti	0.258309	0.002549	101.324	91331
Tajik	Rus_North_2	Mbuti	0.258267	0.002729	94.629	91475
Druze	Rus_Core	Mbuti	0.258124	0.002538	101.689	93364
Selkup	Rus_North_1	Mbuti	0.258116	0.002643	97.646	92474
Jew_Moroccan	Rus_Baltic	Mbuti	0.257987	0.002716	94.977	88529
Armenian	Rus_North_1	Mbuti	0.257852	0.00253	101.914	91903
Jew_Georgian	Rus_North_2	Mbuti	0.257819	0.002834	90.96	87967
Turkish	Rus_North_1	Mbuti	0.257794	0.002501	103.071	93975
Turkish	Rus_North_2	Mbuti	0.257775	0.002726	94.556	92023
Mari	Rus_SWest	Mbuti	0.257768	0.003144	81.983	85851
Tatar_Siberian	Rus_North_2	Mbuti	0.257758	0.002774	92.903	90174
Armenian	Rus_North_2	Mbuti	0.257707	0.002831	91.021	89010
Iran_Fars	Rus_Core	Mbuti	0.257696	0.002532	101.789	91850
Jew_Tunisian	Rus_SWest	Mbuti	0.257543	0.002562	100.534	90565
Azeri	Rus_North_1	Mbuti	0.257535	0.002491	103.389	92041
Cypriot	Rus_North_1	Mbuti	0.257507	0.002564	100.447	91622
Iranian	Rus_Core	Mbuti	0.257507	0.002492	103.321	93761
Jew_Georgian	Rus_North_1	Mbuti	0.257387	0.002556	100.704	91345
Azeri	Rus_North_2	Mbuti	0.257177	0.002741	93.823	89640
Jew_Moroccan	Rus_Core	Mbuti	0.257176	0.00258	99.68	91369
Tlingit	Rus_Baltic	Mbuti	0.257165	0.002977	86.376	86065
Kalash	Rus_SWest	Mbuti	0.257091	0.00255	100.821	91286
Cypriot	Rus_North_2	Mbuti	0.257071	0.00284	90.507	88416
Lebanese	Rus_SWest	Mbuti	0.257065	0.002524	101.841	93262
Maltese	Rus_North_1	Mbuti	0.257035	0.002532	101.506	91721
Pathan	Rus_Baltic	Mbuti	0.256992	0.002601	98.79	90981
Lebanese	Rus_Baltic	Mbuti	0.256958	0.00262	98.061	92062
Jew_Tunisian	Rus_Baltic	Mbuti	0.256824	0.002672	96.1	88787
Kalash	Rus_Core	Mbuti	0.256733	0.002506	102.438	92024
Altaian_Chelkan	Rus_North_1	Mbuti	0.256675	0.002579	99.506	91328
Mansi	Rus_Baltic	Mbuti	0.256617	0.002856	89.852	89048
Maltese	Rus_North_2	Mbuti	0.256577	0.002803	91.543	88545
Ket	Rus_North_1	Mbuti	0.25654	0.002687	95.468	91334
Selkup	Rus_North_2	Mbuti	0.256463	0.002877	89.156	89913
Even	Rus_North_1	Mbuti	0.256353	0.002583	99.248	91743
Tatar_Siberian	Rus_Baltic	Mbuti	0.256353	0.002643	96.995	90863
Altaian_Chelkan	Rus_North_2	Mbuti	0.256254	0.002866	89.402	88023
Kurd	Rus_North_2	Mbuti	0.256103	0.002766	92.578	87879
Kalash	Rus_North_1	Mbuti	0.256071	0.002505	102.224	91951
Iran_Zoroastrian	Rus_North_1	Mbuti	0.256057	0.002527	101.328	91667
Nogai_Astrakhan	Rus_North_1	Mbuti	0.256048	0.002604	98.34	91027
Iran_Zoroastrian	Rus_North_2	Mbuti	0.256027	0.002792	91.693	89149
Kurd	Rus_North_1	Mbuti	0.255944	0.002515	101.777	91054
Jew_Libyan	Rus_Baltic	Mbuti	0.255923	0.002699	94.831	89434
Jew_Tunisian	Rus_Core	Mbuti	0.255885	0.002502	102.286	91519
Lebanese	Rus_Core	Mbuti	0.255842	0.002496	102.489	93611
Pathan	Rus_SWest	Mbuti	0.255836	0.00252	101.513	92294
Tubalar	Rus_North_1	Mbuti	0.255764	0.002554	100.134	92820
Pathan	Rus_Core	Mbuti	0.255747	0.002477	103.23	92727
Mansi	Rus_Core	Mbuti	0.255721	0.002628	97.298	91702
Jew_Libyan	Rus_SWest	Mbuti	0.255656	0.002572	99.416	91027
Ket	Rus_North_2	Mbuti	0.255655	0.002912	87.784	88400
Tlingit	Rus_Core	Mbuti	0.255608	0.002787	91.73	90572
Even	Rus_North_2	Mbuti	0.255591	0.002835	90.168	88584
Assyrian	Rus_North_2	Mbuti	0.255537	0.002764	92.449	88408
Nogai_Stavropol	Rus_North_1	Mbuti	0.255484	0.002542	100.523	91751
Nogai_Stavropol	Rus_North_2	Mbuti	0.255466	0.002796	91.381	89104
Turkmen	Rus_North_2	Mbuti	0.25524	0.002804	91.032	88272
Assyrian	Rus_North_1	Mbuti	0.255226	0.002497	102.229	91250
Ezid	Rus_North_1	Mbuti	0.255072	0.002543	100.322	91319
Pathan	Rus_North_1	Mbuti	0.255053	0.002486	102.606	92663
Jew_Libyan	Rus_Core	Mbuti	0.255034	0.00254	100.407	91878
Jew_Iranian	Rus_North_1	Mbuti	0.254935	0.002523	101.059	91652
Nogai_Astrakhan	Rus_North_2	Mbuti	0.254831	0.00289	88.163	87671
Tatar_Siberian	Rus_Core	Mbuti	0.254816	0.002524	100.952	92502
Turkmen	Rus_Baltic	Mbuti	0.254781	0.002737	93.078	89056
Uzbek	Rus_North_1	Mbuti	0.254773	0.00249	102.328	93763
Tlingit	Rus_SWest	Mbuti	0.254724	0.002844	89.554	88883
Turkmen	Rus_North_1	Mbuti	0.254692	0.002588	98.4	91586
Tatar_Siberian_Zabolotniye	Rus_Baltic	Mbuti	0.254671	0.002794	91.137	87584
Jew_Iranian	Rus_North_2	Mbuti	0.254593	0.002814	90.474	88529
GujaratiA	Rus_Baltic	Mbuti	0.254546	0.002716	93.724	87788
Iran_Fars	Rus_North_1	Mbuti	0.254543	0.002509	101.46	91856
Kalash	Rus_North_2	Mbuti	0.254341	0.002749	92.513	89070
Uzbek	Rus_North_2	Mbuti	0.254322	0.002727	93.272	91732
Tubalar	Rus_North_2	Mbuti	0.254287	0.002826	89.968	90372
Iran_Fars	Rus_North_2	Mbuti	0.25427	0.002764	91.986	89488
Jew_Iraqi	Rus_North_2	Mbuti	0.254262	0.00282	90.163	87700
Iranian	Rus_North_1	Mbuti	0.25423	0.002466	103.096	93747
Mansi	Rus_SWest	Mbuti	0.254178	0.002703	94.052	90843
Ezid	Rus_North_2	Mbuti	0.254173	0.002805	90.61	88210
Balochi	Rus_Baltic	Mbuti	0.25414	0.002631	96.593	91181
Tatar_Siberian	Rus_SWest	Mbuti	0.254124	0.002537	100.177	92141
Pathan	Rus_North_2	Mbuti	0.254079	0.002739	92.773	90315
Tatar_Siberian_Zabolotniye	Rus_Core	Mbuti	0.254076	0.00266	95.517	90765
Jew_Iraqi	Rus_North_1	Mbuti	0.254026	0.002514	101.059	91290
Balochi	Rus_SWest	Mbuti	0.253992	0.002547	99.738	92458
Iranian	Rus_North_2	Mbuti	0.253979	0.002694	94.261	91708
Turkmen	Rus_SWest	Mbuti	0.25397	0.002641	96.164	90832
Turkmen	Rus_Core	Mbuti	0.253866	0.002581	98.352	91726
Khakass	Rus_North_1	Mbuti	0.253801	0.00261	97.225	92217
Enets	Rus_North_1	Mbuti	0.253633	0.002725	93.089	89971
Druze	Rus_North_1	Mbuti	0.253627	0.002493	101.735	93397
Uzbek	Rus_Baltic	Mbuti	0.253597	0.002588	97.974	92412
GujaratiA	Rus_SWest	Mbuti	0.25351	0.002615	96.94	89926
GujaratiA	Rus_Core	Mbuti	0.253471	0.002556	99.181	91107
Karakalpak	Rus_North_1	Mbuti	0.253458	0.002521	100.53	92531
Tatar_Siberian_Zabolotniye	Rus_SWest	Mbuti	0.25341	0.002701	93.832	89663
Druze	Rus_North_2	Mbuti	0.253399	0.002718	93.234	91173
GujaratiA	Rus_North_1	Mbuti	0.253305	0.002558	99.028	91026
Balochi	Rus_Core	Mbuti	0.253249	0.002504	101.154	92870
Kazakh	Rus_North_1	Mbuti	0.253103	0.002546	99.413	92606
Uzbek	Rus_Core	Mbuti	0.253063	0.002485	101.854	93844
Khakass	Rus_North_2	Mbuti	0.253058	0.00286	88.48	89620
Jew_Moroccan	Rus_North_1	Mbuti	0.252911	0.002541	99.533	91366
Uzbek	Rus_SWest	Mbuti	0.252868	0.002513	100.632	93577
Yukagir	Rus_North_1	Mbuti	0.252837	0.002622	96.426	92427
Brahui	Rus_SWest	Mbuti	0.252807	0.002514	100.549	92426
Brahui	Rus_Baltic	Mbuti	0.252788	0.002622	96.404	91140
Nogai_Stavropol	Rus_Baltic	Mbuti	0.252703	0.002649	95.408	89846
Karakalpak	Rus_North_2	Mbuti	0.252647	0.002799	90.276	90104
Sindhi_Pakistan	Rus_Baltic	Mbuti	0.252517	0.002644	95.514	90607
Sindhi_Pakistan	Rus_SWest	Mbuti	0.25251	0.002563	98.512	92021
Altaian_Chelkan	Rus_Baltic	Mbuti	0.252464	0.002706	93.292	88862
Nogai_Stavropol	Rus_Core	Mbuti	0.252406	0.002537	99.474	91873
Nogai_Astrakhan	Rus_Core	Mbuti	0.252392	0.002578	97.886	91228
Uyghur	Rus_North_1	Mbuti	0.252375	0.002531	99.724	92318
Saudi	Rus_Baltic	Mbuti	0.252248	0.002661	94.804	89177
Saudi	Rus_SWest	Mbuti	0.25216	0.00254	99.26	90894
Jew_Moroccan	Rus_North_2	Mbuti	0.252135	0.00285	88.471	87762
Nogai_Astrakhan	Rus_Baltic	Mbuti	0.252125	0.002739	92.066	88508
Altaian_Chelkan	Rus_Core	Mbuti	0.252109	0.002562	98.396	91519
Yukagir	Rus_North_2	Mbuti	0.251996	0.002937	85.8	89759
Nogai_Stavropol	Rus_SWest	Mbuti	0.251925	0.002588	97.352	91283
Hazara	Rus_North_1	Mbuti	0.251916	0.002515	100.179	92699
Selkup	Rus_Baltic	Mbuti	0.251915	0.002768	91.018	90647
Kazakh	Rus_North_2	Mbuti	0.251809	0.002784	90.434	90305
Kyrgyz	Rus_North_1	Mbuti	0.251775	0.002554	98.584	93373
GujaratiB	Rus_Baltic	Mbuti	0.251769	0.002642	95.298	88333
Jew_Tunisian	Rus_North_1	Mbuti	0.251757	0.002479	101.545	91523
Nogai_Astrakhan	Rus_SWest	Mbuti	0.251738	0.002596	96.959	90315
Uyghur	Rus_North_2	Mbuti	0.251715	0.002792	90.151	89585
Altaian	Rus_North_1	Mbuti	0.251707	0.002579	97.612	93347
Sindhi_Pakistan	Rus_Core	Mbuti	0.251685	0.002526	99.65	92557
Jew_Yemenite	Rus_SWest	Mbuti	0.251676	0.002562	98.242	90660
Brahui	Rus_Core	Mbuti	0.251675	0.002486	101.217	92868
GujaratiA	Rus_North_2	Mbuti	0.251664	0.002869	87.728	86934
Syrian	Rus_SWest	Mbuti	0.251603	0.002526	99.614	91089
Balochi	Rus_North_1	Mbuti	0.251352	0.0025	100.545	92852
Lebanese	Rus_North_1	Mbuti	0.251342	0.002447	102.735	93689
Sindhi_Pakistan	Rus_North_1	Mbuti	0.25127	0.002499	100.553	92483
Hazara	Rus_North_2	Mbuti	0.251262	0.002782	90.319	90174
GujaratiB	Rus_SWest	Mbuti	0.251197	0.00252	99.692	90297
Eskimo	Rus_North_1	Mbuti	0.251184	0.002718	92.405	91701
Syrian	Rus_Baltic	Mbuti	0.251117	0.002614	96.057	89435
Kyrgyz	Rus_North_2	Mbuti	0.251078	0.00281	89.351	91160
GujaratiB	Rus_North_1	Mbuti	0.251046	0.002486	100.993	91263
Itelmen	Rus_North_1	Mbuti	0.250947	0.002696	93.071	91026
Selkup	Rus_Core	Mbuti	0.250929	0.002596	96.677	92702
GujaratiB	Rus_Core	Mbuti	0.25089	0.002474	101.43	91391
Evenk_FarEast	Rus_North_1	Mbuti	0.250862	0.002701	92.884	90779
Saudi	Rus_Core	Mbuti	0.250826	0.002528	99.206	91775
Altaian	Rus_North_2	Mbuti	0.250773	0.002844	88.187	90962
Jew_Tunisian	Rus_North_2	Mbuti	0.250759	0.002765	90.703	88063
Tubalar	Rus_Baltic	Mbuti	0.250731	0.002676	93.696	91087
Chukchi	Rus_North_1	Mbuti	0.250645	0.002705	92.676	91694
Lebanese	Rus_North_2	Mbuti	0.250634	0.002705	92.668	91412
Tubalar	Rus_Core	Mbuti	0.250617	0.002532	98.968	93005
Enets	Rus_North_2	Mbuti	0.250605	0.003006	83.376	85092
Palestinian	Rus_SWest	Mbuti	0.250597	0.002519	99.491	93746
Palestinian	Rus_Baltic	Mbuti	0.250455	0.002573	97.357	92551
Todzin	Rus_North_1	Mbuti	0.250445	0.002766	90.531	90185
Balochi	Rus_North_2	Mbuti	0.25044	0.002713	92.303	90501
Nganasan	Rus_North_1	Mbuti	0.250436	0.002705	92.589	91979
Jew_Yemenite	Rus_Baltic	Mbuti	0.250408	0.002625	95.401	88937
Brahui	Rus_North_1	Mbuti	0.2504	0.002483	100.844	92870
Sindhi_Pakistan	Rus_North_2	Mbuti	0.250278	0.00278	90.033	89955
Syrian	Rus_Core	Mbuti	0.250277	0.002495	100.306	91936
Jew_Libyan	Rus_North_2	Mbuti	0.250208	0.002748	91.057	88741
Altaian_Chelkan	Rus_SWest	Mbuti	0.250184	0.0026	96.219	90693
Jew_Libyan	Rus_North_1	Mbuti	0.250164	0.002497	100.176	91891
Koryak	Rus_North_1	Mbuti	0.250041	0.00273	91.604	91310
Tofalar	Rus_North_1	Mbuti	0.250019	0.002703	92.486	90897
Jew_Yemenite	Rus_Core	Mbuti	0.25	0.002546	98.206	91633
Even	Rus_Core	Mbuti	0.249888	0.002555	97.805	91953
GujaratiB	Rus_North_2	Mbuti	0.249842	0.002789	89.59	87541
Tuvinian	Rus_North_1	Mbuti	0.249831	0.002626	95.15	92696
Eskimo	Rus_North_2	Mbuti	0.249828	0.002993	83.479	88059
Ket	Rus_Baltic	Mbuti	0.249645	0.002776	89.924	89155
Evenk_Transbaikal	Rus_North_1	Mbuti	0.249593	0.002733	91.325	91003
Koryak	Rus_North_2	Mbuti	0.249593	0.003046	81.938	87144
Dolgan	Rus_North_1	Mbuti	0.249586	0.002695	92.61	91068
Karakalpak	Rus_Core	Mbuti	0.249579	0.002511	99.394	92676
Karakalpak	Rus_Baltic	Mbuti	0.249573	0.00263	94.88	90804
Jordanian	Rus_Baltic	Mbuti	0.249571	0.002591	96.33	89808
Even	Rus_Baltic	Mbuti	0.249547	0.002685	92.947	89391
Tubalar	Rus_SWest	Mbuti	0.249539	0.002563	97.372	92499
Itelmen	Rus_North_2	Mbuti	0.249521	0.003032	82.299	86486
Jew_Cochin	Rus_Baltic	Mbuti	0.249507	0.002647	94.276	88283
Yakut	Rus_North_1	Mbuti	0.249497	0.002628	94.927	92360
Ket	Rus_Core	Mbuti	0.249479	0.002643	94.395	91548
Brahui	Rus_North_2	Mbuti	0.249349	0.002707	92.097	90472
Jordanian	Rus_SWest	Mbuti	0.24926	0.002499	99.738	91365
GujaratiC	Rus_Baltic	Mbuti	0.249196	0.002667	93.447	88337
Selkup	Rus_SWest	Mbuti	0.249194	0.002644	94.239	92127
Jew_Cochin	Rus_SWest	Mbuti	0.249169	0.002539	98.136	90279
Palestinian	Rus_Core	Mbuti	0.249108	0.002474	100.695	94071
Chukchi	Rus_North_2	Mbuti	0.249092	0.00298	83.583	88114
GujaratiC	Rus_SWest	Mbuti	0.249036	0.002559	97.301	90324
Karakalpak	Rus_SWest	Mbuti	0.248965	0.002547	97.731	92146
Uyghur	Rus_Baltic	Mbuti	0.248956	0.002607	95.484	90304
Evenk_FarEast	Rus_North_2	Mbuti	0.2489	0.002987	83.327	86832
Kalmyk	Rus_North_1	Mbuti	0.248874	0.002599	95.752	92200
BedouinB	Rus_Baltic	Mbuti	0.248831	0.002569	96.862	90356
Jew_Cochin	Rus_Core	Mbuti	0.248822	0.002507	99.244	91323
GujaratiC	Rus_North_1	Mbuti	0.248742	0.002538	98.016	91290
BedouinB	Rus_SWest	Mbuti	0.248649	0.002476	100.433	91848
Jew_Cochin	Rus_North_1	Mbuti	0.248602	0.002506	99.209	91267
Uyghur	Rus_Core	Mbuti	0.248602	0.002503	99.325	92522
GujaratiC	Rus_Core	Mbuti	0.248534	0.002532	98.165	91415
Tuvinian	Rus_North_2	Mbuti	0.24839	0.002896	85.76	90040
Buryat	Rus_North_1	Mbuti	0.248316	0.002583	96.129	93086
Jordanian	Rus_Core	Mbuti	0.248307	0.002481	100.073	92171
Hazara	Rus_Baltic	Mbuti	0.248299	0.0026	95.499	90912
Yakut	Rus_North_2	Mbuti	0.248263	0.002945	84.313	89485
Even	Rus_SWest	Mbuti	0.248186	0.002595	95.623	91137
Uyghur	Rus_SWest	Mbuti	0.248182	0.002536	97.88	91869
Evenk_Transbaikal	Rus_North_2	Mbuti	0.248178	0.003068	80.904	87130
Kazakh	Rus_Core	Mbuti	0.248172	0.002532	98.029	92739
Hazara	Rus_Core	Mbuti	0.248167	0.002488	99.733	92830
Dolgan	Rus_North_2	Mbuti	0.248116	0.002975	83.39	86630
Kazakh	Rus_Baltic	Mbuti	0.248111	0.002648	93.713	90997
Kalmyk	Rus_North_2	Mbuti	0.247994	0.002905	85.369	89098
Punjabi	Rus_Baltic	Mbuti	0.247915	0.002624	94.486	89343
Khakass	Rus_Core	Mbuti	0.247908	0.002591	95.685	92419
Todzin	Rus_North_2	Mbuti	0.247852	0.00307	80.732	85210
Nganasan	Rus_North_2	Mbuti	0.247851	0.003007	82.418	88688
Hazara	Rus_SWest	Mbuti	0.247736	0.002516	98.468	92299
Punjabi	Rus_North_1	Mbuti	0.247686	0.002485	99.684	91789
Ket	Rus_SWest	Mbuti	0.247675	0.002665	92.922	90820
Tofalar	Rus_North_2	Mbuti	0.247621	0.003002	82.491	87231
BedouinB	Rus_Core	Mbuti	0.247547	0.002449	101.098	92518
Mongol	Rus_North_1	Mbuti	0.247483	0.002565	96.48	93170
Kazakh	Rus_SWest	Mbuti	0.247179	0.002541	97.265	92324
Punjabi	Rus_SWest	Mbuti	0.247166	0.002526	97.843	91031
GujaratiD	Rus_Baltic	Mbuti	0.247135	0.002613	94.58	88262
Jew_Cochin	Rus_North_2	Mbuti	0.24707	0.002828	87.374	87507
Punjabi	Rus_Core	Mbuti	0.24706	0.002504	98.651	91897
Punjabi	Rus_North_2	Mbuti	0.247046	0.002798	88.301	88589
Khakass	Rus_Baltic	Mbuti	0.246898	0.002696	91.564	90399
Syrian	Rus_North_2	Mbuti	0.246894	0.002711	91.069	88701
GujaratiC	Rus_North_2	Mbuti	0.246868	0.002817	87.646	87506
Buryat	Rus_North_2	Mbuti	0.246783	0.002868	86.043	90738
Khakass	Rus_SWest	Mbuti	0.246765	0.002605	94.716	91867
Negidal	Rus_North_1	Mbuti	0.246764	0.002788	88.507	90256
GujaratiD	Rus_North_1	Mbuti	0.246689	0.002515	98.104	91255
Saudi	Rus_North_1	Mbuti	0.246686	0.002475	99.68	91823
Syrian	Rus_North_1	Mbuti	0.246496	0.002484	99.243	91978
GujaratiD	Rus_SWest	Mbuti	0.246474	0.002558	96.344	90277
Saudi	Rus_North_2	Mbuti	0.246464	0.002797	88.104	88424
GujaratiD	Rus_Core	Mbuti	0.246414	0.002516	97.942	91431
GujaratiD	Rus_North_2	Mbuti	0.246382	0.002804	87.856	87425
Mongol	Rus_North_2	Mbuti	0.246312	0.002818	87.417	90846
Iranian_Bandari	Rus_SWest	Mbuti	0.246277	0.002522	97.638	90526
Iranian_Bandari	Rus_Baltic	Mbuti	0.246246	0.002603	94.619	88897
Kyrgyz	Rus_Core	Mbuti	0.246075	0.002522	97.561	93519
Oroqen	Rus_North_1	Mbuti	0.245837	0.002663	92.303	91877
Kyrgyz	Rus_Baltic	Mbuti	0.245788	0.002653	92.649	91860
Newar	Rus_North_1	Mbuti	0.245771	0.00258	95.256	90971
Nivh	Rus_North_1	Mbuti	0.245553	0.002737	89.719	91043
Jew_Yemenite	Rus_North_1	Mbuti	0.245497	0.002496	98.339	91643
Iranian_Bandari	Rus_Core	Mbuti	0.24543	0.002495	98.373	91322
Nanai	Rus_North_1	Mbuti	0.245408	0.002678	91.64	91259
Ulchi	Rus_North_1	Mbuti	0.245249	0.002665	92.024	92558
Altaian	Rus_Core	Mbuti	0.245139	0.002538	96.586	93516
Palestinian	Rus_North_1	Mbuti	0.245094	0.002433	100.757	94113
Jew_Yemenite	Rus_North_2	Mbuti	0.245016	0.002736	89.554	88172
Newar	Rus_North_2	Mbuti	0.244979	0.002858	85.722	86795
Dungan	Rus_North_1	Mbuti	0.244945	0.002597	94.327	91909
Kyrgyz	Rus_SWest	Mbuti	0.244832	0.002554	95.847	93165
Mongola	Rus_North_1	Mbuti	0.24474	0.002637	92.812	91596
Daur	Rus_North_1	Mbuti	0.244733	0.002654	92.213	91926
Enets	Rus_Core	Mbuti	0.24473	0.00265	92.345	90259
Palestinian	Rus_North_2	Mbuti	0.244716	0.002673	91.568	91887
Enets	Rus_Baltic	Mbuti	0.244644	0.002857	85.625	86174
Altaian	Rus_Baltic	Mbuti	0.2445	0.002675	91.394	91680
Jordanian	Rus_North_2	Mbuti	0.244304	0.002694	90.686	89111
Hezhen	Rus_North_1	Mbuti	0.244266	0.00268	91.148	91723
Jordanian	Rus_North_1	Mbuti	0.244162	0.002449	99.697	92164
Nivh	Rus_North_2	Mbuti	0.244072	0.003112	78.418	87058
Nanai	Rus_North_2	Mbuti	0.243807	0.002963	82.296	87515
Negidal	Rus_North_2	Mbuti	0.243785	0.003155	77.277	85228
Daur	Rus_North_2	Mbuti	0.243735	0.002962	82.285	88338
Oroqen	Rus_North_2	Mbuti	0.243704	0.002968	82.111	88232
BedouinA	Rus_Baltic	Mbuti	0.243661	0.002504	97.299	92302
Yukagir	Rus_Core	Mbuti	0.243653	0.002578	94.516	92654
Altaian	Rus_SWest	Mbuti	0.243631	0.002575	94.624	93069
BedouinB	Rus_North_1	Mbuti	0.24363	0.002393	101.826	92555
Ulchi	Rus_North_2	Mbuti	0.243585	0.002977	81.823	89311
Enets	Rus_SWest	Mbuti	0.243535	0.00273	89.221	88779
BedouinA	Rus_SWest	Mbuti	0.24343	0.002432	100.079	93541
Xibo	Rus_North_1	Mbuti	0.243328	0.002627	92.635	91748
Mongola	Rus_North_2	Mbuti	0.243302	0.002929	83.077	87582
BedouinB	Rus_North_2	Mbuti	0.24311	0.00267	91.051	89669
Iranian_Bandari	Rus_North_1	Mbuti	0.243011	0.002469	98.44	91317
Dungan	Rus_North_2	Mbuti	0.242961	0.002901	83.749	88863
Yugur	Rus_North_1	Mbuti	0.242942	0.002588	93.857	92480
Yukagir	Rus_Baltic	Mbuti	0.242916	0.00273	88.98	90522
BedouinA	Rus_Core	Mbuti	0.242528	0.00241	100.618	93948
Evenk_FarEast	Rus_Core	Mbuti	0.242416	0.002676	90.581	91021
Xibo	Rus_North_2	Mbuti	0.242384	0.002961	81.855	87901
Japanese	Rus_North_1	Mbuti	0.242378	0.002654	91.32	92779
Hezhen	Rus_North_2	Mbuti	0.242377	0.002995	80.93	87926
She	Rus_North_1	Mbuti	0.242086	0.002608	92.833	91935
Tibetan	Rus_North_1	Mbuti	0.242004	0.002585	93.618	94377
Han	Rus_North_1	Mbuti	0.241935	0.002587	93.537	93719
Korean	Rus_North_1	Mbuti	0.24186	0.002649	91.303	91583
Yukagir	Rus_SWest	Mbuti	0.241837	0.00259	93.384	92041
Evenk_FarEast	Rus_Baltic	Mbuti	0.241827	0.002826	85.559	87787
Yugur	Rus_North_2	Mbuti	0.241768	0.002913	82.989	89379
Newar	Rus_Baltic	Mbuti	0.241696	0.002685	90.015	87754
Iranian_Bandari	Rus_North_2	Mbuti	0.241666	0.002728	88.581	88162
Tuvinian	Rus_Core	Mbuti	0.241368	0.002583	93.458	92888
Eskimo	Rus_Core	Mbuti	0.241277	0.002665	90.531	92020
Ami	Rus_North_1	Mbuti	0.241273	0.002635	91.569	91787
Kalmyk	Rus_Core	Mbuti	0.241217	0.002556	94.364	92429
Sherpa	Rus_North_1	Mbuti	0.241156	0.002694	89.514	91015
Naxi	Rus_North_1	Mbuti	0.24111	0.002635	91.495	91946
Kinh	Rus_North_1	Mbuti	0.241064	0.002609	92.411	91962
China_Lahu	Rus_North_1	Mbuti	0.241054	0.002602	92.652	91717
Thai	Rus_North_1	Mbuti	0.240926	0.002546	94.618	92104
Evenk_FarEast	Rus_SWest	Mbuti	0.240919	0.002724	88.44	89943
Burmese	Rus_North_1	Mbuti	0.240814	0.002531	95.148	91622
Atayal	Rus_North_1	Mbuti	0.240803	0.002602	92.545	91385
Tibetan	Rus_North_2	Mbuti	0.240733	0.002886	83.42	92001
Japanese	Rus_North_2	Mbuti	0.240727	0.003	80.236	89589
Tofalar	Rus_Core	Mbuti	0.240722	0.002661	90.458	91174
Newar	Rus_Core	Mbuti	0.240687	0.002529	95.183	91210
Itelmen	Rus_Core	Mbuti	0.240604	0.002678	89.829	91302
Newar	Rus_SWest	Mbuti	0.240582	0.00262	91.834	89954
Yemeni	Rus_SWest	Mbuti	0.240545	0.00239	100.649	97032
Dai	Rus_North_1	Mbuti	0.24054	0.00262	91.813	92041
Tuvinian	Rus_Baltic	Mbuti	0.240514	0.002727	88.185	90792
Yakut	Rus_Core	Mbuti	0.240406	0.00258	93.17	92629
Eskimo	Rus_Baltic	Mbuti	0.240402	0.002827	85.041	88980
Dong	Rus_North_1	Mbuti	0.240397	0.002602	92.396	92602
Sherpa	Rus_North_2	Mbuti	0.24038	0.003028	79.386	86330
Todzin	Rus_Core	Mbuti	0.240376	0.002735	87.875	90473
Chukchi	Rus_Core	Mbuti	0.240373	0.002647	90.803	92030
Han	Rus_North_2	Mbuti	0.240306	0.002897	82.948	91018
Eskimo	Rus_SWest	Mbuti	0.24024	0.002706	88.794	91014
She	Rus_North_2	Mbuti	0.24022	0.00293	81.975	88140
Yemeni	Rus_Baltic	Mbuti	0.240163	0.002454	97.86	95861
Kalmyk	Rus_Baltic	Mbuti	0.240137	0.00269	89.259	89957
Naxi	Rus_North_2	Mbuti	0.240106	0.002947	81.472	88135
Ami	Rus_North_2	Mbuti	0.240084	0.002997	80.102	87719
Dolgan	Rus_Core	Mbuti	0.240018	0.002639	90.958	91354
Chukchi	Rus_Baltic	Mbuti	0.24	0.002786	86.155	89050
Tuvinian	Rus_SWest	Mbuti	0.239987	0.002616	91.747	92311
Todzin	Rus_Baltic	Mbuti	0.239835	0.002888	83.056	86297
Mongol	Rus_Core	Mbuti	0.239767	0.002512	95.456	93299
Buryat	Rus_Core	Mbuti	0.239745	0.00253	94.77	93251
Korean	Rus_North_2	Mbuti	0.23974	0.003014	79.529	87419
Itelmen	Rus_Baltic	Mbuti	0.239687	0.002841	84.38	87556
Koryak	Rus_Core	Mbuti	0.239637	0.002678	89.482	91610
Kalmyk	Rus_SWest	Mbuti	0.239559	0.002596	92.266	91664
Itelmen	Rus_SWest	Mbuti	0.239498	0.002694	88.911	89959
Koryak	Rus_Baltic	Mbuti	0.239472	0.002864	83.608	88125
Tofalar	Rus_Baltic	Mbuti	0.239431	0.002804	85.396	88155
China_Lahu	Rus_North_2	Mbuti	0.239427	0.002965	80.752	87698
Li	Rus_North_1	Mbuti	0.239281	0.00268	89.299	91231
Todzin	Rus_SWest	Mbuti	0.239205	0.002758	86.721	88992
Yemeni	Rus_Core	Mbuti	0.239193	0.00237	100.905	97263
Yakut	Rus_Baltic	Mbuti	0.239174	0.002732	87.548	90286
Burmese	Rus_North_2	Mbuti	0.239173	0.00288	83.058	88328
Chukchi	Rus_SWest	Mbuti	0.239173	0.002686	89.055	91049
Kinh	Rus_North_2	Mbuti	0.239074	0.002941	81.292	88115
Mongol	Rus_Baltic	Mbuti	0.238948	0.002661	89.796	91567
Atayal	Rus_North_2	Mbuti	0.238885	0.003036	78.677	86948
Tofalar	Rus_SWest	Mbuti	0.238819	0.002713	88.04	90179
Dai	Rus_North_2	Mbuti	0.238746	0.002944	81.086	88281
BedouinA	Rus_North_1	Mbuti	0.23874	0.002358	101.263	94001
Thai	Rus_North_2	Mbuti	0.238703	0.002873	83.076	88597
Nganasan	Rus_Core	Mbuti	0.238694	0.002641	90.372	92314
Yakut	Rus_SWest	Mbuti	0.23867	0.002606	91.577	91920
Dolgan	Rus_SWest	Mbuti	0.238559	0.002668	89.408	90034
Koryak	Rus_SWest	Mbuti	0.238523	0.002715	87.849	90429
Dolgan	Rus_Baltic	Mbuti	0.238504	0.002811	84.852	87623
Buryat	Rus_Baltic	Mbuti	0.238481	0.002668	89.38	91471
BedouinA	Rus_North_2	Mbuti	0.238464	0.002579	92.463	91645
Evenk_Transbaikal	Rus_Core	Mbuti	0.238428	0.002673	89.205	91314
Dong	Rus_North_2	Mbuti	0.23826	0.002908	81.92	89283
Mongol	Rus_SWest	Mbuti	0.238232	0.002552	93.346	92926
Buryat	Rus_SWest	Mbuti	0.238088	0.002559	93.036	92855
Dungan	Rus_Core	Mbuti	0.23795	0.002541	93.645	92129
Li	Rus_North_2	Mbuti	0.237676	0.003013	78.871	86565
Evenk_Transbaikal	Rus_Baltic	Mbuti	0.237345	0.0029	81.842	88110
Nganasan	Rus_Baltic	Mbuti	0.237317	0.002815	84.297	89587
Evenk_Transbaikal	Rus_SWest	Mbuti	0.236652	0.00273	86.698	90233
Dungan	Rus_SWest	Mbuti	0.236615	0.002577	91.83	91378
Egyptian	Rus_SWest	Mbuti	0.236432	0.002416	97.856	93457
Nganasan	Rus_SWest	Mbuti	0.236384	0.002661	88.841	91447
Dungan	Rus_Baltic	Mbuti	0.236337	0.002688	87.908	89666
Mongola	Rus_Core	Mbuti	0.236097	0.002565	92.043	91868
Oroqen	Rus_Core	Mbuti	0.235951	0.002612	90.339	92153
Egyptian	Rus_Baltic	Mbuti	0.235824	0.002479	95.114	92125
Daur	Rus_Core	Mbuti	0.235758	0.002609	90.35	92203
Negidal	Rus_Core	Mbuti	0.235636	0.002741	85.972	90569
Nivh	Rus_Core	Mbuti	0.235495	0.002675	88.049	91327
Oroqen	Rus_Baltic	Mbuti	0.235448	0.002796	84.208	89160
Egyptian	Rus_Core	Mbuti	0.235413	0.002394	98.352	93956
Yemeni	Rus_North_1	Mbuti	0.235348	0.002323	101.303	97259
Hezhen	Rus_Core	Mbuti	0.234863	0.002629	89.326	92014
Negidal	Rus_Baltic	Mbuti	0.234816	0.002943	79.78	86394
Xibo	Rus_Core	Mbuti	0.234715	0.002583	90.878	92053
Mongola	Rus_Baltic	Mbuti	0.23467	0.002744	85.509	88552
Ulchi	Rus_Core	Mbuti	0.234634	0.002598	90.326	92835
Oroqen	Rus_SWest	Mbuti	0.234627	0.002643	88.766	91190
Yugur	Rus_Core	Mbuti	0.23459	0.002548	92.069	92704
Yemeni	Rus_North_2	Mbuti	0.234555	0.00254	92.348	95183
Nivh	Rus_Baltic	Mbuti	0.234495	0.002878	81.467	88045
Daur	Rus_Baltic	Mbuti	0.234478	0.002733	85.784	89237
Yugur	Rus_Baltic	Mbuti	0.234459	0.00272	86.188	90198
Nanai	Rus_Core	Mbuti	0.234441	0.002617	89.592	91556
Mongola	Rus_SWest	Mbuti	0.234386	0.002614	89.659	90727
Thai	Rus_Core	Mbuti	0.234103	0.002524	92.76	92341
Negidal	Rus_SWest	Mbuti	0.233924	0.002761	84.735	89076
Hezhen	Rus_Baltic	Mbuti	0.23385	0.002813	83.143	88880
Ulchi	Rus_Baltic	Mbuti	0.233832	0.002789	83.834	90213
Yugur	Rus_SWest	Mbuti	0.23376	0.002588	90.315	91949
Burmese	Rus_Core	Mbuti	0.233712	0.002498	93.544	91868
Nivh	Rus_SWest	Mbuti	0.233667	0.002712	86.164	90207
Daur	Rus_SWest	Mbuti	0.233624	0.002638	88.574	91244
Tibetan	Rus_Core	Mbuti	0.2336	0.002547	91.7	94550
She	Rus_Core	Mbuti	0.233562	0.002569	90.901	92183
Japanese	Rus_Core	Mbuti	0.233508	0.002614	89.333	93049
Xibo	Rus_Baltic	Mbuti	0.233439	0.002744	85.069	88839
Han	Rus_Core	Mbuti	0.233391	0.002545	91.692	93938
Nanai	Rus_Baltic	Mbuti	0.233318	0.002813	82.957	88491
Xibo	Rus_SWest	Mbuti	0.233312	0.002611	89.345	90964
Burmese	Rus_SWest	Mbuti	0.233286	0.002569	90.81	91035
Thai	Rus_SWest	Mbuti	0.233266	0.002563	91.027	91419
Nanai	Rus_SWest	Mbuti	0.233178	0.002657	87.765	90568
Ami	Rus_Core	Mbuti	0.233162	0.002588	90.086	92026
Sherpa	Rus_Core	Mbuti	0.233117	0.00263	88.648	91257
Hezhen	Rus_SWest	Mbuti	0.233098	0.002683	86.891	90990
Thai	Rus_Baltic	Mbuti	0.233086	0.002657	87.714	89502
Libyan	Rus_SWest	Mbuti	0.233079	0.002502	93.163	89816
Burmese	Rus_Baltic	Mbuti	0.233036	0.002647	88.032	89209
Kinh	Rus_Core	Mbuti	0.233001	0.002556	91.145	92241
China_Lahu	Rus_Core	Mbuti	0.232936	0.002556	91.146	92023
Ulchi	Rus_SWest	Mbuti	0.23293	0.002643	88.127	92026
Tibetan	Rus_Baltic	Mbuti	0.232853	0.002691	86.519	92726
She	Rus_Baltic	Mbuti	0.232724	0.002751	84.588	89068
Japanese	Rus_Baltic	Mbuti	0.232676	0.002753	84.51	90463
Korean	Rus_Core	Mbuti	0.232657	0.002617	88.906	91897
She	Rus_SWest	Mbuti	0.232645	0.002613	89.037	91187
Atayal	Rus_Core	Mbuti	0.232622	0.002529	91.979	91675
Tibetan	Rus_SWest	Mbuti	0.232446	0.002579	90.135	94111
Han	Rus_Baltic	Mbuti	0.232406	0.002684	86.594	91837
Dai	Rus_Core	Mbuti	0.232363	0.002561	90.72	92291
Dong	Rus_Core	Mbuti	0.232299	0.002551	91.049	92866
Naxi	Rus_Core	Mbuti	0.232286	0.002599	89.362	92205
China_Lahu	Rus_Baltic	Mbuti	0.232259	0.002739	84.795	88668
Kinh	Rus_Baltic	Mbuti	0.232156	0.0027	85.991	89088
Sherpa	Rus_Baltic	Mbuti	0.232145	0.002856	81.284	87415
Japanese	Rus_SWest	Mbuti	0.232096	0.002641	87.874	92277
Han	Rus_SWest	Mbuti	0.232095	0.002579	89.977	93352
Atayal	Rus_SWest	Mbuti	0.232077	0.002588	89.68	90374
Sherpa	Rus_SWest	Mbuti	0.232056	0.0027	85.952	89896
Ami	Rus_SWest	Mbuti	0.231963	0.002629	88.246	90884
Atayal	Rus_Baltic	Mbuti	0.231914	0.002716	85.378	88004
Libyan	Rus_Baltic	Mbuti	0.231879	0.002588	89.609	87738
China_Lahu	Rus_SWest	Mbuti	0.231818	0.002609	88.844	90882
Korean	Rus_Baltic	Mbuti	0.231809	0.002733	84.815	88438
Libyan	Rus_Core	Mbuti	0.231738	0.002469	93.851	91011
Ami	Rus_Baltic	Mbuti	0.231629	0.002748	84.301	88696
Korean	Rus_SWest	Mbuti	0.231533	0.002648	87.433	90729
Kinh	Rus_SWest	Mbuti	0.231528	0.002608	88.77	91167
Naxi	Rus_Baltic	Mbuti	0.231407	0.002711	85.368	89093
Dai	Rus_Baltic	Mbuti	0.231404	0.002715	85.217	89234
Egyptian	Rus_North_2	Mbuti	0.231356	0.002587	89.434	91461
Dong	Rus_Baltic	Mbuti	0.231325	0.002711	85.333	90179
Naxi	Rus_SWest	Mbuti	0.231293	0.002634	87.8	91165
Egyptian	Rus_North_1	Mbuti	0.231251	0.002339	98.876	93999
Dai	Rus_SWest	Mbuti	0.231111	0.002631	87.827	91273
Li	Rus_Core	Mbuti	0.230948	0.002643	87.367	91488
Dong	Rus_SWest	Mbuti	0.2309	0.002604	88.659	92032
Li	Rus_SWest	Mbuti	0.229987	0.002699	85.196	90134
Tunisian	Rus_SWest	Mbuti	0.229962	0.002415	95.228	91588
Tunisian	Rus_Baltic	Mbuti	0.229158	0.002509	91.344	89903
Li	Rus_Baltic	Mbuti	0.229041	0.002791	82.054	87681
Tunisian	Rus_Core	Mbuti	0.228495	0.002395	95.389	92506
Libyan	Rus_North_1	Mbuti	0.228466	0.002428	94.106	90970
Libyan	Rus_North_2	Mbuti	0.227359	0.002726	83.414	86965
Tunisian	Rus_North_1	Mbuti	0.224693	0.002353	95.479	92509
Tunisian	Rus_North_2	Mbuti	0.22395	0.002621	85.46	89153
Moroccan	Rus_SWest	Mbuti	0.221867	0.002308	96.109	91549
Moroccan	Rus_Baltic	Mbuti	0.220366	0.002414	91.303	89941
Moroccan	Rus_Core	Mbuti	0.220345	0.002308	95.482	92348
Moroccan	Rus_North_1	Mbuti	0.216761	0.002253	96.211	92350
Moroccan	Rus_North_2	Mbuti	0.216495	0.002515	86.086	89248
