## Supplementary Tables for "Genetic history of Rus’": Supplementary_Table_23.xlsx

### Sheet: Лист1
Supplementary Table 23. Distal qpAdm models with feasible proportions in the [0,1] range and p>0.05 with two or three sources for tested Rus' genetic groups
Group_Sample	Russia_DevilsCave_N	Iran_GanjDareh_N	Russia_Tyumen_HG	Russia_Krasnoyarsk_BA	Luxembourg_Loschbour	Germany_EN_LBK	Russia_Karelia_HG	Israel_Natufian		error_Russia_DevilsCave_N	error_Iran_GanjDareh_N	error_Russia_Tyumen_HG	error_Russia_Krasnoyarsk_BA	error_Luxembourg_Loschbour	error_Germany_EN_LBK	error_Russia_Karelia_HG	error_Israel_Natufian	error_	taildif
Rus_Core	0.061	0.738	0.201							0.017	0.020	0.024							0.653986
Rus_Core		0.741	0.185	0.074							0.020	0.026	0.020						0.638711
Rus_Core		0.698		0.072			0.230				0.023		0.020			0.031			0.523917
Rus_Core	0.059	0.690					0.251			0.016	0.023					0.028			0.501567
Rus_Core	0.056		0.205			0.739				0.011		0.016			0.013				0.380064
Rus_Core			0.190	0.068		0.743						0.018	0.013		0.013				0.352632
Rus_Core			0.097		0.651			0.253				0.030		0.109			0.086		0.118036
Rus_Core				0.065		0.700	0.236						0.014		0.016	0.022			0.0980153
Rus_Core	0.052					0.692	0.255			0.011					0.016	0.020			0.0876666
Rus_Core					0.658		0.115	0.227						0.126		0.041	0.092		0.0641295
Rus_SWest		0.746		0.035			0.219				0.025		0.021			0.033			0.912421
Rus_SWest	0.028	0.743					0.229			0.017	0.025					0.029			0.901047
Rus_SWest	0.026		0.186			0.788				0.013		0.017			0.014				0.804331
Rus_SWest			0.179	0.032		0.789						0.019	0.015		0.014				0.803354
Rus_SWest	0.029	0.789	0.182							0.018	0.021	0.024							0.736505
Rus_SWest		0.791	0.173	0.036							0.021	0.027	0.022						0.735106
Rus_SWest				0.030		0.743	0.228						0.015		0.018	0.024			0.587526
Rus_SWest	0.024					0.740	0.236			0.012					0.018	0.021			0.557211
Rus_SWest		0.746					0.254				0.025					0.025			0.428092
Rus_SWest		0.799	0.201								0.021	0.021							0.384645
Rus_SWest			0.104		0.541			0.355				0.027		0.111			0.089		0.342179
Rus_SWest		0.742			0.006		0.253				0.248			0.333		0.089			0.250373
Rus_SWest			0.205			0.795						0.014			0.014				0.239967
Rus_SWest					0.529		0.131	0.340						0.123		0.037	0.092		0.231534
Rus_SWest						0.742	0.258								0.018	0.018			0.220832
Rus_SWest			0.196		0.051	0.754						0.062		0.317	0.257				0.123112
Rus_SWest					0.056	0.700	0.244							0.281	0.211	0.072			0.113914
Rus_Baltic	0.037	0.691					0.272			0.020	0.029					0.035			0.914744
Rus_Baltic		0.695		0.046			0.259				0.029		0.025			0.039			0.91385
Rus_Baltic				0.042		0.685	0.273						0.021		0.024	0.032			0.872979
Rus_Baltic	0.034					0.681	0.285			0.017					0.024	0.028			0.86059
Rus_Baltic			0.211	0.045		0.744						0.026	0.022		0.020				0.583518
Rus_Baltic	0.036		0.222			0.742				0.018		0.023			0.020				0.579896
Rus_Baltic		0.753	0.200	0.047							0.024	0.033	0.027						0.569092
Rus_Baltic	0.038	0.751	0.211							0.022	0.025	0.029							0.566197
Rus_Baltic		0.694					0.306				0.030					0.030			0.339574
Rus_Baltic			0.127		0.543			0.330				0.038		0.148			0.116		0.286526
Rus_Baltic						0.685	0.315								0.025	0.025			0.277809
Rus_Baltic		0.762	0.238								0.025	0.025							0.255466
Rus_Baltic					0.522		0.166	0.311						0.162		0.052	0.116		0.233634
Rus_Baltic		0.680			0.019		0.301				0.329			0.454		0.130			0.187043
Rus_Baltic			0.246			0.754						0.020			0.020				0.178766
Rus_Baltic					0.028	0.665	0.307							0.409	0.294	0.118			0.146746
Rus_Baltic			0.237		0.043	0.720						0.154		0.696	0.543				0.0862509
Rus_Baltic					0.951		0.049							0.043		0.043			0.0513978
Rus_North_1		0.556		0.145			0.299				0.022		0.019			0.030			0.55137
Rus_North_1	0.122	0.604	0.274							0.016	0.019	0.023							0.528148
Rus_North_1	0.118	0.541					0.341			0.015	0.022					0.027			0.512394
Rus_North_1		0.611	0.240	0.149							0.019	0.026	0.020						0.498257
Rus_North_1	0.119		0.277			0.605				0.013		0.018			0.015				0.408721
Rus_North_1			0.243	0.145		0.612						0.020	0.015		0.015				0.359675
Rus_North_1				0.140		0.555	0.305						0.015		0.018	0.024			0.263737
Rus_North_1	0.114					0.540	0.346			0.013					0.018	0.022			0.222901
Rus_North_2	0.148		0.255			0.597				0.022		0.029			0.024				0.75444
Rus_North_2		0.560		0.175			0.265				0.033		0.029			0.047			0.741229
Rus_North_2	0.146	0.610	0.245							0.024	0.027	0.033							0.738046
Rus_North_2			0.212	0.186		0.602						0.033	0.027		0.024				0.7367
Rus_North_2		0.615	0.203	0.183							0.027	0.036	0.030						0.729677
Rus_North_2	0.138	0.545					0.318			0.023	0.033					0.042			0.71876
Rus_North_2				0.177		0.547	0.276						0.027		0.030	0.044			0.621099
Rus_North_2	0.139					0.531	0.330			0.022					0.030	0.039			0.5799
Rus_North_2				0.114	0.886								0.024	0.024					0.514508
Rus_North_2	0.095				0.905					0.021				0.021					0.341858
Rus_North_2				0.120	0.844			0.036					0.029	0.129			0.110		0.33408
Rus_North_2			0.013	0.110	0.877							0.040	0.028	0.035					0.331743
Rus_North_2				0.112	0.877		0.011						0.028	0.050		0.057			0.323931
Rus_North_2	0.087		0.039		0.873					0.022		0.037		0.036					0.319566
Rus_North_2		0.017		0.118	0.865						0.130		0.038	0.161					0.319415
Rus_North_2				0.117	0.873	0.010							0.038	0.149	0.118				0.316797
Rus_North_2	0.088				0.862		0.050			0.022				0.049		0.053			0.285807
Anc_Mordva		0.690	0.189	0.121							0.035	0.043	0.038						0.566297
Anc_Mordva	0.094	0.689	0.217							0.030	0.036	0.039							0.561574
Anc_Mordva			0.206	0.119		0.675						0.040	0.037		0.033				0.456037
Anc_Mordva	0.092		0.233			0.675				0.029		0.036			0.033				0.450603
Anc_Mordva		0.637		0.120			0.243				0.043		0.037			0.056			0.348199
Anc_Mordva	0.092	0.629					0.279			0.028	0.043					0.050			0.308533
Anc_Mordva				0.118		0.619	0.263						0.036		0.040	0.052			0.213295
Anc_Mordva	0.090					0.611	0.299			0.027					0.040	0.046			0.183213
