## Supplementary Tables for "Genetic history of Rus’": Supplementary_Table_24.xlsx

### Sheet: Proximal_BA
Supplementary Table 24. qpAdm models with feasible proportions in the [0,1] range and p>0.05 with two or three BA sources for tested Rus' genetic groups. BA sources: Armenia_EBA_KuraAraxes, Greece_BA_Mycenaean, Italy_Sardinia_EBA, Turkey_Alalakh_MLBA, Turkmenistan_Gonur_BA_1, Uzbekistan_Bustan_BA, Mongolia_LBA_Khovsgol_6, Russia_Krasnoyarsk_BA, Russia_Bolshoy, Russia_Afanasievo, Andronovo, Russia…
Group_Sample	Armenia_EBA_KuraAraxes	Greece_BA_Mycenaean	Italy_Sardinia_EBA	Turkey_Alalakh_MLBA	Turkmenistan_Gonur_BA_1	Uzbekistan_Bustan_BA	Mongolia_LBA_Khovsgol_6	Russia_Krasnoyarsk_BA	Russia_Bolshoy	Russia_Afanasievo	Andronovo	Russia_MLBA_Sintashta	Russia_Shamanka_EBA	Russia_Srubnaya	Voronezh_LBA	Czech_CordedWare	Poland_GlobularAmphora	England_BellBeaker	Russia_Fatyanovo_BA	Sweden_Gotland_PittedWare_BattleAxe	Estonia_MN_CCC	Estonia_BA	Latvia_BA	error_Armenia_EBA_KuraAraxes	error_Greece_BA_Mycenaean	error_Italy_Sardinia_EBA	error_Turkey_Alalakh_MLBA	error_Turkmenistan_Gonur_BA_1	error_Uzbekistan_Bustan_BA	error_Mongolia_LBA_Khovsgol_6	error_Russia_Krasnoyarsk_BA	error_Russia_Bolshoy	error_Russia_Afanasievo	error_Andronovo	error_Russia_MLBA_Sintashta	error_Russia_Shamanka_EBA	error_Russia_Srubnaya	error_Voronezh_LBA	error_Czech_CordedWare	error_Poland_GlobularAmphora	error_England_BellBeaker	error_Russia_Fatyanovo_BA	error_Sweden_Gotland_PittedWare_BattleAxe	error_Estonia_MN_CCC	error_Estonia_BA	error_Latvia_BA	p
Anc_Mordva								0.138							0.697		0.165														0.016							0.042		0.034							0.620343
Anc_Mordva				0.132				0.139															0.729				0.041				0.014															0.045	0.595737
Anc_Mordva				0.352			0.168													0.481							0.030			0.015													0.033				0.474083
Anc_Mordva							0.157								0.653		0.190													0.018								0.047		0.036							0.464197
Anc_Mordva			0.156					0.135							0.708											0.033					0.015							0.041									0.429122
Anc_Mordva													0.157		0.653		0.190																			0.018		0.046		0.035							0.414532
Anc_Mordva				0.150			0.153																0.697				0.042			0.016																0.047	0.381599
Anc_Mordva				0.359									0.168							0.473							0.029									0.015							0.033				0.343275
Anc_Mordva				0.415					0.279											0.306							0.030					0.025											0.042				0.326321
Anc_Mordva		0.163					0.162																0.675		0.047					0.016																0.054	0.314168
Anc_Mordva		0.131						0.144															0.725		0.046						0.014															0.051	0.305491
Anc_Mordva				0.159									0.153										0.688				0.041									0.015										0.047	0.304573
Anc_Mordva			0.179				0.153								0.668											0.034				0.018								0.044									0.292222
Anc_Mordva			0.180										0.153		0.667											0.034										0.018		0.044									0.259173
Anc_Mordva		0.170											0.161										0.669		0.046											0.016										0.054	0.190292
Anc_Mordva				0.347				0.151												0.503							0.030				0.014												0.032				0.148467
Anc_Mordva								0.148										0.852													0.014										0.014						0.14719
Anc_Mordva	0.114							0.132															0.753	0.046							0.014															0.048	0.13744
Anc_Mordva								0.155									0.048	0.797													0.015									0.041	0.049						0.131919
Anc_Mordva			0.116				0.164																0.720			0.037				0.017																0.046	0.121367
Anc_Mordva							0.166										0.122						0.712							0.017										0.039						0.049	0.116064
Anc_Mordva			0.087					0.145															0.768			0.036					0.015															0.043	0.115618
Anc_Mordva			0.039					0.154										0.808								0.039					0.015										0.046						0.112496
Anc_Mordva								0.129									0.137		0.733												0.015									0.035		0.044					0.109002
Anc_Mordva								0.146									0.090						0.764								0.015									0.038						0.046	0.107245
Anc_Mordva							0.175										0.085	0.739												0.017										0.043	0.053						0.106277
Anc_Mordva		0.190						0.132							0.678										0.043						0.015							0.050									0.10484
Anc_Mordva								0.147						0.692			0.162														0.015						0.042			0.034							0.0989426
Anc_Mordva				0.121			0.118															0.762					0.040			0.016															0.048		0.097903
Anc_Mordva							0.148										0.162		0.690											0.018										0.037		0.048					0.0975301
Anc_Mordva								0.156								0.635	0.209														0.015								0.039	0.033							0.0974965
Anc_Mordva		0.362							0.288						0.351										0.053							0.033						0.078									0.0964836
Anc_Mordva		0.040						0.152										0.809							0.054						0.014										0.060						0.0957781
Anc_Mordva								0.147				0.737					0.116														0.015				0.045					0.037							0.0948672
Anc_Mordva								0.144										0.625					0.231								0.015										0.316					0.323	0.0944985
Anc_Mordva								0.147										0.812		0.040											0.014										0.069		0.070				0.088235
Anc_Mordva							0.167							0.645			0.188													0.017							0.046			0.036							0.0865747
Anc_Mordva								0.118			0.717						0.164														0.016			0.043						0.034							0.0858809
Anc_Mordva				0.107				0.104														0.789					0.039				0.014														0.045		0.0828002
Anc_Mordva				0.020				0.150										0.830									0.049				0.014										0.053						0.0809082
Anc_Mordva								0.153		0.478							0.370														0.015		0.029							0.023							0.0807968
Anc_Mordva			0.073				0.173											0.754								0.041				0.017											0.050						0.0783834
Anc_Mordva		0.434					0.139														0.427				0.024					0.015														0.031			0.076711
Anc_Mordva				0.401				0.105													0.494						0.023				0.013													0.027			0.0763252
Anc_Mordva							0.176									0.590	0.234													0.017									0.043	0.034							0.0737911
Anc_Mordva							0.167					0.687					0.146													0.017					0.049					0.039							0.0716173
Anc_Mordva							0.136				0.678						0.186													0.019				0.048						0.036							0.0676684
Anc_Mordva													0.175				0.087	0.738																		0.017				0.043	0.053						0.0670963
Anc_Mordva								0.142										0.754				0.104									0.037										0.539				0.573		0.0661335
Anc_Mordva				0.128									0.118									0.755					0.040									0.016									0.048		0.0660295
Anc_Mordva			0.126					0.127											0.747							0.034					0.015											0.042					0.0629911
Anc_Mordva			0.106					0.145				0.749														0.035					0.015				0.043												0.0628889
Anc_Mordva													0.147				0.163		0.689																	0.018				0.037		0.048					0.0606399
Anc_Mordva							0.173			0.444							0.383													0.017			0.032							0.024							0.0559014
Anc_Mordva		0.426						0.122													0.453				0.024						0.013													0.029			0.0549337
Anc_Mordva			0.118										0.163										0.719			0.037										0.017										0.046	0.0547583
Anc_Mordva			0.151					0.145						0.704												0.033					0.015						0.040										0.0547408
Anc_Mordva		0.221											0.149		0.630										0.044											0.017		0.054									0.0534475
Anc_Mordva		0.082					0.170											0.748							0.056					0.016											0.063						0.0528481
Anc_Mordva													0.165				0.124						0.711													0.017				0.039						0.049	0.0518302
Anc_Mordva		0.217					0.148								0.634										0.045					0.017								0.054									0.0513077
Anc_Mordva													0.176			0.589	0.236																			0.017			0.043	0.033							0.0509031
Anc_Mordva			0.149				0.144												0.706							0.035				0.017												0.046					0.0501269
Rus_Baltic		0.198						0.042															0.760		0.028						0.008															0.032	0.878471
Rus_Baltic				0.405					0.075											0.520							0.020					0.015											0.028				0.813664
Rus_Baltic				0.389									0.044							0.567							0.020									0.009							0.022				0.763037
Rus_Baltic				0.386			0.044													0.569							0.020			0.009													0.022				0.757159
Rus_Baltic		0.209											0.048										0.743		0.029											0.009										0.033	0.749512
Rus_Baltic		0.487						0.038													0.475				0.017						0.008													0.019			0.740615
Rus_Baltic		0.207					0.048																0.745		0.029					0.009																0.033	0.733273
Rus_Baltic		0.489					0.044														0.466				0.017					0.009														0.020			0.702562
Rus_Baltic		0.491											0.044								0.465				0.017											0.009								0.021			0.651069
Rus_Baltic		0.264							0.090														0.646		0.034							0.017														0.047	0.597298
Rus_Baltic				0.385				0.038												0.577							0.020				0.008												0.022				0.583032
Rus_Baltic		0.508							0.082												0.410				0.018							0.017												0.029			0.506235
Rus_Baltic			0.164				0.054																0.782			0.023				0.009																0.029	0.436546
Rus_Baltic			0.154					0.046															0.800			0.022					0.008															0.027	0.435223
Rus_Baltic			0.164										0.053										0.783			0.023										0.009										0.029	0.342345
Rus_Baltic							0.057										0.172						0.771							0.010										0.025						0.031	0.334623
Rus_Baltic								0.048									0.161						0.791								0.008									0.024						0.029	0.330952
Rus_Baltic									0.090						0.630		0.280															0.020						0.044		0.028							0.320893
Rus_Baltic									0.081								0.247		0.673													0.020								0.029		0.045					0.287274
Rus_Baltic		0.153						0.015														0.832			0.030						0.009														0.035		0.285846
Rus_Baltic		0.156					0.018															0.826			0.031					0.011															0.038		0.283262
Rus_Baltic		0.157											0.017									0.826			0.031											0.011									0.038		0.273345
Rus_Baltic		0.180							0.035													0.785			0.042							0.022													0.060		0.262844
Rus_Baltic													0.056				0.173						0.771													0.010				0.025						0.031	0.261536
Rus_Baltic									0.103					0.621			0.276															0.020					0.043			0.027							0.260425
Rus_Baltic									0.121								0.191	0.688														0.018								0.032	0.046						0.224512
Rus_Baltic							0.023										0.131					0.846								0.011										0.027					0.035		0.197878
Rus_Baltic								0.045						0.727			0.227														0.009						0.028			0.022							0.197115
Rus_Baltic									0.103			0.654					0.243															0.019			0.045					0.029							0.194763
Rus_Baltic								0.018									0.126					0.856									0.009									0.026					0.032		0.184977
Rus_Baltic							0.054							0.710			0.236													0.010							0.030			0.023							0.176545
Rus_Baltic		0.129																				0.871			0.027																				0.027		0.173282
Rus_Baltic													0.021				0.130					0.848														0.011				0.027					0.035		0.17319
Rus_Baltic													0.053	0.711			0.236																			0.010	0.030			0.023							0.16809
Rus_Baltic				0.070													0.057					0.873					0.038													0.033					0.026		0.147798
Rus_Baltic			0.121				0.020															0.859				0.025				0.011															0.033		0.14643
Rus_Baltic								0.045				0.766					0.188														0.009				0.029					0.024							0.141222
Rus_Baltic			0.117					0.016														0.867				0.024					0.009														0.030		0.139563
Rus_Baltic			0.054	0.069																		0.877				0.032	0.040																		0.026		0.130832
Rus_Baltic			0.120										0.018									0.861				0.025										0.011									0.033		0.130084
Rus_Baltic									0.120							0.550	0.330															0.018							0.037	0.024							0.12035
Rus_Baltic												0.748	0.053				0.198																		0.031	0.010				0.025							0.109653
Rus_Baltic									0.056		0.684						0.260															0.023		0.050						0.030							0.108804
Rus_Baltic							0.054					0.748					0.198													0.010					0.031					0.025							0.108582
Rus_Baltic									0.036								0.144					0.820										0.024								0.036					0.057		0.105346
Rus_Baltic		0.097		0.036																		0.867			0.065		0.062																		0.027		0.105325
Rus_Baltic								0.032									0.204		0.764												0.009									0.023		0.029					0.104386
Rus_Baltic													0.038				0.211		0.751																	0.010				0.024		0.031					0.102205
Rus_Baltic							0.038										0.211		0.751											0.011										0.024		0.031					0.0957636
Rus_Baltic		0.130			0.000																	0.870			0.027			0.019																	0.032		0.0944519
Rus_Baltic		0.130															0.000					0.870			0.092															0.075					0.030		0.0939689
Rus_Baltic					0.029												0.108					0.864						0.019												0.023					0.033		0.093949
Rus_Baltic						0.029											0.108					0.863							0.020											0.023					0.034		0.0926394
Rus_Baltic			0.262						0.080						0.658											0.026						0.019						0.042									0.0919021
Rus_Baltic	0.044																0.088					0.867		0.032																0.024					0.032		0.0872177
Rus_Baltic			0.131						0.030													0.839				0.034						0.023													0.053		0.0859504
Rus_Baltic			0.096																			0.904				0.021																			0.021		0.0812807
Rus_Baltic																	0.099					0.901																		0.022					0.022		0.0781089
Rus_Baltic			0.102		0.025																	0.874				0.021		0.019																	0.031		0.0779968
Rus_Baltic				0.117																		0.883					0.026																		0.026		0.0772407
Rus_Baltic			0.102			0.025																0.873				0.021			0.020																0.032		0.075697
Rus_Baltic	0.040		0.085																			0.875		0.032		0.023																			0.031		0.0746721
Rus_Baltic									0.125	0.406							0.468															0.019	0.028							0.016							0.0702586
Rus_Baltic													0.042		0.713		0.244																			0.011		0.031		0.024							0.0695496
Rus_Baltic								0.036							0.727		0.237														0.009							0.028		0.023							0.0679116
Rus_Baltic			0.204						0.095														0.701			0.028						0.018														0.042	0.0626811
Rus_Baltic			0.113												0.172							0.715				0.027												0.190							0.210		0.0620085
Rus_Baltic															0.174		0.117					0.709																0.191		0.029					0.211		0.0600649
Rus_Baltic			0.172						0.115									0.713								0.030						0.017									0.044						0.0584968
Rus_Baltic											0.254						0.133					0.613												0.312						0.045					0.353		0.055833
Rus_Baltic								0.020			0.750						0.229														0.010			0.030						0.024							0.0551142
Rus_Baltic							0.042								0.714		0.243													0.011								0.031		0.024							0.0530818
Rus_Baltic				0.158																0.106		0.736					0.060																0.137		0.193		0.0509676
Rus_Baltic											0.743		0.024				0.233																	0.033		0.011				0.025							0.0505389
Rus_Core		0.238					0.084																0.677		0.018					0.006																0.021	0.938965
Rus_Core		0.243											0.080										0.677		0.018											0.006										0.021	0.807825
Rus_Core		0.224						0.067															0.709		0.019						0.005															0.021	0.745722
Rus_Core								0.055									0.220		0.725												0.005									0.016		0.019					0.337288
Rus_Core							0.071										0.231		0.698											0.007										0.016		0.021					0.321999
Rus_Core		0.475					0.070														0.454				0.012					0.006														0.014			0.270235
Rus_Core		0.338							0.155														0.507		0.020							0.011														0.028	0.268517
Rus_Core													0.066				0.233		0.701																	0.007				0.016		0.020					0.235586
Rus_Core								0.066				0.738					0.196														0.005				0.018					0.015							0.191568
Rus_Core								0.068						0.690			0.242														0.005						0.017			0.014							0.186493
Rus_Core													0.070		0.677		0.253																			0.006		0.019		0.015							0.1777
Rus_Core				0.411									0.073							0.516							0.012									0.005							0.014				0.176684
Rus_Core		0.473						0.055													0.472				0.012						0.005													0.013			0.175691
Rus_Core		0.480											0.066								0.454				0.012											0.006								0.014			0.175441
Rus_Core							0.086							0.660			0.255													0.007							0.018			0.014							0.171374
Rus_Core			0.282						0.129						0.589											0.015						0.011						0.023									0.170423
Rus_Core								0.073									0.123	0.804													0.005									0.017	0.020						0.156269
Rus_Core								0.058							0.702		0.241														0.005							0.018		0.015							0.14773
Rus_Core								0.045			0.709						0.245														0.006			0.020						0.016							0.143428
Rus_Core				0.405			0.077													0.518							0.012			0.006													0.014				0.139583
Rus_Core			0.236										0.065		0.699											0.013										0.006		0.016									0.11006
Rus_Core							0.084					0.706					0.210													0.006					0.019					0.015							0.108863
Rus_Core							0.093										0.143	0.764												0.006										0.018	0.021						0.107532
Rus_Core							0.058				0.689						0.253													0.008				0.021						0.017							0.10239
Rus_Core			0.225					0.054							0.720											0.013					0.005							0.015									0.101353
Rus_Core		0.199					0.054															0.747			0.021					0.007															0.025		0.0947813
Rus_Core													0.088				0.146	0.767																		0.006				0.018	0.021						0.0943194
Rus_Core							0.074								0.675		0.251													0.007								0.019		0.015							0.0818259
Rus_Core											0.690		0.054				0.255																	0.021		0.007				0.017							0.078495
Rus_Core													0.080	0.663			0.257																			0.006	0.018			0.015							0.0728084
Rus_Core		0.512							0.134												0.354				0.012							0.012												0.020			0.0682248
Rus_Core				0.438					0.127											0.435							0.012					0.009											0.017				0.0631498
Rus_Core		0.202											0.051									0.747			0.021											0.007									0.025		0.0588068
Rus_Core			0.235				0.069								0.697											0.013				0.006								0.017									0.0554611
Rus_North_1				0.031				0.156															0.813				0.020				0.006															0.022	0.917256
Rus_North_1								0.156										0.181					0.662								0.005										0.114					0.115	0.876554
Rus_North_1		0.063					0.196																0.740		0.020					0.007																0.023	0.863513
Rus_North_1			0.051				0.198																0.750			0.016				0.007																0.020	0.835386
Rus_North_1		0.031						0.157															0.812		0.021						0.006															0.024	0.827796
Rus_North_1	0.030							0.154															0.816	0.022							0.006															0.022	0.818132
Rus_North_1							0.199										0.055						0.746							0.007										0.017						0.022	0.792949
Rus_North_1		0.077											0.184										0.739		0.020											0.007										0.024	0.783202
Rus_North_1			0.020					0.158															0.822			0.018					0.006															0.021	0.677135
Rus_North_1								0.158									0.021						0.821								0.006									0.019						0.022	0.653373
Rus_North_1								0.155															0.845								0.006															0.006	0.608338
Rus_North_1						0.013		0.153															0.834						0.015		0.006															0.014	0.579083
Rus_North_1					0.013			0.153															0.834					0.014			0.006															0.014	0.577387
Rus_North_1				0.068									0.179										0.752				0.019									0.006										0.021	0.527493
Rus_North_1								0.153				0.118											0.729								0.006				0.158											0.156	0.493984
Rus_North_1			0.059										0.186										0.755			0.017										0.007										0.021	0.438122
Rus_North_1								0.155								0.009							0.836								0.006								0.083							0.081	0.414648
Rus_North_1								0.153			0.027												0.819								0.009			0.117												0.111	0.413824
Rus_North_1								0.153											0.050				0.797								0.007											0.132				0.127	0.411731
Rus_North_1								0.154							0.024								0.822								0.007							0.119								0.115	0.411099
Rus_North_1													0.187				0.063						0.750													0.007				0.018						0.022	0.407234
Rus_North_1				0.051			0.191																0.758				0.019			0.007																0.021	0.370398
Rus_North_1								0.160										0.663		0.177											0.005										0.031		0.031				0.228809
Rus_North_1				0.029			0.154															0.817					0.020			0.008															0.024		0.13819
Rus_North_1		0.028					0.156															0.815			0.022					0.008															0.028		0.120365
Rus_North_1							0.151															0.849								0.007															0.007		0.120211
Rus_North_1							0.157										0.024					0.819								0.009										0.020					0.026		0.112296
Rus_North_1			0.020				0.156															0.824				0.018				0.009															0.024		0.10295
Rus_North_1		0.349					0.162														0.489				0.012					0.007														0.015			0.0984897
Rus_North_1	0.019						0.152															0.829		0.023						0.007															0.025		0.083641
Rus_North_1								0.122							0.158							0.720									0.006							0.103							0.103		0.0771323
Rus_North_1	0.036						0.188																0.776	0.021						0.007																0.021	0.0705073
Rus_North_1				0.043									0.145									0.812					0.021									0.007									0.024		0.0700355
Rus_North_1							0.155											0.074				0.771								0.012											0.161				0.171		0.0682642
Rus_North_1					0.006		0.150															0.844						0.015		0.008															0.016		0.0656889
Rus_North_1						0.005	0.150															0.845							0.015	0.008															0.016		0.0644501
Rus_North_1							0.127	0.020														0.853								0.095	0.077														0.019		0.0611754
Rus_North_1				0.357					0.332											0.311							0.013					0.011											0.018				0.0574524
Rus_North_1								0.122														0.878									0.006														0.006		0.057194
Rus_North_1							0.151								0.005							0.844								0.007								0.109							0.109		0.0564041
Rus_North_1	0.053												0.175										0.772	0.021												0.006										0.022	0.0538416
Rus_North_1							0.191											0.178					0.632							0.006											0.129					0.130	0.0510273
Rus_North_2		0.055						0.165															0.780		0.036						0.011															0.041	0.967194
Rus_North_2			0.043					0.166															0.791			0.029					0.011															0.035	0.959621
Rus_North_2								0.166									0.045						0.789								0.012									0.031						0.037	0.942447
Rus_North_2			0.073				0.192																0.735			0.029				0.013																0.037	0.935468
Rus_North_2			0.079										0.191										0.730			0.029										0.013										0.037	0.924366
Rus_North_2							0.194										0.077						0.729							0.013										0.031						0.040	0.918464
Rus_North_2													0.192				0.084						0.724													0.013				0.031						0.040	0.902847
Rus_North_2		0.098											0.188										0.715		0.036											0.012										0.043	0.901453
Rus_North_2				0.042				0.162															0.797				0.032				0.011															0.036	0.827932
Rus_North_2								0.170										0.659		0.171											0.010										0.056		0.056				0.789962
Rus_North_2		0.379					0.159														0.461				0.019					0.012														0.024			0.781667
Rus_North_2		0.085					0.189																0.726		0.037					0.013																0.043	0.77878
Rus_North_2		0.372						0.137													0.491				0.019						0.011													0.023			0.739658
Rus_North_2								0.163										0.213					0.624								0.011										0.201					0.205	0.733227
Rus_North_2							0.152										0.050					0.799								0.015										0.033					0.043		0.726253
Rus_North_2			0.045				0.150															0.805				0.031				0.014															0.040		0.688821
Rus_North_2		0.387											0.158								0.454				0.019											0.012								0.024			0.682604
Rus_North_2								0.159															0.841								0.011															0.011	0.673144
Rus_North_2		0.054					0.148															0.797			0.038					0.013															0.047		0.660706
Rus_North_2								0.122														0.878									0.010														0.010		0.655513
Rus_North_2	0.031							0.159															0.810	0.036							0.010															0.037	0.640387
Rus_North_2				0.288									0.197							0.514							0.024									0.011							0.026				0.624837
Rus_North_2				0.275			0.199													0.525							0.024			0.012													0.027				0.609388
Rus_North_2				0.026				0.125														0.849					0.032				0.011														0.037		0.586329
Rus_North_2								0.136														0.549	0.314								0.038														0.882	0.845	0.581611
Rus_North_2		0.066											0.148									0.787			0.038											0.013									0.047		0.578812
Rus_North_2													0.150				0.056					0.794														0.014				0.033					0.043		0.573694
Rus_North_2		0.027						0.127														0.847			0.037						0.012														0.044		0.570707
Rus_North_2								0.127									0.021					0.852									0.012									0.031					0.039		0.555438
Rus_North_2			0.019					0.126														0.855				0.030					0.012														0.037		0.546428
Rus_North_2				0.039			0.143															0.818					0.032			0.012															0.038		0.542123
Rus_North_2			0.051										0.149									0.800				0.031										0.014									0.040		0.538268
Rus_North_2								0.131										0.144				0.725									0.017										0.230				0.244		0.535376
Rus_North_2	0.017							0.123														0.860		0.036							0.010														0.039		0.519584
Rus_North_2						0.004		0.159															0.837						0.024		0.011															0.024	0.50545
Rus_North_2					0.004			0.159															0.838					0.023			0.011															0.023	0.50345
Rus_North_2				0.052									0.143									0.806					0.032									0.012									0.039		0.495996
Rus_North_2							0.138															0.862								0.012															0.012		0.492484
Rus_North_2					0.005			0.122														0.872						0.023			0.010														0.023		0.489593
Rus_North_2						0.004		0.122														0.873							0.024		0.010														0.024		0.48735
Rus_North_2								0.159				0.053											0.789								0.011				0.268											0.266	0.479764
Rus_North_2								0.123							0.053							0.824									0.010							0.153							0.155		0.471682
Rus_North_2								0.124				0.030										0.846									0.014				0.264										0.274		0.463468
Rus_North_2				0.072									0.181										0.747				0.032									0.012										0.037	0.457601
Rus_North_2		0.308							0.351														0.341		0.045							0.024														0.063	0.423611
Rus_North_2	0.019						0.139															0.842		0.036						0.012															0.039		0.364275
Rus_North_2		0.270							0.313													0.417			0.051							0.029													0.076		0.36268
Rus_North_2				0.057			0.182																0.761				0.032			0.012																0.037	0.354107
Rus_North_2													0.135									0.865														0.011									0.011		0.323874
Rus_North_2			0.260						0.344						0.396											0.031						0.025						0.051									0.322052
Rus_North_2		0.443							0.324												0.233				0.021							0.027												0.041			0.305344
Rus_North_2									0.352						0.375		0.273															0.026						0.055		0.034							0.291695
Rus_North_2							0.142											0.060				0.798								0.020											0.242				0.258		0.28539
Rus_North_2	0.032												0.137									0.831		0.036												0.011									0.039		0.267821
Rus_North_2							0.190											0.643		0.166										0.011											0.057		0.057				0.233839
Rus_North_2				0.350					0.325											0.324							0.024					0.019											0.033				0.225223
Rus_North_2									0.340								0.256		0.404													0.028								0.035		0.058					0.221531
Rus_North_2													0.144					0.132				0.724														0.021					0.255				0.273		0.21474
Rus_North_2					0.004								0.135									0.861						0.023								0.011									0.024		0.197959
Rus_North_2						0.003							0.135									0.862							0.024							0.011									0.024		0.197595
Rus_North_2									0.371							0.325	0.303															0.024							0.049	0.030							0.197581
Rus_North_2							0.177																0.823							0.012																0.012	0.193097
Rus_North_2													0.188					0.671		0.141																0.011					0.056		0.056				0.181516
Rus_North_2									0.369								0.221	0.410														0.024								0.041	0.060						0.180216
Rus_North_2									0.326		0.412						0.262															0.030		0.060						0.035							0.180091
Rus_North_2			0.241						0.332										0.427							0.033						0.026										0.054					0.171378
Rus_North_2							0.182											0.206					0.612							0.012											0.227					0.232	0.165027
Rus_North_2									0.370	0.244							0.387															0.025	0.037							0.020							0.163842
Rus_North_2			0.207						0.363									0.430								0.037						0.023									0.055						0.156756
Rus_North_2	0.034						0.178																0.789	0.036						0.012																0.038	0.152896
Rus_North_2													0.180					0.289					0.531													0.012					0.225					0.230	0.152007
Rus_North_2		0.418							0.381											0.201					0.028							0.020											0.040				0.148801
Rus_North_2	0.050												0.175										0.775	0.035												0.011										0.038	0.144008
Rus_North_2													0.190	0.662			0.149																			0.013	0.037			0.029							0.142147
Rus_North_2								0.164						0.719			0.117														0.012						0.035			0.028							0.136524
Rus_North_2			0.289						0.365							0.346										0.028						0.023							0.045								0.128479
Rus_North_2									0.357					0.369			0.274															0.026					0.055			0.034							0.123969
Rus_North_2													0.174										0.826													0.011										0.011	0.12204
Rus_North_2			0.247						0.318		0.435															0.032						0.028		0.056													0.113881
Rus_North_2									0.360			0.389					0.252															0.026			0.059					0.037							0.107753
Rus_North_2	0.287							0.161												0.552				0.026							0.011												0.027				0.106385
Rus_North_2		0.285							0.362									0.353							0.053							0.023									0.071						0.1037
Rus_North_2								0.161										0.745			0.094										0.012										0.042			0.047			0.103016
Rus_North_2			0.258						0.350					0.391												0.032						0.025					0.051										0.0989316
Rus_North_2								0.165				0.765					0.070														0.012				0.037					0.030							0.0981219
Rus_North_2							0.192							0.665			0.144													0.014							0.038			0.029							0.0948554
Rus_North_2			0.236						0.353			0.411														0.034						0.025			0.054												0.0916874
Rus_North_2												0.701	0.191				0.107																		0.039	0.013				0.031							0.0870333
Rus_North_2		0.319							0.354			0.327													0.047							0.025			0.067												0.0822644
Rus_North_2		0.342							0.352					0.305											0.043							0.025					0.063										0.0808362
Rus_North_2			0.107					0.162						0.731												0.027					0.011						0.033										0.080056
Rus_North_2													0.175				0.129		0.697																	0.014				0.029		0.038					0.0764776
Rus_North_2			0.062					0.164				0.775														0.028					0.011				0.034												0.0720249
Rus_North_2				0.274				0.176												0.551							0.024				0.011												0.026				0.0699417
Rus_North_2		0.324							0.339										0.337						0.046							0.028										0.069					0.068586
Rus_North_2			0.376						0.362	0.262																0.018						0.023	0.035														0.0667805
Rus_North_2			0.136										0.186	0.678												0.028										0.013	0.035										0.0656749
Rus_North_2								0.155				0.714								0.131											0.010				0.065								0.064				0.0649591
Rus_North_2						0.004							0.174										0.822						0.024							0.012										0.024	0.0638641
Rus_North_2					0.003								0.174										0.823					0.023								0.012										0.023	0.0632911
Rus_North_2		0.345							0.349						0.306										0.043							0.026						0.064									0.0603214
Rus_North_2								0.150									0.097		0.754												0.012									0.028		0.035					0.0601373
Rus_North_2			0.096									0.716	0.188													0.029									0.037	0.013											0.0504409
Rus_North_2							0.192					0.705					0.103													0.013					0.040					0.031							0.0501292
Rus_SWest								0.039							0.661		0.300														0.006							0.019		0.016							0.716212
Rus_SWest							0.049								0.644		0.307													0.007								0.021		0.016							0.659272
Rus_SWest													0.046		0.647		0.307																			0.007		0.021		0.016							0.553702
Rus_SWest			0.283					0.035							0.682											0.014					0.005							0.017									0.486452
Rus_SWest			0.289				0.043								0.668											0.014				0.007								0.018									0.443497
Rus_SWest			0.289										0.041		0.670											0.014										0.006		0.018									0.363007
Rus_SWest		0.327					0.058																0.615		0.021					0.006																0.024	0.154708
Rus_SWest		0.316						0.048															0.636		0.021						0.005															0.023	0.10184
Rus_SWest		0.329											0.056										0.615		0.021											0.006										0.024	0.0975972
Rus_SWest								0.052		0.453							0.495														0.006		0.014							0.011							0.0842585
Rus_SWest							0.065			0.437							0.498													0.008			0.015							0.011							0.0628389

### Sheet: fig_to_delete
	Latvia_BA	Greece_BA_Mycenaean	Turkey_Alalakh_MLBA	Mongolia_LBA_Khovsgol_6	Russia_Krasnoyarsk_BA.SG	error_Latvia_BA	error_Greece_BA_Mycenaean	error_Turkey_Alalakh_MLBA	error_Mongolia_LBA_Khovsgol_6	error_Russia_Krasnoyarsk_BA.SG	taildif
Rus_SWest	0.615	0.327		0.058		0.024	0.021		0.006		0.154708
Rus_Core	0.677	0.238		0.084		0.021	0.018		0.006		0.938965
Rus_Baltic	0.76	0.198			0.042	0.032	0.028			0.008	0.878471
Anc_Mordva	0.675	0.163		0.162		0.054	0.047		0.016		0.314168
Rus_North_1	0.74	0.063		0.196		0.023	0.02		0.007		0.863513
Rus_North_2	0.813		0.031		0.156	0.022		0.02		0.006	0.917256
