## Supplementary Tables for "Genetic history of Rus’": Supplementary_Table_26.xlsx

### Sheet: Published
Supplementary Table 26. qpAdm models with feasible proportions in the [0,1] range and p>0.05* with two or three selected BA sources for several previously published IA and medieval European groups. See Supplementary Note 2.4 for details. * - if no unrejected model were found, models with p<0.05 are represented.
Group	Latvia_BA	Greece_BA_Mycenaean	Turkey_Alalakh_MLBA	Mongolia_LBA_Khovsgol_6	Russia_Krasnoyarsk_BA	Poland_GlobularAmphora	Armenia_EBA_KuraAraxes	Andronovo	Russia_MLBA_Sintashta	Russia_Srubnaya	Russia_Fatyanovo_BA	error_Latvia_BA	error_Greece_BA_Mycenaean	error_Turkey_Alalakh_MLBA	error_Mongolia_LBA_Khovsgol_6	error_Russia_Krasnoyarsk_BA	error_Poland_GlobularAmphora	error_Armenia_EBA_KuraAraxes	error_Andronovo	error_Russia_MLBA_Sintashta	error_Russia_Srubnaya	error_Russia_Fatyanovo_BA	p
England_EarlyMedieval_Saxon						0.243			0.399		0.358						0.016			0.243		0.231	0.934289
Ladoga					0.037	0.278				0.685						0.006	0.018				0.021		0.919264
England_EarlyMedieval_Saxon						0.265				0.312	0.422						0.011				0.223	0.225	0.913007
England_EarlyMedieval_Saxon						0.278		0.221		0.501							0.012		0.125		0.131		0.88703
Slovakia_LIA_LaTene						0.483				0.517							0.021				0.021		0.885707
Slovakia_LIA_LaTene		0.069				0.427				0.504			0.094				0.08				0.027		0.881499
Slovakia_LIA_LaTene						0.476	0.024			0.5							0.024	0.036			0.033		0.857711
Czech_Early_Slavs	0.627	0.322		0.051								0.057	0.049		0.016								0.838465
Slovakia_LIA_LaTene			0.025			0.468				0.508				0.041			0.035				0.025		0.831266
Ladoga				0.045		0.285				0.67					0.008		0.018				0.023		0.819027
Germany_Dunum_Saxon_Medieval						0.326		0.674									0.017		0.017				0.793008
Slovakia_LIA_LaTene						0.481				0.375	0.144						0.022				0.494	0.5	0.786898
England_EarlyMedieval_Saxon						0.241		0.16	0.598								0.017		0.13	0.144			0.785042
Slovakia_LIA_LaTene						0.478					0.522						0.022					0.022	0.783748
Croatia_Gornji					0.015	0.331					0.654					0.008	0.021					0.026	0.783038
Slovakia_LIA_LaTene						0.459			0.541								0.022			0.022			0.776718
Slovakia_LIA_LaTene						0.484		0.037		0.479							0.023		0.25		0.26		0.76896
Czech_Early_Slavs	0.646	0.311			0.043							0.054	0.049			0.014							0.768234
England_EarlyMedieval_Saxon		0.052				0.185			0.764				0.042				0.034			0.014			0.765683
Slovakia_LIA_LaTene					0.002	0.485				0.513						0.008	0.023				0.028		0.764927
Slovakia_LIA_LaTene				0.002		0.485				0.513					0.01		0.024				0.03		0.758434
Croatia_Gornji				0.018		0.333					0.649				0.01		0.022					0.029	0.744199
England_EarlyMedieval_Saxon						0.221	0.018		0.761								0.012	0.016		0.017			0.734219
England_EarlyMedieval_Saxon			0.022			0.212			0.766					0.019			0.016			0.014			0.732626
Slovakia_LIA_LaTene		0.067				0.406			0.527				0.092				0.077			0.028			0.72774
England_EarlyMedieval_Saxon				0.008		0.278				0.714					0.006		0.013				0.017		0.723496
Slovakia_LIA_LaTene						0.453	0.024		0.523								0.024	0.035		0.034			0.710987
England_EarlyMedieval_Saxon					0.006	0.276				0.717						0.005	0.013				0.015		0.710596
England_EarlyMedieval_Saxon					0.004	0.231			0.765							0.004	0.012			0.015			0.703441
England_EarlyMedieval_Saxon						0.263					0.737						0.013					0.013	0.695731
England_EarlyMedieval_Saxon				0.005		0.231			0.763						0.005		0.013			0.016			0.693805
Slovakia_LIA_LaTene						0.467			0.286		0.246						0.032			0.688		0.664	0.670408
Slovakia_LIA_LaTene			0.022			0.446			0.532					0.04			0.033			0.027			0.670391
Germany_Dunum_Saxon_Medieval	0.043					0.319		0.638				0.142					0.028		0.121				0.661454
England_EarlyMedieval_Saxon						0.225			0.775								0.011			0.011			0.642723
Czech_Early_Slavs					0.037	0.29					0.673					0.015	0.039					0.047	0.640766
Czech_Early_Slavs				0.043		0.298					0.659				0.017		0.04					0.05	0.640657
Germany_Dunum_Saxon_Medieval			0.001			0.326		0.673						0.037			0.028		0.023				0.637372
Slovakia_LIA_LaTene						0.477	0.005				0.519						0.024	0.037				0.035	0.630899
Slovakia_LIA_LaTene		0.008				0.472					0.52		0.099				0.082					0.03	0.629234
Slovakia_LIA_LaTene						0.46		0.01	0.53								0.034		0.284	0.31			0.620193
Croatia_Gornji						0.345		0.655									0.019		0.019				0.60398
England_EarlyMedieval_Saxon			0.029			0.251				0.719				0.024			0.019				0.015		0.599289
Czech_Early_Slavs					0.019	0.309		0.672								0.016	0.038		0.047				0.594135
Czech_Early_Slavs				0.022		0.313		0.665							0.019		0.04		0.052				0.584495
Ladoga					0.025	0.257					0.718					0.006	0.018					0.022	0.58317
Croatia_Gornji	0.608	0.371			0.021							0.029	0.026			0.007							0.57874
England_EarlyMedieval_Saxon		0.061				0.221				0.718			0.053				0.044				0.016		0.56824
Croatia_Gornji						0.336	0.028	0.636									0.021	0.032	0.028				0.566584
England_EarlyMedieval_Saxon	0.041					0.259					0.7	0.111					0.015					0.102	0.555305
Croatia_Gornji			0.032			0.325		0.643						0.037			0.03		0.023				0.554814
Germany_Dunum_Saxon_Medieval				0.026		0.29			0.683						0.008		0.021			0.026			0.54584
Croatia_Gornji		0.067				0.292		0.641					0.084				0.069		0.025				0.541691
VolgaOka_MA2	0.682	0.267		0.051								0.036	0.03		0.01								0.536534
England_EarlyMedieval_Saxon						0.264	0.021			0.715							0.013	0.02			0.019		0.535394
Ladoga					0.035	0.239			0.726							0.006	0.018			0.022			0.534814
Czech_Early_Slavs						0.291		0.709									0.036		0.036				0.53218
Czech_Early_Slavs			0.071			0.25		0.679						0.067			0.054		0.044				0.530939
Ladoga				0.031		0.263					0.707				0.008		0.019					0.023	0.528793
Croatia_Gornji	0.599	0.375		0.025								0.03	0.026		0.008								0.526577
England_EarlyMedieval_Saxon						0.269				0.731							0.012				0.012		0.519185
Croatia_Gornji					0.006	0.352		0.642								0.009	0.022		0.027				0.507871
VolgaOka_MA2	0.699	0.257			0.043							0.034	0.03			0.009							0.501747
Croatia_Gornji				0.007		0.352		0.641							0.011		0.022		0.03				0.487334
Germany_Dunum_Saxon_Medieval					0.021	0.285			0.693							0.007	0.02			0.024			0.486127
Croatia_Nustar		0.606		0.01				0.384					0.021		0.008				0.026				0.478528
Czech_Early_Slavs						0.28	0.047	0.673									0.038	0.057	0.055				0.462778
Czech_Early_Slavs					0.044	0.27			0.686							0.015	0.041			0.048			0.460255
Croatia_Gornji					0.027	0.352				0.621						0.008	0.021				0.025		0.459985
Croatia_Nustar		0.604			0.007			0.389					0.02			0.007			0.024				0.4561
Czech_Early_Slavs				0.051		0.28			0.669						0.017		0.042			0.052			0.450216
Czech_Early_Slavs		0.115				0.202		0.682					0.158				0.13		0.048				0.447715
Czech_Early_Slavs				0.052		0.315				0.633					0.017		0.039				0.048		0.447105
Slovakia_LIA_LaTene	0.517	0.266				0.218						0.027	0.084				0.072						0.442456
Czech_Early_Slavs					0.045	0.305				0.65						0.015	0.038				0.045		0.434106
Croatia_Nustar		0.594						0.406					0.018						0.018				0.43242
Croatia_Gornji				0.032		0.357				0.611					0.01		0.021				0.027		0.409867
Germany_Dunum_Saxon_Medieval				0.014		0.307					0.678				0.009		0.021					0.027	0.404342
Ladoga				0.043		0.247			0.711						0.008		0.019			0.024			0.396834
Poland_Bodzia					0.043	0.282				0.675						0.011	0.028				0.033		0.39518
Croatia_Gornji						0.314					0.686						0.019					0.019	0.391384
Croatia_Nustar			0.274			0.299		0.427						0.029			0.023		0.017				0.390217
Denmark_EarlyViking					0.041	0.276				0.683						0.009	0.023				0.027		0.378159
Croatia_Nustar		0.591		0.026					0.383				0.021		0.007					0.025			0.376436
Gnezdovo	0.627	0.317			0.056							0.037	0.032			0.009							0.375592
Ladoga					0.012	0.279		0.709								0.007	0.019		0.023				0.374737
Germany_Dunum_Saxon_Medieval					0.011	0.304					0.684					0.007	0.021					0.025	0.373669
Czech_Early_Slavs		0.322			0.039				0.64				0.048			0.014				0.054			0.346423
Ladoga				0.015		0.281		0.704							0.009		0.02		0.026				0.337705
Slovakia_LIA_LaTene	0.499					0.407	0.094					0.032					0.025	0.031					0.334852
Croatia_Nustar		0.595		0.018							0.387		0.022		0.008							0.026	0.334009
Croatia_Gornji			0.034			0.294					0.672			0.037			0.03					0.024	0.330517
Croatia_Gornji		0.073				0.257					0.669		0.087				0.07					0.027	0.328133
Czech_Early_Slavs		0.331		0.044					0.625				0.049		0.016					0.057			0.325678
Croatia_Gornji						0.308	0.025				0.667						0.021	0.032				0.03	0.312793
Poland_Bodzia				0.048		0.29				0.661					0.012		0.029				0.036		0.306119
Croatia_Gornji					0.026	0.319			0.656							0.008	0.022			0.026			0.299075
Germany_Dunum_Saxon_Medieval	0.656	0.323		0.021								0.03	0.026		0.008								0.295062
Slovakia_LIA_LaTene						0.506		0.494									0.021		0.021				0.294668
Croatia_Nustar		0.613		0.027						0.36			0.021		0.007						0.025		0.292273
Croatia_Nustar		0.585			0.021				0.394				0.02			0.006				0.023			0.29088
Croatia_Nustar		0.583	0.012					0.405					0.045	0.046					0.018				0.288402
Croatia_Nustar		0.59			0.014						0.396		0.021			0.006						0.024	0.286876
Czech_Early_Slavs		0.362			0.038					0.599			0.044			0.014					0.05		0.281937
Ladoga	0.697	0.27			0.033							0.025	0.022			0.006							0.276742
Denmark_EarlyViking				0.048		0.283				0.67					0.01		0.024				0.03		0.27548
Germany_Dunum_Saxon_Medieval				0.029		0.327				0.644					0.008		0.02				0.025		0.27484
Czech_Early_Slavs		0.371		0.044						0.585			0.045		0.016						0.054		0.274656
England_EarlyMedieval_Saxon	0.597	0.278						0.125				0.073	0.016						0.066				0.268479
Germany_Dunum_Saxon_Medieval						0.292					0.708						0.019					0.019	0.267246
Gnezdovo	0.607	0.329		0.064								0.039	0.033		0.011								0.265456
Poland_Bodzia					0.029	0.263					0.708					0.011	0.028					0.033	0.263051
Czech_Early_Slavs		0.348						0.652					0.042						0.042				0.253679
England_EarlyMedieval_Saxon	0.518	0.265							0.217			0.111	0.014							0.111			0.25181
Germany_Dunum_Saxon_Medieval	0.664	0.318			0.017							0.029	0.026			0.007							0.247807
Croatia_Gornji				0.031		0.324			0.645						0.009		0.022			0.028			0.247735
Slovakia_LIA_LaTene	0.137					0.487		0.376				0.162					0.03		0.141				0.246169
Czech_Early_Slavs	0.702		0.27		0.028							0.049		0.045		0.014							0.242925
England_EarlyMedieval_Saxon	0.545	0.278								0.177		0.103	0.015								0.097		0.239749
Ladoga	0.684	0.276		0.04								0.026	0.023		0.007								0.233382
VolgaOka_MA2				0.055		0.255			0.69						0.011		0.027			0.033			0.227641
Poland_Bodzia					0.041	0.248			0.712							0.011	0.029			0.035			0.227292
England_EarlyMedieval_Saxon	0.578	0.272									0.15	0.09	0.015									0.086	0.221542
Czech_Early_Slavs	0.215	0.318						0.467				0.231	0.052						0.204				0.221309
Croatia_Nustar		0.607			0.022					0.371			0.02			0.006					0.023		0.221224
Germany_Dunum_Saxon_Medieval					0.023	0.322				0.654						0.007	0.019				0.023		0.217497
Poland_Bodzia				0.033		0.268					0.699				0.013		0.029					0.036	0.215824
Ladoga						0.264		0.736									0.017		0.017				0.21392
Czech_Early_Slavs		0.364			0.015			0.621					0.045			0.015			0.053				0.206754
Czech_Early_Slavs	0.697		0.274	0.03								0.05		0.045	0.015								0.204248
VolgaOka_MA2				0.056		0.297				0.647					0.011		0.025				0.031		0.203769
VolgaOka_MA2					0.046	0.244			0.709							0.009	0.026			0.031			0.20371
Denmark_EarlyViking					0.029	0.255					0.716					0.009	0.024					0.029	0.201894
Czech_Early_Slavs		0.367		0.017				0.617					0.047		0.018				0.057				0.199873
Denmark_Zealand_Saxon_Medieval					0.011	0.301				0.688						0.006	0.015				0.019		0.195992
VolgaOka_MA2				0.03		0.296		0.674							0.012		0.027		0.034				0.192477
VolgaOka_MA2					0.025	0.29		0.685								0.01	0.026		0.031				0.186539
Slovakia_LIA_LaTene	0.53		0.103			0.367						0.026		0.037			0.034						0.18015
Slovakia_LIA_LaTene						0.504	0.007	0.489									0.024	0.037	0.033				0.180072
Czech_Early_Slavs		0.341			0.03						0.629		0.047			0.014						0.054	0.178072
Denmark_EarlyViking	0.699	0.264			0.037							0.034	0.03			0.008							0.17738
Denmark_Zealand_Saxon_Medieval				0.013		0.302				0.685					0.007		0.016				0.02		0.173786
Gnezdovo					0.046	0.283					0.671					0.01	0.027					0.033	0.173128
VolgaOka_MA2					0.048	0.287				0.665						0.009	0.024				0.029		0.170435
Poland_Bodzia				0.046		0.256			0.698						0.012		0.03			0.037			0.170049
Czech_Early_Slavs		0.348		0.035							0.617		0.048		0.017							0.057	0.169556
Poland_Bodzia					0.016	0.284		0.7								0.012	0.029		0.036				0.168735
Denmark_EarlyViking				0.034		0.26					0.706				0.01		0.025					0.031	0.160444
Germany_Dunum_Saxon_Medieval			0.004			0.29					0.706			0.038			0.029					0.024	0.157478
VolgaOka_MA2				0.042		0.272					0.686				0.011		0.027					0.034	0.155268
Denmark_EarlyViking					0.04	0.239			0.721							0.008	0.024			0.028			0.1517
Poland_Bodzia				0.018		0.286		0.697							0.014		0.03		0.039				0.148216
Poland_Bodzia						0.266		0.734									0.026		0.026				0.146236
VolgaOka_MA2					0.035	0.264					0.701					0.009	0.026					0.032	0.1336
England_EarlyMedieval_Saxon	0.722	0.252					0.026					0.019	0.02					0.021					0.12686
England_EarlyMedieval_Saxon	0.734	0.266										0.017	0.017										0.12562
Denmark_Zealand_Saxon_Medieval						0.285					0.715						0.015					0.015	0.124362
Denmark_EarlyViking	0.687	0.272		0.042								0.036	0.031		0.009								0.122278
Czech_Early_Slavs						0.255					0.745						0.037					0.037	0.118003
Gnezdovo				0.052		0.291					0.657				0.012		0.028					0.036	0.111109
England_EarlyMedieval_Saxon	0.72	0.274		0.006								0.021	0.018		0.006								0.102125
Denmark_EarlyViking				0.046		0.246			0.708						0.01		0.025			0.031			0.100654
Poland_Bodzia	0.691	0.27			0.039							0.038	0.035			0.01							0.100555
England_EarlyMedieval_Saxon	0.723	0.272			0.004							0.02	0.018			0.005							0.0967754
Czech_Early_Slavs	0.742		0.258									0.045		0.045									0.0949835
Czech_Early_Slavs			0.072			0.216					0.713			0.066			0.053					0.046	0.0949683
Denmark_Zealand_Saxon_Medieval						0.289				0.711							0.014				0.014		0.090502
VolgaOka_MA2	0.705			0.06		0.235						0.034			0.01		0.028						0.0896993
Denmark_EarlyViking					0.015	0.275		0.71								0.01	0.024		0.03				0.0867909
Denmark_Zealand_Saxon_Medieval						0.299		0.249		0.452							0.017		0.242		0.253		0.0864973
England_EarlyMedieval_Saxon	0.731	0.24	0.029									0.017	0.037	0.036									0.0851856
Russia_Caucasus_Medieval					0.1		0.702		0.198							0.011		0.041		0.042			0.0840207
Poland_Bodzia	0.679	0.278		0.043								0.04	0.035		0.011								0.0773161
Czech_Early_Slavs	0.726		0.216			0.058						0.046		0.062			0.056						0.0759086
Lithuania_Marvele_Roman	0.952						0.048					0.032						0.032					0.075379
Czech_Early_Slavs						0.247	0.042				0.711						0.039	0.057				0.058	0.0753328
Gnezdovo					0.058	0.304				0.638						0.01	0.025				0.031		0.0752081
Croatia_Nustar		0.571									0.429		0.019									0.019	0.0745808
Denmark_EarlyViking				0.017		0.276		0.707							0.012		0.025		0.033				0.0742136
Estonia_EarlyViking_Salme					0.03	0.259				0.71						0.005	0.014				0.016		0.0729104
Russia_Caucasus_Medieval	0.179				0.102		0.72					0.038				0.011		0.037					0.0718572
Czech_Early_Slavs		0.103				0.177					0.72		0.155				0.126					0.05	0.0717548
Lithuania_Marvele_Roman	0.556					0.046					0.398	0.287					0.034					0.26	0.0689695
Czech_Early_Slavs	0.724	0.094	0.182									0.048	0.11	0.103									0.0673829
VolgaOka_MA2	0.728				0.05	0.222						0.032				0.009	0.027						0.0640603
Germany_Dunum_Saxon_Medieval	0.526	0.313						0.16				0.114	0.026						0.1				0.0616074
Denmark_EarlyViking						0.256		0.744									0.021		0.021				0.060968
Russia_Caucasus_Medieval					0.095		0.698				0.207					0.011		0.042				0.044	0.0607368
Croatia_Nustar						0.403	0.224	0.373									0.017	0.026	0.023				0.060094
Lithuania_Marvele_Roman	0.68	0.043									0.277	0.206	0.032									0.19	0.0597399
Czech_Early_Slavs		0.306									0.694		0.045									0.045	0.0580589
Croatia_Gornji	0.445	0.361						0.195				0.12	0.024						0.11				0.0575288
Russia_Caucasus_Medieval					0.099		0.708			0.193						0.011		0.04			0.041		0.0571256
Lithuania_Marvele_Roman	0.807										0.193	0.175										0.175	0.0566825
Lithuania_Marvele_Roman	0.945				0.009		0.046					0.033				0.009		0.032					0.0561594
Lithuania_Marvele_Roman	0.991				0.009							0.009				0.009							0.0518094
Lithuania_Marvele_Roman	0.506					0.055				0.439		0.371					0.042				0.335		0.051459
Gnezdovo					0.035	0.309		0.656								0.011	0.026		0.032				0.0507975
Lithuania_Marvele_Roman	0.969		0.031									0.029		0.029									0.0505629
Norway_Viking_N					0.038	0.26				0.703						0.006	0.017				0.02		0.0261922
Poland_Weklice_WielbarkCulture_Roman					0.025	0.268				0.707						0.007	0.018				0.022		0.0220339
Macedonia_IA		0.481				0.251				0.268			0.074				0.063				0.02		0.0111671
VolgaOka_MA1	0.881				0.119							0.008				0.008							0.00360758
Norway_Viking_N						0.24		0.76									0.016		0.016				0.00339244
Poland_Weklice_WielbarkCulture_Roman						0.268		0.732									0.018		0.018				0.00323087
Macedonia_IA		0.765								0.235			0.019								0.019		1.24e-05
