## Supplementary Tables for "Genetic history of Rus’": Supplementary_Table_33.xlsx

### Sheet: rs12913832 frequencies
Supplementary Table 33. Frequencies for A/G allele rs12913832 in the Ancient Rus' population (samples from this study)
			Total#
				N	allele frequency
			A allele	27	0.193
			G allele	113	0.807
	Genetic clusters					Geographical region of ancient Rus'
		Ancient North Rus'					Northern Rus'
		N	allele frequency				N	allele frequency
	A allele	15	0.203			A allele	16	0.174
	G allele	59	0.797			G allele	76	0.826
		Ancient Major Rus					Central Rus' Volga-Oka region
		N	allele frequency				N	allele frequency
	A allele	11	0.212			A allele	3	0.1
	G allele	41	0.789			G allele	27	0.9
	Genetic subclusters of Ancient Major Rus'						Southern Rus'
		Rus_Core					N	allele frequency
		N	allele frequency			A allele	3	0.25
	A allele	4	0.154			G allele	9	0.75
	G allele	22	0.846
		Rus_SWest
		N	allele frequency
	A allele	5	0.25
	G allele	15	0.75
	# - without Mordva and Volga Bulgarian samples
